# Cellular deconvolution of GTEx tissues powers eQTL studies to discover thousands of novel disease and cell-type associated regulatory variants

**DOI:** 10.1101/671040

**Authors:** Margaret K. R. Donovan, Agnieszka D’Antonio-Chronowska, Matteo D’Antonio, Kelly A. Frazer

## Abstract

The Genotype-Tissue Expression (GTEx) resource has contributed a wealth of novel insights into the regulatory impact of genetic variation on gene expression across human tissues, however thus far has not been utilized to study how variation acts at the resolution of the different cell types composing the tissues. To address this gap, using liver and skin as a proof-of-concept tissues, we show that readily available signature genes based on expression profiles of mouse cell types can be used to deconvolute the cellular composition of human GTEx tissues. We then deconvoluted 6,829 bulk RNA-seq samples corresponding to 28 GTEx tissues and show that we are able to quantify cellular heterogeneity, determining both the different cell types present in each of the tissues and how their proportions vary between samples of the same tissue type. Conducting eQTL analyses for GTEx liver and skin samples using cell type composition estimates as interaction terms, we identified thousands of novel genetic associations that had lower effect sizes and were cell-type-associated. We further show that cell-type-associated eQTLs in skin colocalize with melanoma, malignant neoplasm, and infection signatures, indicating variants that influence gene expression in distinct skin cell types play important roles in skin traits and disease. Overall, our study provides a framework to estimate the relative fractions of different cell types in GTEx tissues using signature genes from mouse cell types and functionally characterize human genetic variation that impacts gene expression in a cell-type-specific manner.
