## Supplementary material for "Cellular deconvolution of GTEx tissues powers eQTL studies to discover thousands of novel disease and cell-type associated regulatory variants": Table_1

	GTEx_tissue	Tabula_muris_organ
1	Aorta	Heart (aorta subset)
2	Artium	Heart (left and right atrium subset)
3	Bladder	Bladder
4	Amygdala	Brain-nonmicroglia
5	Anterior cinglulat cortex (BA24)	Brain-nonmicroglia
6	Caudate (basal ganlia)	Brain-nonmicroglia
7	Cerebellar Hemisphere	Brain-nonmicroglia
8	Cerebellum	Brain-nonmicroglia
9	Cortex	Brain-nonmicroglia
10	Frontal cortex (BA9)	Brain-nonmicroglia
11	Hippocampus	Brain-nonmicroglia
12	Hypothalamus	Brain-nonmicroglia
13	Nucleus accumbens (basal ganglia)	Brain-nonmicroglia
14	Putamen (basal ganglia)	Brain-nonmicroglia
15	Spinal cord (cervical c-1)	Brain-nonmicroglia
16	Substantia nigra	Brain-nonmicroglia
17	Colon - Sigmoid	Colon
18	Colon - Transverse	Colon
19	Adipose - Subcutaneous	Fat
20	Adipose - Visceral (Omentum)	Fat
21	Kidney - Cortex	Kidney
22	Liver	Liver
24	Mammary	Mammary
25	Skeletal muscle	Muscle
26	Pancreas	Pancreas
27	Skin - not sun exposed	Skin
28	Skin - sun exposed	Skin
29	Spleen	Spleen
30	Ventricle	Heart (left and right ventricle subset)
