## Supplementary material for "Cellular deconvolution of GTEx tissues powers eQTL studies to discover thousands of novel disease and cell-type associated regulatory variants": Table_3

High_resolution_cell_types	Collapsed_cell_type
Hepatocytes0; Hepatocytes1; Hepatocytes3; Hepatocytes4	Hepatocyte
central_venous_sinusoidal_endothelial_cells; Periportal_sinusoidal_endothelial_cells	Endothelial
inflammatory_macrophages; Kupffer_cell	Macrophage
Plasma_cell; Mature_B_cells	B_cell
NK.NKT_cell; gdT_cell; abT_cell	NK.NKT_cell
Cholangiocytes	Cholangiocyte
Hepatic_Stellate_Cells	Heptatic_stellate_cell
