## Supplementary material for "Cellular deconvolution of GTEx tissues powers eQTL studies to discover thousands of novel disease and cell-type associated regulatory variants": Table_4

	Input.Sample	endothelial_cell	erythrocyte	fibroblast	professional_antigen_presenting_cell
1	GTEX-111YS-0526-SM-5GZXJ	0.138169019942796	0.0451328653966487	0.6727741466585	0.143923968002056
2	GTEX-1122O-1126-SM-5NQ8X	0.138021184651716	0.0333653290388587	0.664175453228265	0.16443803308116
3	GTEX-1128S-0326-SM-5GZZF	0.145412690541282	0	0.678657710072515	0.175929599386203
4	GTEX-117XS-0426-SM-5GZZN	0.135948302996845	0.112717102376137	0.5909754771396	0.160359117487419
5	GTEX-117YW-0226-SM-5N9CM	0.147179490003692	0.076110087075903	0.654440468041124	0.122269954879281
6	GTEX-11DXX-0426-SM-5EQ5F	0.163173932978666	0.064556897071812	0.624374983984237	0.147894185965285
7	GTEX-11DXZ-0426-SM-5987Y	0.1561689064785	0	0.682859954579855	0.160971138941645
8	GTEX-11DYG-1226-SM-5N9DC	0.107756485692954	0.0738304870145187	0.681479973085039	0.136933054207488
9	GTEX-11EM3-0226-SM-5985Y	0.154408473432761	0.0555650080591679	0.60945098749136	0.180575531016711
10	GTEX-11EMC-0926-SM-59863	0.137533970175358	0.128875766433503	0.581134439904484	0.152455823486655
11	GTEX-11GS4-0326-SM-5N9F7	0.129441574255112	0.153238373562374	0.579441773429644	0.137878278752869
12	GTEX-11GSP-1126-SM-5A5LM	0.175007940766383	0	0.636819346029445	0.188172713204172
13	GTEX-11I78-0726-SM-5A5M1	0.129498148399786	0.0303937618605438	0.689989637218255	0.150118452521415
14	GTEX-11LCK-0726-SM-5PNYC	0.154332731092309	0.0902448677526823	0.562506302155809	0.1929160989992
15	GTEX-11NUK-0726-SM-5A5ME	0.136747945723418	0.0461064466240116	0.691932330920009	0.125213276732561
16	GTEX-11ONC-0926-SM-5BC5E	0.106084834192894	0.086546505138892	0.628166787301943	0.179201873366271
17	GTEX-11P81-0326-SM-5HL6B	0.140590157830868	0.117767728176857	0.590272768278036	0.151369345714239
18	GTEX-11P82-0126-SM-5HL72	0.145703459019473	0.12156287864845	0.645066678602802	0.0876669837292756
19	GTEX-11TT1-1226-SM-5Q5AV	0.154201125804989	0.0672899963193722	0.628468784936934	0.150040092938704
20	GTEX-11TUW-0926-SM-5EQMW	0.0815249119095273	0.0616004186881177	0.708699973953577	0.148174695448778
21	GTEX-11UD2-0826-SM-5EQKS	0.133377866055668	0.0730949434192758	0.683560787137102	0.109966403387955
22	GTEX-11WQK-0326-SM-5EQL1	0.118197494350729	0.105821399247381	0.630496022222135	0.145485084179755
23	GTEX-11ZTS-0826-SM-5EQ49	0.182075228517925	0	0.683827559911149	0.134097211570926
24	GTEX-11ZVC-0326-SM-5CVLC	0.169088619129902	0	0.669700694750698	0.1612106861194
25	GTEX-1211K-0326-SM-5FQT1	0.171764624305183	0	0.657904103752309	0.170331271942508
26	GTEX-1212Z-0826-SM-5EQ51	0.124354843435874	0.134340091832313	0.576963543601458	0.164341521130355
27	GTEX-12696-0426-SM-5EGL5	0.167885967188598	0	0.621976476339201	0.210137556472201
28	GTEX-12C56-0226-SM-5N9FB	0.145641184294245	0.0544298353644732	0.680555497747554	0.119373482593728
29	GTEX-12KS4-0626-SM-5PNY4	0.140831374452698	0.0712909688677474	0.691749800628414	0.0961278560511404
30	GTEX-12WSD-1326-SM-5GCNU	0.128407096070041	0.0816071645552565	0.68847189437353	0.101513845001173
31	GTEX-12WSK-0426-SM-5GCNS	0.171457057314926	0.118164885725762	0.563033540492919	0.147344516466393
32	GTEX-12WSN-0326-SM-5GCP6	0.143045330320529	0.0605376062897134	0.669323540615576	0.127093522774182
33	GTEX-12ZZX-1026-SM-5LZUW	0.146409844687026	0.114051146485279	0.644015083637032	0.0955239251906629
34	GTEX-12ZZY-1326-SM-5GCNW	0.148772384108837	0.0919928816213243	0.590463713399029	0.16877102087081
35	GTEX-13111-0526-SM-5LZVF	0.146370227668518	0.0150716296548671	0.700236302166892	0.138321840509723
36	GTEX-13113-0526-SM-5GCN2	0.147335712218929	0.131292163491364	0.567011079717765	0.154361044571942
37	GTEX-1313W-1026-SM-5EQ5I	0.131805201628144	0	0.638864181094679	0.229330617277177
38	GTEX-131XF-0626-SM-5GIDS	0.102276777260258	0.0416084472094653	0.70304686731654	0.153067908213737
39	GTEX-131XW-2226-SM-5PNY1	0.152747519351194	0.0639780625403124	0.608159710374296	0.175114707734198
40	GTEX-131YS-1126-SM-5N9FQ	0.139302290094165	0.0732377030731123	0.667735332797704	0.119724674035018
41	GTEX-132AR-2126-SM-5K7XG	0.110782115458833	0.0687750629961145	0.664357358744981	0.156085462800071
42	GTEX-132QS-0626-SM-62LFM	0.1374658096589	0.0758086065478825	0.603810678238316	0.182914905554902
43	GTEX-1339X-0526-SM-5KLYW	0.176053774887391	0	0.595848536029991	0.228097689082618
44	GTEX-133LE-0226-SM-5PNY3	0.110154281535974	0.0548047758642865	0.718975292219156	0.116065650380584
45	GTEX-1399R-0626-SM-5K7UZ	0.142662155957891	0.118966780406491	0.568371855957741	0.169999207677877
46	GTEX-1399T-0526-SM-5J1NC	0.142878947941953	0.0794888230880801	0.657706032827106	0.11992619614286
47	GTEX-1399U-0426-SM-5K7UU	0.119351738812955	0.0477431530645485	0.66345886178412	0.169446246338376
48	GTEX-139D8-1226-SM-5L3ED	0.179677096965986	0.0979857540634208	0.696398381345455	0.0259387676251387
49	GTEX-139TS-0226-SM-5K7W5	0.160612576612268	0	0.628193767200388	0.211193656187345
50	GTEX-139TU-1126-SM-5J1NY	0.159304390819339	0	0.611217486397068	0.229478122783592
51	GTEX-139UW-0426-SM-5K7V4	0.191979374179394	0	0.663962685013792	0.144057940806814
52	GTEX-139YR-0626-SM-5IJBT	0.173233367985075	0	0.640693554378561	0.186073077636363
53	GTEX-13CF3-0526-SM-5IJBV	0.139530857304629	0.0733422055086641	0.613639116132066	0.17348782105464
54	GTEX-13D11-1426-SM-5K7Y9	0.131064551475191	0.0467042857478991	0.646165047571735	0.176066115205175
55	GTEX-13FH7-0326-SM-5J1MR	0.189821486906529	0	0.593534256602849	0.216644256490622
56	GTEX-13FHO-1626-SM-5IJGB	0.105513650952926	0.102448518726123	0.673308216872891	0.11872961344806
57	GTEX-13FLV-1426-SM-5J1N4	0.142143134513173	0.0463280188055108	0.682708911081033	0.128819935600283
58	GTEX-13FTX-0226-SM-5K7TX	0.123464155060757	0.0752369837865027	0.663613997908632	0.137684863244109
59	GTEX-13FTZ-0126-SM-5K7V3	0.158370453710648	0	0.685710398521598	0.155919147767754
60	GTEX-13N2G-0526-SM-5MR5L	0.086622544200994	0.0719044810004146	0.621807282016409	0.219665692782182
61	GTEX-13NYB-0426-SM-5IJDD	0.129956999518797	0.0938324596325551	0.640438459943187	0.135772080905461
62	GTEX-13NZ9-1226-SM-5MR3J	0.163299975645067	0	0.627478688765161	0.209221335589772
63	GTEX-13O1R-1026-SM-5KM2L	0.1686925182469	0	0.636478086928097	0.194829394825002
64	GTEX-13O21-0426-SM-5K7VR	0.123898115870158	0.0333091920568206	0.663490984757813	0.179301707315208
65	GTEX-13O3O-1126-SM-5KM4Q	0.100116329277679	0.0767676978575662	0.723193345560771	0.099922627303984
66	GTEX-13O3P-1126-SM-5L3FG	0.125155006682812	0.144499202872586	0.565411547507722	0.16493424293688
67	GTEX-13O61-0326-SM-5KM2O	0.176849313576801	0.0132482872096513	0.621290812054408	0.18861158715914
68	GTEX-13OVG-0826-SM-5L3D8	0.191194816394417	0	0.646557416249799	0.162247767355784
69	GTEX-13OW5-0826-SM-5J1NE	0.149070403111824	0	0.682844139055323	0.168085457832853
70	GTEX-13OW6-1526-SM-5L3HX	0.182983420658354	0.0303585478653531	0.597239744787628	0.189418286688664
71	GTEX-13OW8-1826-SM-5L3H1	0.153379069939977	0.105859176453659	0.594203785618106	0.146557967988258
72	GTEX-13PVQ-1426-SM-5J1O4	0.109460396293616	0.0334608554701019	0.714463861928112	0.14261488630817
73	GTEX-13PVR-0826-SM-5S2PV	0.145958815485022	0	0.678212971750891	0.175828212764087
74	GTEX-13QBU-0326-SM-5LU3F	0.114000930540019	0.0710997587196319	0.666781069759913	0.148118240980436
75	GTEX-13RTK-0126-SM-5RQHQ	0.140340738527087	0.0764853449886966	0.580702702008901	0.202471214475315
76	GTEX-13U4I-1026-SM-5LU3G	0.147711489678651	0.0467071654157807	0.635864260030309	0.169717084875259
77	GTEX-13VXT-0826-SM-5SIAP	0.144047589744193	0.0479680867393162	0.630816453180499	0.177167870335991
78	GTEX-13W3W-0226-SM-731ET	0.113823362735037	0.04100718874538	0.691893284017081	0.153276164502502
79	GTEX-13W46-1826-SM-5K7VA	0.146489316809466	0.0935668745107671	0.634232565736973	0.125711242942794
80	GTEX-13X6I-0926-SM-5LUAB	0.0812374318420756	0.0864705602596022	0.632449700804008	0.199842307094314
81	GTEX-13X6K-1926-SM-5LU4O	0.127218422824309	0.0711309841120221	0.697449841173133	0.104200751890536
82	GTEX-13YAN-1526-SM-5LU3E	0.109026589706175	0.0776122712080663	0.663601244397955	0.149759894687804
83	GTEX-144GN-0326-SM-5O9AD	0.124566793134024	0.0443620882442986	0.6647037830672	0.166367335554478
84	GTEX-145MH-1026-SM-5Q5CI	0.174497134179168	0.0724689392488263	0.627832720368297	0.125201206203708
85	GTEX-145MO-1226-SM-5QGPC	0.125216455238321	0.0605859462936692	0.684699994478687	0.129497603989323
86	GTEX-146FH-1326-SM-5NQBI	0.107204030695836	0.0762983694713887	0.665586884573067	0.150910715259708
87	GTEX-146FQ-0826-SM-5LUAJ	0.105011189550622	0.0741685358373583	0.718874837745799	0.101945436866221
88	GTEX-146FR-1026-SM-5NQ9T	0.108571204555079	0.0536945366088733	0.621137574718959	0.216596684117088
89	GTEX-147F4-1026-SM-5Q5F9	0.127550355763301	0.0636263577534941	0.703402410521244	0.10542087596196
90	GTEX-1497J-1026-SM-5NQAV	0.134847735616458	0.0743762864975203	0.644095713332185	0.146680264553837
91	GTEX-14A5I-1326-SM-5SIAQ	0.107469693751978	0.0606273978255942	0.677683723736406	0.154219184686022
92	GTEX-14AS3-0526-SM-5QGQQ	0.14464908331682	0.0362675919249451	0.672685971926276	0.146397352831959
93	GTEX-14ASI-1126-SM-5QGPN	0.12610076224832	0.143432478129628	0.595633011733377	0.134833747888674
94	GTEX-14B4R-0226-SM-5TDDO	0.152726290890964	0.117698838903828	0.526946445599855	0.202628424605353
95	GTEX-14BIM-2626-SM-5S2OF	0.137014159712714	0.0796050212969858	0.649975342895131	0.133405476095169
96	GTEX-14BMU-0326-SM-793DO	0.127979347775966	0.0718447493192506	0.653704190736025	0.146471712168759
97	GTEX-14BMV-1226-SM-5TDDY	0.128331939089725	0.0769943876158919	0.655434622236074	0.13923905105831
98	GTEX-14C39-0126-SM-6128R	0.140154506695607	0.0930087239989925	0.642824016508035	0.124012752797366
99	GTEX-14C5O-1526-SM-7DHKT	0.13041748421833	0.0948804123644777	0.613353824352139	0.161348279065054
100	GTEX-14DAQ-1326-SM-5RQIM	0.133328767932901	0.0925764061046604	0.663697379728043	0.110397446234395
101	GTEX-14E1K-0726-SM-62LDU	0.114187036478915	0.0701763417554064	0.706122944500203	0.109513677265475
102	GTEX-14E6C-0626-SM-664NA	0.162638613913806	0.0729353993510486	0.618894931938269	0.145531054796876
103	GTEX-14E7W-1426-SM-6LLJ2	0.138558290882041	0.0803336391354031	0.656582430103636	0.12452563987892
104	GTEX-14ICL-0326-SM-5S2OS	0.156950351282018	0.108908306660804	0.568009786300625	0.166131555756553
105	GTEX-14PJ2-1226-SM-62LFE	0.130945471153416	0.103750472322233	0.657304817772226	0.107999238752124
106	GTEX-14PJ3-0226-SM-6EU37	0.136983359150405	0.0246454575825026	0.624065863193503	0.21430532007359
107	GTEX-14PJ4-0826-SM-6LLH5	0.128461651865645	0.0517044925726062	0.585136632800988	0.234697222760761
108	GTEX-14PJ6-0526-SM-6LLIU	0.141775114498887	0	0.61531890699351	0.242905978507603
109	GTEX-14PJM-1426-SM-62LF3	0.132869869428896	0.0692717741903559	0.681253703692246	0.116604652688503
110	GTEX-14PK6-0626-SM-6AJ9P	0.123761399930776	0.0317111570403758	0.6977642710731	0.146763171955748
111	GTEX-15CHC-0626-SM-686YV	0.152928859403293	0.0946346986120692	0.641980809273639	0.110455632710999
112	GTEX-15DDE-1326-SM-6LLJM	0.131475983032907	0.0795622409438223	0.62030636078327	0.168655415240001
113	GTEX-15DYW-1226-SM-6PALV	0.159342320555092	0	0.688659744945236	0.151997934499673
114	GTEX-15DZA-1226-SM-7KFS1	0.114062064179684	0.0577141450600457	0.638751213756301	0.18947257700397
115	GTEX-15ER7-2026-SM-793B8	0.153736977348111	0.127032698054058	0.582931259434997	0.136299065162834
116	GTEX-15ETS-0726-SM-6LPKL	0.126501281086258	0	0.594657095530968	0.278841623382774
117	GTEX-15F5U-0226-SM-6PANK	0.174063431932006	0.0624403358229004	0.637827280901439	0.125668951343655
118	GTEX-15FZZ-0426-SM-6PANM	0.129046747170763	0.0501709752676912	0.633624685358833	0.187157592202713
119	GTEX-15G19-1026-SM-6PALM	0.143367427930546	0.0752049116684341	0.561536348342115	0.219891312058906
120	GTEX-15RIF-0126-SM-7KUG3	0.156369210850141	0.121747867552189	0.56794866501334	0.153934256584331
121	GTEX-15RJE-2426-SM-6PAM9	0.153524781142453	0.0850214935699079	0.591772614845854	0.169681110441785
122	GTEX-15SHU-1226-SM-718BY	0.157410018863031	0.0777956092146831	0.630084241678691	0.134710130243595
123	GTEX-15SHV-0826-SM-7KUFA	0.170997390257756	0	0.632593431519631	0.196409178222612
124	GTEX-15UF6-0226-SM-7KUF6	0.151237257019482	0.0844219664676166	0.65244822409638	0.111892552416521
125	GTEX-16XZZ-1426-SM-7KUE3	0.148924309729389	0.128779556248559	0.547500616228078	0.174795517793974
126	GTEX-17EVP-0926-SM-7IGOY	0.126263012058873	0.0773645086917727	0.679931522387765	0.11644095686159
127	GTEX-17EVQ-1626-SM-79ONH	0.141186070117403	0.161929519183364	0.571612910495078	0.125271500204156
128	GTEX-17F96-1126-SM-7EWDF	0.133384720482326	0.0763766707760972	0.641225202436998	0.149013406304579
129	GTEX-17F98-0726-SM-793BJ	0.146436566497665	0.108075787011416	0.625452931037452	0.120034715453467
130	GTEX-17GQL-2326-SM-731EJ	0.149470233535869	0.0536847981985106	0.700306076298578	0.0965388919670427
131	GTEX-17HII-1826-SM-7DUFQ	0.135127419778199	0.0830645175073508	0.672857083039947	0.108950979674503
132	GTEX-17KNJ-0526-SM-7LTA8	0.207506881762724	0	0.622522853118908	0.169970265118368
133	GTEX-17MF6-1026-SM-7EWE1	0.131367841697363	0	0.613031965163479	0.255600193139158
134	GTEX-18A66-1326-SM-7LG4M	0.112287899818839	0.0422867392131142	0.707611626376066	0.137813734591981
135	GTEX-18A67-0926-SM-7LG5Y	0.139633253163477	0.11129639305454	0.579807040041067	0.169263313740916
136	GTEX-18A6Q-1426-SM-7LG63	0.162851404737967	0	0.678226960815759	0.158921634446274
137	GTEX-18A7A-1426-SM-731AP	0.144632476610587	0.0854152206970429	0.700818364041246	0.0691339386511249
138	GTEX-18D9U-1326-SM-731BI	0.150404842773286	0	0.588057767330884	0.261537389895831
139	GTEX-1A3MV-0426-SM-73KXL	0.177861292201281	0	0.642916668807436	0.179222038991283
140	GTEX-1AMEY-0726-SM-72D5X	0.095824165134614	0.0586975739613392	0.734745178435342	0.110733082468704
141	GTEX-1AMFI-0426-SM-731C7	0.183186911846321	0.0772367874341501	0.575769566634756	0.163806734084773
142	GTEX-1AX8Z-1226-SM-7DHM7	0.150213211841236	0.0629022056572277	0.564501102820923	0.222383479680613
143	GTEX-1AX9I-1226-SM-731CJ	0.128555700411546	0.0755510308764863	0.667883372808835	0.128009895903133
144	GTEX-1AYCT-0326-SM-73KVN	0.14263542276377	0.0774493700464285	0.613946758523195	0.165968448666607
145	GTEX-1B8KE-0226-SM-7EWEK	0.124734598315888	0.0494814503794887	0.595849105301901	0.229934846002722
146	GTEX-1B8SG-0626-SM-79OL3	0.156080605209872	0.013650085030664	0.690364298747895	0.139905011011569
147	GTEX-1B933-1126-SM-73KX2	0.143837779886764	0.0719733198448883	0.662111591830268	0.12207730843808
148	GTEX-1C2JI-0426-SM-79OOF	0.147608033437307	0.110097674618906	0.587784498623939	0.154509793319848
149	GTEX-1C4CL-1226-SM-7DUFT	0.125165703986864	0.0418028514105036	0.651835644011628	0.181195800591004
150	GTEX-1C6VQ-1326-SM-7939X	0.134871248525698	0.104971049848434	0.60771544285463	0.152442258771238
151	GTEX-1CB4I-1826-SM-793CX	0.166609618263951	0.0782691753987517	0.586938561725752	0.168182644611545
152	GTEX-1EKGG-0826-SM-79OLL	0.145375391014897	0.0686876084928159	0.632477303558675	0.153459696933612
153	GTEX-1EMGI-0926-SM-7IGPV	0.189414907556931	0.0540627871751821	0.614374943979783	0.142147361288105
154	GTEX-1EN7A-1126-SM-7IGQ1	0.0999174182408854	0.0712505487753435	0.678311085466924	0.150520947516847
155	GTEX-1EU9M-1726-SM-7EWF3	0.179895257560908	0.01239138129112	0.697846771041477	0.109866590106496
156	GTEX-N7MT-1426-SM-3LK5M	0.165295104166497	0.074069985443932	0.649826910830015	0.110807999559556
157	GTEX-NFK9-1326-SM-3LK5I	0.147951918572109	0.102667701062266	0.571968353803584	0.177412026562041
158	GTEX-NPJ8-0526-SM-3MJHN	0.141033851034259	0.0965289972705796	0.613373241125418	0.149063910569744
159	GTEX-O5YT-0426-SM-3MJHD	0.108310726573572	0.0678004873596474	0.702424449566152	0.121464336500628
160	GTEX-O5YV-0626-SM-3LK64	0.108153710155993	0.0742670652457968	0.696384589532894	0.121194635065316
161	GTEX-O5YW-0426-SM-3MJHJ	0.153691751313656	0.0839130846227475	0.598723584834587	0.16367157922901
162	GTEX-OHPK-0426-SM-3MJH3	0.124419467245008	0.0799739795247271	0.60808106114702	0.187525492083245
163	GTEX-OHPL-0426-SM-3TW8X	0.168458012412184	0	0.629514842796933	0.202027144790883
164	GTEX-OHPM-0426-SM-3TW8V	0.128146643862803	0.0758907650861896	0.676239947109555	0.119722643941452
165	GTEX-OIZG-0426-SM-3LK5W	0.123955741635337	0.0552193404925702	0.710180255239133	0.110644662632959
166	GTEX-OIZI-1126-SM-3NB1F	0.149387885212255	0.121776975404383	0.572686719453609	0.156148419929753
167	GTEX-OOBJ-0426-SM-3NB1S	0.10876939146828	0.0746202132818054	0.662809832330126	0.153800562919788
168	GTEX-OOBK-0425-SM-3LK5O	0.156796870385466	0.041143272892624	0.67348229913195	0.12857755758996
169	GTEX-OXRL-0426-SM-3NM97	0.158292524274137	0.0906975844317796	0.651995181939724	0.0990147093543593
170	GTEX-P44H-1026-SM-3NM96	0.132054896252012	0	0.591830086146275	0.276115017601713
171	GTEX-P4PP-0426-SM-3NM9H	0.156549728946883	0.12371019390846	0.635554021118316	0.0841860560263407
172	GTEX-P4PQ-0426-SM-3NMCI	0.115112022666351	0.0733108701132509	0.676862224463159	0.134714882757238
173	GTEX-P4QS-0426-SM-3NMCQ	0.147088218554217	0	0.659575746819969	0.193336034625814
174	GTEX-P78B-0826-SM-3NMCA	0.148559278550012	0	0.632449133397989	0.218991588051999
175	GTEX-PLZ5-0426-SM-3P612	0.111259348032212	0.0731373831536209	0.655589134131517	0.16001413468265
176	GTEX-PLZ6-0326-SM-3P61J	0.130600186685805	0.0739186102360491	0.645286360066511	0.150194843011635
177	GTEX-POMQ-0426-SM-3P61G	0.135321737293656	0.107225887106799	0.663501811194293	0.0939505644052514
178	GTEX-POYW-1126-SM-48TCI	0.134683935619338	0.110637242064316	0.572925231032676	0.18175359128367
179	GTEX-PSDG-1026-SM-48TCV	0.163402717365237	0	0.697645126165586	0.138952156469177
180	GTEX-PW2O-0426-SM-48TCC	0.124852944464453	0.11474339855117	0.61851516653482	0.141888490449557
181	GTEX-PWCY-0326-SM-43IRU	0.124661702324697	0.108080231460288	0.66509117986672	0.102166886348295
182	GTEX-PX3G-0426-SM-48U1C	0.117040271106788	0.0276731456756056	0.702099435431094	0.153187147786513
183	GTEX-Q2AG-0926-SM-48U1Q	0.13420511140003	0.0719945982581316	0.71344175966298	0.0803585306788589
184	GTEX-Q2AH-0326-SM-48U1K	0.109044237357533	0.0499157120029428	0.653526733941816	0.187513316697708
185	GTEX-QCQG-1526-SM-48U25	0.165618762875836	0.041022154472091	0.502783534558128	0.290575548093945
186	GTEX-QDT8-1026-SM-43V6X	0.141646397334349	0.111927210307913	0.589948305248105	0.156478087109633
187	GTEX-QDVJ-0626-SM-48U1T	0.171931989252353	0	0.610396495035478	0.217671515712169
188	GTEX-QDVN-0226-SM-48TZ9	0.106018615127172	0.0648714191928952	0.685360175297825	0.143749790382107
189	GTEX-QEG4-0926-SM-4R1JO	0.135289911755911	0.0718412075281554	0.680375832927289	0.112493047788645
190	GTEX-QEG5-1226-SM-447AR	0.148783270572968	0	0.658514812551692	0.19270191687534
191	GTEX-QEL4-1126-SM-4R1JJ	0.165930355091022	0.0402005872369375	0.659760254544927	0.134108803127114
192	GTEX-QESD-0426-SM-4R1JZ	0.148120325594778	0.0705628249220764	0.655067047642477	0.126249801840669
193	GTEX-QLQ7-0426-SM-4R1JU	0.139919937016993	0.0463251268074028	0.643548026378319	0.170206909797285
194	GTEX-QMRM-0626-SM-447BQ	0.11143721572739	0.0410942343515432	0.670599263445601	0.176869286475466
195	GTEX-QV31-0326-SM-447BM	0.131124847192938	0.11280548386498	0.58029334119487	0.175776327747212
196	GTEX-QV44-0626-SM-4R1KJ	0.140219777952812	0.0911636548205523	0.655358615155338	0.113257952071298
197	GTEX-QVJO-0526-SM-447CE	0.109681598442573	0.111578586364377	0.663539912962337	0.115199902230713
198	GTEX-QVUS-0426-SM-48FE3	0.137025685904352	0.0751336542363232	0.583561910090909	0.204278749768417
199	GTEX-QXCU-0926-SM-48FEP	0.119597862827126	0.0422133132614923	0.721170150374314	0.117018673537067
200	GTEX-R53T-0826-SM-48FCP	0.124359984484135	0.0267935469641031	0.737547998812983	0.111298469738779
201	GTEX-R55D-1026-SM-3GAEQ	0.128135613021921	0	0.554093250112536	0.317771136865543
202	GTEX-R55E-1126-SM-48FDZ	0.131719713436034	0.0639708061821405	0.705564799158156	0.0987446812236687
203	GTEX-R55G-0626-SM-48FDB	0.0902443396157075	0.0658710675452312	0.724432415103277	0.119452177735784
204	GTEX-REY6-1126-SM-48FDU	0.15891038820496	0.0634080802211313	0.647615954885781	0.130065576688128
205	GTEX-RUSQ-0326-SM-47JWS	0.114865240596332	0.0667980556982721	0.672554688844828	0.145782014860568
206	GTEX-RWS6-0526-SM-4GIAJ	0.157519566309499	0	0.618518004610125	0.223962429080376
207	GTEX-RWSA-0926-SM-47JXW	0.166341227910641	0.116170108771177	0.677306285432054	0.0401823778861275
208	GTEX-S32W-0426-SM-4AD6H	0.158108224722983	0.0378903880388594	0.639769565918102	0.164231821320056
209	GTEX-S33H-0726-SM-4AD6M	0.148495303358011	0.0250512217933844	0.685316119110532	0.141137355738072
210	GTEX-S3XE-0326-SM-4AD6L	0.219375305678053	0	0.569321364950327	0.211303329371619
211	GTEX-S4P3-0326-SM-4AD6P	0.130089780002363	0.0537728340752127	0.674472649391279	0.141664736531145
212	GTEX-S4Z8-0626-SM-4AD6J	0.109247339951917	0.0701689705559201	0.664226230244415	0.156357459247747
213	GTEX-S95S-0226-SM-4B656	0.169094123367729	0	0.624371543436368	0.206534333195903
214	GTEX-SJXC-1126-SM-4DM6Y	0.109879085897725	0	0.480221523101725	0.409899391000551
215	GTEX-SNOS-0326-SM-4DM6C	0.151546627765635	0.0329710080119626	0.658764862979473	0.15671750124293
216	GTEX-T5JC-0326-SM-4DM5C	0.123817332019819	0.0997366486090744	0.650857544702083	0.125588474669024
217	GTEX-T6MN-1126-SM-4DM71	0.140669921864387	0	0.639463628242809	0.219866449892804
218	GTEX-T8EM-0426-SM-4DM7E	0.125240078583852	0.0763993685384747	0.660335884601014	0.138024668276659
219	GTEX-TMMY-1026-SM-4DXTI	0.126499490103968	0.0383013734211746	0.715090849043867	0.12010828743099
220	GTEX-U3ZH-0626-SM-4DXT3	0.113815756071748	0.0982987690554363	0.660556445560359	0.127329029312458
221	GTEX-U3ZM-0326-SM-4DXUJ	0.103072116375157	0.0405682381302269	0.726299322721339	0.130060322773277
222	GTEX-U3ZN-0526-SM-4DXTH	0.150845698266366	0.0419420858456067	0.64687093240158	0.160341283486448
223	GTEX-U8XE-1226-SM-4E3HN	0.128500720796843	0.0709848095102613	0.624692570265421	0.175821899427475
224	GTEX-UJHI-0226-SM-4IHJL	0.201139539421219	0	0.633704715717852	0.165155744860929
225	GTEX-UJMC-0626-SM-4IHJQ	0.152549869349791	0	0.612414597228615	0.235035533421594
226	GTEX-UPJH-0926-SM-4IHKA	0.172291743201113	0.0257676195553509	0.643825102147135	0.158115535096401
227	GTEX-UPK5-1526-SM-4JBJA	0.137957870693422	0.075512844262529	0.648070059237666	0.138459225806383
228	GTEX-V1D1-0326-SM-4JBIY	0.12111607567729	0.019956921864191	0.569118098649305	0.289808903809213
229	GTEX-V955-0926-SM-4JBJ8	0.107248703241786	0.0664402581164911	0.69243427215465	0.133876766487073
230	GTEX-VJYA-0226-SM-4KL1Q	0.133436334908458	0.0476391416653607	0.570405716703101	0.248518806723079
231	GTEX-VUSG-0526-SM-4KL22	0.127750036700894	0.0737743801514491	0.682240994535706	0.11623458861195
232	GTEX-WFG7-0926-SM-4LMK7	0.142109666353423	0.0699034214398712	0.661088762627879	0.126898149578826
233	GTEX-WFG8-0826-SM-4LVN5	0.202794837773594	0	0.623759129555949	0.173446032670458
234	GTEX-WFON-0526-SM-4LVLY	0.150254252762477	0.0565087630565575	0.633122278667111	0.160114705513855
235	GTEX-WH7G-0626-SM-4LVMO	0.110768099697772	0.044816606470076	0.647302497991003	0.197112795841149
236	GTEX-WHSB-0226-SM-4M1XE	0.164158335011054	0.0392802645627851	0.648842865537921	0.14771853488824
237	GTEX-WHWD-0526-SM-4OORW	0.160406150919612	0	0.632368970898762	0.207224878181626
238	GTEX-WQUQ-1526-SM-4OOSM	0.190326863486643	0	0.594683568813429	0.214989567699928
239	GTEX-WRHU-1326-SM-4E3K7	0.153132020324949	0	0.68105939892083	0.165808580754221
240	GTEX-WY7C-0626-SM-4ONCT	0.135374766654023	0.106662132782778	0.592226039255254	0.165737061307944
241	GTEX-WYJK-1226-SM-4ONCP	0.119606253729062	0.0704471889440458	0.702735836943721	0.107210720383172
242	GTEX-WYVS-0426-SM-4ONDL	0.117154677545765	0.0252243571272136	0.677181537291071	0.18043942803595
243	GTEX-WZTO-1626-SM-4PQYR	0.123588566589161	0.0763218091759513	0.671622766928905	0.128466857305984
244	GTEX-X3Y1-0326-SM-4PQZ7	0.114960831321513	0.0744762004689822	0.697357323006002	0.113205645203503
245	GTEX-X4EO-1026-SM-4QARP	0.16849886740173	0	0.647544252336709	0.183956880261561
246	GTEX-X4EP-1426-SM-4PQZP	0.12219103407763	0.0925322220732657	0.659303734679256	0.125973009169848
247	GTEX-X4XY-1526-SM-4QASE	0.111865597984351	0.054956981509518	0.667810103677631	0.1653673168285
248	GTEX-XBED-0726-SM-4GIAR	0.158071905306797	0	0.6149799046073	0.226948190085902
249	GTEX-XBEW-0526-SM-4QASO	0.133327701806201	0.0680778782776742	0.666991597816252	0.131602822099874
250	GTEX-XPT6-0326-SM-4B66V	0.156402695116285	0.0590521407829319	0.665937003436934	0.118608160663849
251	GTEX-XQ3S-0126-SM-4BOO9	0.171311986176068	0.0563787264830235	0.604758455178539	0.16755083216237
252	GTEX-XQ8I-1326-SM-4BOPV	0.172942759337277	0	0.645211545933529	0.181845694729194
253	GTEX-XUW1-1126-SM-4BONZ	0.0844792265862516	0.0635448792941313	0.649489430669805	0.202486463449812
254	GTEX-XUZC-0626-SM-4BOPG	0.135679121689026	0.0948999444804869	0.633001084677389	0.136419849153098
255	GTEX-XV7Q-0526-SM-4BRWR	0.167219118760169	0.032333733583771	0.631433759675618	0.169013387980441
256	GTEX-XXEK-0726-SM-4BRWF	0.106795118202015	0.0706964381333281	0.690466438310638	0.132042005354019
257	GTEX-XYKS-0426-SM-4BRW4	0.167305147510438	0.0425819525253641	0.640568587599864	0.149544312364334
258	GTEX-Y114-0426-SM-4TT6V	0.191090546865086	0	0.582424420980486	0.226485032154429
259	GTEX-Y3I4-0326-SM-4TT28	0.167982622680601	0.0388567237854635	0.645812081262228	0.147348572271708
260	GTEX-Y3IK-0726-SM-4WWE5	0.137768197156462	0.0411897574705204	0.670086318021113	0.150955727351904
261	GTEX-Y5LM-0226-SM-4VBRM	0.151502568493837	0.0871649058192185	0.557566144339307	0.203766381347638
262	GTEX-Y5V5-0426-SM-4VBPU	0.138027066052157	0.0383314459172557	0.673252630770464	0.150388857260123
263	GTEX-Y5V6-0426-SM-4VBRZ	0.113083040206173	0.0453811873456959	0.5501064396863	0.291429332761831
264	GTEX-Y8E4-1126-SM-5IFIA	0.130263026625304	0.0154017087132989	0.702060197250555	0.152275067410843
265	GTEX-Y8LW-0426-SM-4VBQ6	0.159002325833679	0	0.660289495630753	0.180708178535568
266	GTEX-Y9LG-0226-SM-4VBS4	0.111185844282112	0.0499021150006681	0.608267944531057	0.230644096186163
267	GTEX-YB5K-0326-SM-5IFJQ	0.145733888329254	0.0692744141149004	0.559026881422746	0.225964816133099
268	GTEX-YEC3-0526-SM-5IFHN	0.129355321040147	0.0419810151171003	0.648227098957815	0.180436564884938
269	GTEX-YEC4-0726-SM-5CVLV	0.143276475195011	0.0459927289573814	0.656726771910385	0.154004023937223
270	GTEX-YECK-1326-SM-4W1ZF	0.154857315437814	0	0.651727044191276	0.19341564037091
271	GTEX-YFC4-0326-SM-4TT3U	0.113788938469052	0.0270998196418048	0.742369528221542	0.116741713667601
272	GTEX-YJ8O-0226-SM-5S2NL	0.119790132166249	0.0714828686224828	0.705769433559831	0.102957565651437
273	GTEX-Z9EW-0126-SM-5CVM6	0.145716442690097	0.045526214736275	0.64816186517939	0.160595477394237
274	GTEX-ZA64-0126-SM-5HL8Z	0.148053181894181	0.07646961144717	0.570353643358858	0.205123563299791
275	GTEX-ZAB4-0526-SM-5HL7Z	0.147289154522755	0	0.622518150869295	0.23019269460795
276	GTEX-ZAJG-1226-SM-5S2MH	0.139611865402977	0.0766749031296629	0.611615739634409	0.172097491832952
277	GTEX-ZAK1-1226-SM-5Q5AA	0.127558494909178	0.0738011907482417	0.681271064103937	0.117369250238643
278	GTEX-ZC5H-1026-SM-5CVN1	0.106565130769555	0.0747523854543408	0.703918453731633	0.114764030044471
279	GTEX-ZDTS-1426-SM-5K7WC	0.145934199076609	0.0783120566891424	0.618382159423005	0.157371584811244
280	GTEX-ZDTT-0226-SM-4WKHM	0.165382055122575	0	0.660794882581939	0.173823062295486
281	GTEX-ZDXO-2726-SM-4WKFA	0.145286217821423	0	0.690350395429052	0.164363386749525
282	GTEX-ZDYS-0526-SM-5L3EE	0.185678388030506	0.0445411806299271	0.570039548098716	0.199740883240851
283	GTEX-ZE9C-0726-SM-4WKGA	0.143340388550375	0.0438552155382554	0.662757823108942	0.150046572802428
284	GTEX-ZF28-1026-SM-4WKGV	0.101288970473493	0.111367858964084	0.666870005838524	0.120473164723899
285	GTEX-ZF29-0326-SM-4WKFB	0.17295318518828	0	0.613682074839422	0.213364739972298
286	GTEX-ZF2S-0926-SM-4WWBJ	0.118017244300914	0.0425340776538225	0.696818850331169	0.142629827714094
287	GTEX-ZF3C-1426-SM-4WWCD	0.0924805999999323	0.0603179613936405	0.749277911779145	0.0979235268272818
288	GTEX-ZG7Y-0126-SM-4WWEX	0.19877925869462	0	0.584778241012506	0.216442500292875
289	GTEX-ZP4G-0526-SM-4YCED	0.116181762421465	0.0556851308351052	0.586602784534779	0.241530322208651
290	GTEX-ZPIC-1026-SM-59HKZ	0.147594835989227	0.07776151003185	0.613102087193746	0.161541566785176
291	GTEX-ZQUD-0226-SM-4YCEB	0.14855980490258	0.0772555476431786	0.64705555106862	0.127129096385621
292	GTEX-ZVT2-0726-SM-5GIER	0.159135895981705	0	0.604061674804127	0.236802429214168
293	GTEX-ZVZP-0126-SM-5NQ6Q	0.17379823341387	0.0864942464881584	0.484459582264942	0.25524793783303
294	GTEX-ZYFD-2126-SM-5E43D	0.147250605098823	0.0751153782568332	0.629159924481822	0.148474092162522
295	GTEX-ZYFG-0326-SM-5E45Z	0.128397140879395	0.0442839527959506	0.648063459207718	0.179255447116937
296	GTEX-ZYT6-1026-SM-7LG6X	0.115685270298475	0.0797589751672642	0.678997141446876	0.125558613087386
297	GTEX-ZYVF-2126-SM-5E44N	0.10488541622262	0.0778577064665774	0.632528631691566	0.184728245619237
298	GTEX-ZYW4-1226-SM-5E45B	0.165454909074826	0.127304257304782	0.522208445249128	0.185032388371264
299	GTEX-ZYY3-1226-SM-5EQKM	0.158083226158378	0	0.649526653006507	0.192390120835115
