## Supplementary material for "Cellular deconvolution of GTEx tissues powers eQTL studies to discover thousands of novel disease and cell-type associated regulatory variants": Table_6

	Input.Sample	bladder_cell	bladder_urothelial_cell
1	GTEX-S32W-1126-SM-4AD5V	0.796347934194986	0.203652065805014
2	GTEX-S3XE-1226-SM-4AD4L	0.52293890439098	0.47706109560902
3	GTEX-S4Q7-0926-SM-4AD5D	0.633379214962453	0.366620785037547
4	GTEX-S4UY-0926-SM-4AD6O	0.571482482561656	0.428517517438344
5	GTEX-SE5C-1026-SM-4BRUG	0.775002902437538	0.224997097562462
6	GTEX-SNMC-0826-SM-4DM66	0.46812733637969	0.53187266362031
7	GTEX-SNOS-0526-SM-4DM54	0.371543476643149	0.628456523356851
8	GTEX-TMMY-1526-SM-4DXST	0.757810195284009	0.242189804715991
9	GTEX-U3ZM-0826-SM-4DXU6	0.779039020815633	0.220960979184367
10	GTEX-U3ZN-1226-SM-4DXUD	0.487601151174849	0.512398848825151
11	GTEX-U4B1-1226-SM-4DXT7	0.755947101267001	0.244052898732999
