## Supplementary material for "Cellular deconvolution of GTEx tissues powers eQTL studies to discover thousands of novel disease and cell-type associated regulatory variants": Table_8

	Input.Sample	Brush_cell_of_epithelium_proper_of_large_intestine	enterocyte_of_epithelium_of_large_intestine	enteroendocrine_cell	epithelial_cell_of_large_intestine	large_intestine_goblet_cell
1	GTEX-111CU-1226-SM-5EGIN	0.160607313832315	0	0.110300975600712	0.729091710566973	0
2	GTEX-111CU-1426-SM-5GZYP	0.122570010604268	0.256642400243681	0.051826703177332	0.505584776685399	0.0633761092893202
3	GTEX-111VG-2226-SM-5N9DU	0.202671821810559	0	0.14299955507407	0.65432862311537	0
4	GTEX-111YS-1626-SM-5GZZ9	0.139350851651197	0	0.12311107706316	0.737538071285643	0
5	GTEX-111YS-1826-SM-5GIEP	0.130535107880089	0	0.114669547164932	0.75479534495498	0
6	GTEX-1122O-1426-SM-5H11R	0.144819894530753	0	0.117519212059083	0.737660893410165	0
7	GTEX-1122O-1526-SM-5N9CL	0.114125969715106	0.368770553135746	0.0748304866298765	0.402899864206662	0.0393731263126089
8	GTEX-1128S-1626-SM-5H12O	0.121665636552598	0	0.10888004504543	0.769454318401972	0
9	GTEX-117XS-2226-SM-5GIE1	0.157904634355101	0	0.153366033781734	0.688729331863165	0
10	GTEX-117YW-1826-SM-5PNY5	0.153394582615532	0.0543226819669122	0.170135490526928	0.602212207679913	0.0199350372107145
11	GTEX-117YX-0526-SM-5EGJH	0.134230102531674	0	0.161966163206891	0.703803734261435	0
12	GTEX-117YX-0826-SM-5H11J	0.138348454841923	0	0.129337192198464	0.732314352959613	0
13	GTEX-11DXX-1826-SM-5H126	0.085883757312759	0.236410859994734	0.114854530265443	0.553877923996272	0.00897292843079133
14	GTEX-11DXX-1926-SM-5EGJK	0.178623833973052	0	0.108616451186754	0.712759714840194	0
15	GTEX-11DXY-2026-SM-5N9CZ	0.203086239296381	0	0.107823039277836	0.689090721425782	0
16	GTEX-11DXZ-1626-SM-5GIDI	0.125654768519143	0	0.151209620939276	0.72313561054158	0
17	GTEX-11DXZ-1726-SM-5H12M	0.132311884669497	0.280202711395047	0.111298312587501	0.476187091347955	0
18	GTEX-11EI6-2626-SM-5PNVT	0.11666671829222	0	0.163002452579403	0.720330829128377	0
19	GTEX-11EM3-1526-SM-5A5KN	0.101961841139667	0.222624911363986	0.0938475738866741	0.539038201551885	0.0425274720577889
20	GTEX-11EM3-1626-SM-5N9CO	0.112767093953508	0	0.15739586429353	0.729837041752962	0
21	GTEX-11EMC-1426-SM-5N9E4	0.180606341244222	0	0.116574056092124	0.702819602663653	0
22	GTEX-11EQ9-1426-SM-5987G	0.150860806858834	0	0.202027134550038	0.647112058591128	0
23	GTEX-11EQ9-1526-SM-5PNY7	0.155098055265399	0	0.227850621221292	0.617051323513309	0
24	GTEX-11GS4-1826-SM-5HL4T	0.131257180887656	0	0.159584181586847	0.709158637525498	0
25	GTEX-11GSP-1626-SM-5986N	0.139986977087687	0	0.114812888836361	0.745200134075953	0
26	GTEX-11I78-1226-SM-5A5K6	0.0862708973442603	0.162960674031733	0.0585114661452524	0.640797723929663	0.0514592385490909
27	GTEX-11I78-1326-SM-5PNY9	0.133020570984076	0	0.128981424756529	0.737998004259395	0
28	GTEX-11LCK-2026-SM-5A5MA	0.139884132031	0.0468624049092271	0.0610829686971778	0.668534698037239	0.0836357963253562
29	GTEX-11NSD-1626-SM-5986U	0.164414343802111	0	0.143345844460948	0.69223981173694	0
30	GTEX-11O72-2226-SM-5PNW2	0.176794107789402	0	0.152925283280096	0.670280608930502	0
31	GTEX-11ONC-1926-SM-5GU75	0.161700788310895	0	0.10622192773309	0.732077283956015	0
32	GTEX-11ONC-2026-SM-5HL61	0.179166716332936	0	0.151313024095095	0.669520259571969	0
33	GTEX-11P7K-1526-SM-5EGI7	0.0784700877277261	0.280157950978678	0.103923502973704	0.462525525708287	0.074922932611605
34	GTEX-11P7K-1826-SM-5HL5A	0.132756397583894	0	0.160601652066847	0.706641950349259	0
35	GTEX-11P81-1126-SM-5GU5G	0.154140923759381	0	0.145225448257859	0.70063362798276	0
36	GTEX-11P81-1426-SM-5P9JN	0.159087922031763	0	0.107161305706548	0.733750772261689	0
37	GTEX-11P82-1026-SM-5BC5J	0.0932438561694497	0.307897413776725	0.114923813952515	0.458176248460433	0.0257586676408781
38	GTEX-11PRG-2026-SM-5GU5F	0.173140612557022	0	0.200461156261397	0.626398231181581	0
39	GTEX-11TT1-0926-SM-5GU5M	0.123579392774823	0	0.153359398392075	0.723061208833102	0
40	GTEX-11TT1-1026-SM-5PNW7	0.155270040791087	0	0.141875471102789	0.655297172668509	0.047557315437615
41	GTEX-11TTK-2426-SM-5PNYO	0.176017777616832	0	0.111107000419553	0.712875221963615	0
42	GTEX-11TUW-2026-SM-5EQL8	0.170635387155706	0	0.141919691827311	0.687444921016983	0
43	GTEX-11TUW-2326-SM-5EQMO	0.181997635723979	0	0.109748480239342	0.708253884036679	0
44	GTEX-11VI4-1426-SM-5GU6O	0.163305354282395	0	0.162507500649464	0.631789572128752	0.0423975729393888
45	GTEX-11VI4-1526-SM-5EQKC	0.12100268145163	0.119498007372268	0.125067037335121	0.628024366568478	0.00640790727250243
46	GTEX-11WQK-2126-SM-5EQME	0.122311916865785	0	0.132072493493774	0.745615589640441	0
47	GTEX-11WQK-2526-SM-5CVL8	0.134204021714007	0	0.126036701080941	0.739759277205052	0
48	GTEX-11ZTS-1526-SM-5N9G7	0.159427694968056	0	0.152254132568134	0.688318172463809	0
49	GTEX-11ZTT-1626-SM-5EQKR	0.126161531519835	0	0.151957998575703	0.721880469904462	0
50	GTEX-11ZU8-1126-SM-5EQ5K	0.161177489281832	0	0.117709503244827	0.721113007473341	0
51	GTEX-11ZVC-2126-SM-5EGJ1	0.151665952286014	0	0.150485276183246	0.697848771530741	0
52	GTEX-1211K-1726-SM-5FQUJ	0.0973606168169033	0.13951891986434	0.0848094457568942	0.65937685423533	0.0189341633265327
53	GTEX-1211K-1826-SM-5EGJ2	0.160076347784879	0	0.143469696324819	0.696453955890302	0
54	GTEX-1212Z-1826-SM-5FQSH	0.185892164474854	0	0.112055909617765	0.702051925907381	0
55	GTEX-12696-1926-SM-5EGJT	0.172105569911065	0	0.138401045111058	0.689493384977877	0
56	GTEX-12BJ1-2026-SM-5FQUH	0.130540321632662	0	0.106832517037092	0.762627161330246	0
57	GTEX-12BJ1-2126-SM-5BC5O	0.0635229409357335	0.191949204724305	0.105650309680638	0.638877544659323	0
58	GTEX-12C56-0626-SM-5EGGC	0.161261970091277	0.0432729949542605	0.112555020183649	0.682910014770813	0
59	GTEX-12KS4-2326-SM-5EGJB	0.143249810642523	0	0.164006888347981	0.692743301009496	0
60	GTEX-12KS4-2426-SM-5LU8P	0.147814241143621	0	0.182154608567837	0.670031150288542	0
61	GTEX-12WSD-2626-SM-5EGJE	0.149621500246871	0	0.131955067822358	0.718423431930772	0
62	GTEX-12WSG-2426-SM-5EQLZ	0.145150413432863	0	0.151200419593694	0.703649166973443	0
63	GTEX-12WSJ-1426-SM-5GCON	0.140355645147504	0	0.131378627986667	0.728265726865828	0
64	GTEX-12WSJ-1526-SM-5GCNI	0.142537480898204	0	0.158454765775099	0.699007753326696	0
65	GTEX-12WSL-1626-SM-5GCMU	0.145888637429524	0	0.116779534891575	0.737331827678901	0
66	GTEX-12WSL-1826-SM-5LZW9	0.1483402655787	0	0.11949577908533	0.73216395533597	0
67	GTEX-12WSM-1426-SM-5GCPA	0.133376833097266	0	0.126501505720307	0.740121661182426	0
68	GTEX-12ZZW-2426-SM-5DUWE	0.171980606092176	0	0.20343306578435	0.624586328123474	0
69	GTEX-12ZZX-2726-SM-5N9FT	0.168743825327708	0	0.117886493855197	0.713369680817095	0
70	GTEX-12ZZY-2726-SM-5EQ45	0.182171313214079	0	0.116077172472466	0.701751514313456	0
71	GTEX-12ZZZ-2426-SM-5GCNN	0.191816564572852	0	0.136712596681171	0.671470838745977	0
72	GTEX-13111-0726-SM-5DUVE	0.114906955169916	0.163868335975013	0.0588383472757297	0.621849823880281	0.040536537699061
73	GTEX-13111-1926-SM-5GCOL	0.133210031106711	0	0.198605836614356	0.668184132278933	0
74	GTEX-13113-1426-SM-5EGHU	0.0829702708624295	0.168558471502444	0.17980298662395	0.533138350555203	0.0355299204559737
75	GTEX-131XE-0826-SM-5HL9W	0.131881693197426	0.100647768115849	0.147634669954332	0.591779219465435	0.0280566492669579
76	GTEX-131XE-1026-SM-5EGKE	0.136540137187487	0	0.131443062919486	0.732016799893027	0
77	GTEX-131XG-1526-SM-5GCNQ	0.123635516394004	0	0.153644460238671	0.722720023367324	0
78	GTEX-131XG-1826-SM-5LZV4	0.129296216949985	0.277648279614908	0.113535214544166	0.417524979390661	0.0619953095002806
79	GTEX-131YS-2926-SM-5EGKI	0.165396277569072	0	0.11359104270571	0.721012679725218	0
80	GTEX-132AR-2726-SM-5PNVN	0.0886114376293381	0.154817313125707	0.195269900815712	0.495412082293971	0.0658892661352725
81	GTEX-132AR-2826-SM-5IJFV	0.125153589134925	0	0.168131168253911	0.706715242611164	0
82	GTEX-132NY-2726-SM-5PNY2	0.18388920604245	0	0.108899500455282	0.707211293502268	0
83	GTEX-1339X-1626-SM-5IJDN	0.167186932295519	0	0.147545936843859	0.685267130860622	0
84	GTEX-1339X-1726-SM-5P9J9	0.156997145821692	0	0.110051214006731	0.732951640171577	0
85	GTEX-133LE-1526-SM-5IFEN	0.126998353060863	0.133079148305891	0.119559883651173	0.577423661392718	0.0429389535893559
86	GTEX-1399R-2126-SM-5K7WZ	0.13029416215812	0	0.17469978683114	0.69500605101074	0
87	GTEX-1399R-2226-SM-5P9JB	0.153862751483864	0.196865118961078	0.110431792882633	0.531051539755963	0.00778879691646247
88	GTEX-1399S-1926-SM-5J2M5	0.0985512612626779	0.327173663349365	0.0591531147594904	0.436731679440052	0.0783902811884145
89	GTEX-1399U-1926-SM-5IFH7	0.134364620084228	0.225831712952382	0.108203844556279	0.531599822407111	0
90	GTEX-1399U-2226-SM-5KLZI	0.14488907817961	0	0.119358859962917	0.735752061857473	0
91	GTEX-139D8-2926-SM-5IJBM	0.161311621275113	0	0.148964219083524	0.689724159641363	0
92	GTEX-139T6-1326-SM-5IFFO	0.123241430025596	0.146394999272738	0.0861297015551491	0.644233869146517	0
93	GTEX-139T6-1426-SM-5P9J7	0.151797730594988	0	0.116532581286644	0.731669688118369	0
94	GTEX-139TS-1926-SM-5IJFO	0.130894747926629	0.0486531621204121	0.122260763237227	0.681475429072279	0.0167158976434533
95	GTEX-139TS-2226-SM-5J2N1	0.147059877460583	0	0.104606354028534	0.748333768510883	0
96	GTEX-139UW-2326-SM-5KM1Y	0.139663945033572	0	0.112420796830596	0.747915258135832	0
97	GTEX-139YR-2126-SM-5KM11	0.121018814199672	0.145241066428184	0.126529980660174	0.575002242115045	0.0322078965969245
98	GTEX-13CF2-1826-SM-5N9GK	0.150061090511436	0	0.109012498651936	0.740926410836628	0
99	GTEX-13CF3-1326-SM-5LZXZ	0.135226955574133	0	0.108416483373556	0.75635656105231	0
100	GTEX-13CF3-1426-SM-5K7YY	0.124640175266114	0	0.150430102658066	0.72492972207582	0
101	GTEX-13D11-0626-SM-5LZYY	0.145693890571445	0	0.112296496877445	0.74200961255111	0
102	GTEX-13D11-0826-SM-5KLZJ	0.0737442185261823	0.293891418988179	0.0736367485464999	0.513350288182741	0.0453773257563982
103	GTEX-13FH7-1526-SM-5J2N6	0.141336788210483	0	0.114295056980853	0.744368154808665	0
104	GTEX-13FH7-1626-SM-5J2O9	0.140223592587098	0	0.117220955627081	0.742555451785821	0
105	GTEX-13FHO-2726-SM-5K7VG	0.182238767475789	0	0.111451810644121	0.706309421880089	0
106	GTEX-13FHP-2426-SM-5KLZ5	0.182850558989885	0	0.141993722830037	0.675155718180078	0
107	GTEX-13FTW-1826-SM-5IJEN	0.100682298822433	0.21446210595262	0.103550852153088	0.537929076202777	0.0433756668690825
108	GTEX-13FTW-2126-SM-5K7YG	0.140099753899762	0	0.115137501958407	0.74476274414183	0
109	GTEX-13G51-2126-SM-5IJD9	0.150768217802217	0	0.121986309081351	0.727245473116433	0
110	GTEX-13N2G-2226-SM-5IJCU	0.156393526408521	0	0.123054532174583	0.720551941416896	0
111	GTEX-13O1R-2426-SM-5KLZZ	0.13646570725639	0	0.106391008069525	0.757143284674085	0
112	GTEX-13O21-2426-SM-5MR4A	0.140660445048475	0.156301439373937	0.117791131759606	0.534405683184048	0.0508413006339333
113	GTEX-13O3O-2526-SM-5L3DR	0.188742550299707	0	0.130079798777926	0.681177650922367	0
114	GTEX-13O3P-2326-SM-5KM55	0.160393944232568	0	0.214954836703366	0.624651219064066	0
115	GTEX-13O61-1526-SM-5KM3P	0.138438675919135	0	0.116144976132345	0.745416347948521	0
116	GTEX-13O61-1626-SM-5KM3T	0.143834646815971	0	0.111625778123271	0.744539575060758	0
117	GTEX-13OVG-1426-SM-5K7VP	0.141235720774772	0	0.134192848800649	0.72457143042458	0
118	GTEX-13OVI-2026-SM-5J1MU	0.184135187345826	0	0.103193501650389	0.712671311003785	0
119	GTEX-13OVI-2126-SM-5KM3U	0.148048707471544	0	0.109901394127809	0.742049898400647	0
120	GTEX-13OVJ-1726-SM-5IJDZ	0.163818914018204	0	0.170950072014641	0.65515130775747	0.0100797062096845
121	GTEX-13OVJ-1826-SM-5KM2D	0.177759925710123	0	0.112829466501324	0.709410607788553	0
122	GTEX-13OVK-0826-SM-7KULZ	0.173206346639135	0	0.198887003106083	0.627906650254783	0
123	GTEX-13OVK-1026-SM-7KFTC	0.130291691331164	0	0.206989165235282	0.662719143433555	0
124	GTEX-13OW5-2626-SM-5MR3M	0.179727468705429	0	0.114996363255252	0.705276168039319	0
125	GTEX-13OW5-2826-SM-5KM1G	0.185957804900029	0	0.108994742456637	0.705047452643334	0
126	GTEX-13OW6-2126-SM-5N9GL	0.165052072606003	0	0.121306101280671	0.713641826113325	0
127	GTEX-13OW6-2226-SM-5N9FL	0.14212589920917	0	0.173586761650188	0.684287339140642	0
128	GTEX-13OW8-2726-SM-5L3FZ	0.161974611107739	0	0.0991715342260261	0.738853854666234	0
129	GTEX-13PL7-2426-SM-5J2N3	0.134181820990511	0	0.0990157808891536	0.766802398120335	0
130	GTEX-13PL7-2526-SM-5IFGR	0.0824825280098148	0.24750556532619	0.112831864596166	0.557180042067829	0
131	GTEX-13PVQ-2726-SM-5L3H7	0.180676118151233	0	0.129597711812622	0.689726170036144	0
132	GTEX-13PVR-1626-SM-73KVF	0.109004746494567	0.176747999483476	0.0750774663245653	0.59698167061068	0.0421881170867116
133	GTEX-13PVR-1726-SM-5Q5EC	0.136286685786082	0	0.161034636521932	0.702678677691986	0
134	GTEX-13QBU-1826-SM-5IJG3	0.150424017628486	0.146092539721193	0.106758196990253	0.596252491031038	5e-04
135	GTEX-13QBU-2026-SM-5KLZB	0.133776187906286	0	0.109813098058833	0.756410714034881	0
136	GTEX-13RTJ-1926-SM-5YYA2	0.133941965721314	0	0.10833237207402	0.757725662204666	0
137	GTEX-13S86-1626-SM-5Q5C5	0.0885000732757299	0.0175074681215851	0.164548451763291	0.719857886475326	0.00958612036406794
138	GTEX-13SLW-2826-SM-5Q5ES	0.179836532135625	0	0.126824142322552	0.693339325541823	0
139	GTEX-13U4I-2426-SM-5LU34	0.138805337572753	0	0.128168721896956	0.733025940530291	0
140	GTEX-13U4I-2626-SM-5SI9C	0.132729504050638	0	0.159078199768078	0.708192296181284	0
141	GTEX-13VXT-2026-SM-5L3EW	0.136840010471053	0	0.159349294900957	0.703810694627991	0
142	GTEX-13VXT-2426-SM-5LU46	0.151115882357175	0	0.151222703861169	0.697661413781656	0
143	GTEX-13W3W-2126-SM-5K7UX	0.146153693914567	0	0.116426644454797	0.737419661630636	0
144	GTEX-13X6H-1926-SM-7EWD3	0.134738556495775	0.0613594685992213	0.125319652412936	0.590019682349651	0.0885626401424166
145	GTEX-13X6I-2726-SM-5Q5ET	0.199911728068656	0	0.114492423043311	0.685595848888033	0
146	GTEX-13X6J-2826-SM-7EPGA	0.185341081463217	0	0.101683277088972	0.712975641447812	0
147	GTEX-13X6K-2726-SM-5O9DG	0.172850532892321	0	0.101743805053333	0.725405662054346	0
148	GTEX-144GL-2526-SM-5TDDL	0.217337956307737	0	0.137058082183005	0.645603961509258	0
149	GTEX-144GM-1126-SM-79OJK	0.154741130334743	0	0.145389783068457	0.6998690865968	0
150	GTEX-144GM-1226-SM-5LU52	0.132620486206816	0.159296832770301	0.154042002636918	0.535230230990005	0.0188104473959603
151	GTEX-144GN-1126-SM-5LU33	0.110699784809092	0.0729946633894359	0.115794515717159	0.600021190617708	0.100489845466605
152	GTEX-145LS-2726-SM-5Q5D8	0.181029328780585	0	0.143173013748508	0.675797657470907	0
153	GTEX-145LS-2926-SM-5O99G	0.18391012935321	0	0.129163552070588	0.686926318576203	0
154	GTEX-145LT-0826-SM-5S2QL	0.136515155972224	0	0.113324466319353	0.750160377708423	0
155	GTEX-145LT-0926-SM-5LU9C	0.0926442852458206	0.1011237504899	0.101186990163458	0.655955305377977	0.0490896687228442
156	GTEX-145ME-0826-SM-5O9AF	0.160410179173152	0	0.129218714496675	0.710371106330173	0
157	GTEX-145ME-1126-SM-5SIAT	0.126602738066972	0	0.15621687436311	0.717180387569918	0
158	GTEX-145MH-2726-SM-5QGQ6	0.151462878085383	0	0.143532721459905	0.705004400454712	0
159	GTEX-145MN-1726-SM-5SIA6	0.119399232204914	0.21638466214133	0.0855137093653988	0.507646242976757	0.0710561533115996
160	GTEX-145MO-2426-SM-5NQ9W	0.16039555535758	0	0.111193544323254	0.728410900319166	0
161	GTEX-145MO-2626-SM-5QGPD	0.134157677257356	0	0.114688366128042	0.751153956614601	0
162	GTEX-146FH-2426-SM-5Q5EW	0.158817819418914	0	0.148304716346771	0.692877464234315	0
163	GTEX-146FQ-1926-SM-5NQBY	0.162074081463699	0.0656213003485647	0.124393172470531	0.624426404701202	0.0234850410160029
164	GTEX-1477Z-2126-SM-5Q5CM	0.183541350589425	0	0.107908753766026	0.708549895644549	0
165	GTEX-147F3-1926-SM-5SIB9	0.125121295868171	0.0921668217659842	0.120067888247511	0.632604107785182	0.0300398863331518
166	GTEX-147GR-2726-SM-664OO	0.123657418743527	0	0.153400869474158	0.715912190706777	0.0070295210755367
167	GTEX-147GR-2826-SM-5RQK8	0.111965751865099	0	0.164337665152007	0.723696582982894	0
168	GTEX-147JS-2526-SM-5S2Q8	0.207025019126941	0	0.115537854086355	0.677437126786704	0
169	GTEX-147JS-2626-SM-5S2UX	0.114021671518495	0	0.164403495466794	0.721574833014711	0
170	GTEX-148VJ-2426-SM-5NQ9Y	0.178407739536497	0	0.120962998597802	0.700629261865701	0
171	GTEX-148VJ-2626-SM-5QGPI	0.170191285056926	0	0.115457341560288	0.714351373382786	0
172	GTEX-14A5H-1626-SM-5SIAN	0.186957180492205	0	0.111518643485439	0.701524176022356	0
173	GTEX-14A5I-2426-SM-5Q5CP	0.187604370021021	0	0.109822523699355	0.702573106279624	0
174	GTEX-14AS3-1026-SM-5TDD7	0.143298194869958	0	0.149975651287136	0.706726153842906	0
175	GTEX-14AS3-1126-SM-5Q5CR	0.138412102613539	0	0.149772881437415	0.711815015949046	0
176	GTEX-14BIN-2426-SM-5TDCF	0.17577522051285	0	0.0970246541678507	0.727200125319299	0
177	GTEX-14BIN-3026-SM-5ZZUS	0.163246473385523	0	0.154589829998978	0.682163696615499	0
178	GTEX-14BMU-1326-SM-5RQIH	0.134949046807201	0	0.157252275207908	0.707798677984891	0
179	GTEX-14BMU-1526-SM-5TDE6	0.126683323358163	0.133697842024839	0.133046390347385	0.580654767443265	0.0259176768263472
180	GTEX-14BMV-2426-SM-5S2PP	0.178702099891988	0	0.200115196585675	0.621182703522337	0
181	GTEX-14C39-1626-SM-5S2P4	0.1318775517635	0	0.214486999381757	0.653635448854742	0
182	GTEX-14C39-1926-SM-5ZZW5	0.21688645292053	0	0.104814367789916	0.678299179289554	0
183	GTEX-14C5O-2526-SM-73KU2	0.179537012378495	0	0.116632773738464	0.703830213883041	0
184	GTEX-14C5O-2626-SM-5RQI5	0.171634268993688	0	0.108379853552151	0.719985877454161	0
185	GTEX-14DAQ-2726-SM-5S2QY	0.165539111909705	0	0.181297502412457	0.653163385677838	0
186	GTEX-14DAQ-2926-SM-664MV	0.175622894511424	0	0.11101497726533	0.713362128223246	0
187	GTEX-14DAR-1526-SM-5RQIX	0.117675756586215	0.17348767789	0.113086940699778	0.595749624824007	0
188	GTEX-14E1K-1626-SM-664MO	0.119239496107818	0	0.187898261328657	0.692862242563525	0
189	GTEX-14E1K-1826-SM-793DT	0.156887007138784	0	0.15329392918916	0.689819063672056	0
190	GTEX-14E6C-2226-SM-5QGQG	0.157739602517391	0	0.116191616308869	0.72606878117374	0
191	GTEX-14E6E-1526-SM-5RQIG	0.095412367687117	0.511426438436395	0.0515859700249644	0.26253398090227	0.0790412429492535
192	GTEX-14E6E-1726-SM-5S2R6	0.134145621984395	0	0.12224430485254	0.743610073163065	0
193	GTEX-14H4A-1926-SM-5ZZWN	0.128732049378911	0	0.106581082647718	0.764686867973371	0
194	GTEX-14ICK-1026-SM-6AJA4	0.156711374852259	0	0.154334747514878	0.688953877632863	0
195	GTEX-14ICL-1226-SM-5S2RD	0.136277380079143	0	0.160162357170908	0.703560262749948	0
196	GTEX-14JG6-1626-SM-5YYBC	0.125242482230656	0	0.147256785369979	0.727500732399365	0
197	GTEX-14JG6-1726-SM-69LPL	0.135935465751188	0.0226574106673397	0.074992869998967	0.728622558031297	0.0377916955512083
198	GTEX-14JIY-3326-SM-6871E	0.13942076433903	0.126510087769613	0.137862699579278	0.532776114382112	0.0634303339299664
199	GTEX-14PHX-1126-SM-5YYA5	0.132501084965161	0	0.160737610101077	0.706761304933762	0
200	GTEX-14PHX-1526-SM-68717	0.0940710513786373	0.186933078791299	0.0699405584550299	0.58367735325432	0.0653779581207139
201	GTEX-14PJ3-0926-SM-69LQG	0.168535635614539	0	0.131484122895065	0.699980241490397	0
202	GTEX-14PJ3-1226-SM-5ZZVY	0.148938426797289	0	0.126009227404429	0.725052345798282	0
203	GTEX-14PJ4-1826-SM-5YY97	0.146631898588291	0	0.118940512017437	0.734427589394272	0
204	GTEX-14PJ4-1926-SM-6LLHG	0.0798168045043747	0.17655659208805	0.0628012661422134	0.596825081338547	0.084000255926815
205	GTEX-14PJ5-0926-SM-6LLIK	0.172370032646061	0	0.134155493827156	0.693474473526783	0
206	GTEX-14PJM-2626-SM-686ZD	0.144495522812205	0	0.162567401149688	0.692937076038108	0
207	GTEX-14PK6-1726-SM-6871J	0.0979905121718714	0.230073118691533	0.0679794005366166	0.552079166467324	0.051877802132655
208	GTEX-14PK6-1826-SM-69LOM	0.134419687932458	0	0.118216750703845	0.747363561363697	0
209	GTEX-14PKV-1926-SM-686YU	0.162105759112119	0	0.140066867267041	0.69782737362084	0
210	GTEX-14PKV-2126-SM-664O3	0.121632387868738	0.204815765145694	0.0832686450375018	0.590283201948065	0
211	GTEX-14PN3-1926-SM-6EU1Y	0.141993649192714	0	0.115233542416727	0.742772808390559	0
212	GTEX-14XAO-2026-SM-69LOI	0.0691037780645096	0.347951115615189	0.0738917430117357	0.41970354453088	0.0893498187776859
213	GTEX-15CHC-1626-SM-5ZZWS	0.133097936344484	0	0.138780199405821	0.728121864249695	0
214	GTEX-15CHQ-2526-SM-6EU24	0.146100520154903	0	0.158509321983435	0.695390157861662	0
215	GTEX-15CHQ-2626-SM-686YZ	0.177443437551902	0	0.114558098661869	0.707998463786229	0
216	GTEX-15CHR-1426-SM-7DUGV	0.153724418948836	0.167025016475578	0.123789371626701	0.462621335093352	0.0928398578555322
217	GTEX-15DCE-2026-SM-7KUFE	0.141030358028164	0	0.148595414044769	0.710374227927067	0
218	GTEX-15DCZ-2826-SM-6EU2J	0.171048189578082	0	0.134638891295518	0.6943129191264	0
219	GTEX-15DYW-2326-SM-6PAMU	0.175275459240911	0	0.151762733477645	0.672961807281444	0
220	GTEX-15DYW-2426-SM-7KUG8	0.169420418666123	0	0.146722514555941	0.683857066777936	0
221	GTEX-15DZA-0926-SM-69LQ3	0.131253460866864	0	0.16220374260368	0.706542796529457	0
222	GTEX-15DZA-1026-SM-6PAND	0.131823458443159	0	0.157808200391314	0.710368341165527	0
223	GTEX-15EO6-2326-SM-6LPKK	0.153479240962692	0	0.108327291732375	0.738193467304933	0
224	GTEX-15ER7-2826-SM-6PAN2	0.175734688322994	0	0.121879543907104	0.702385767769902	0
225	GTEX-15ER7-2926-SM-7KUFK	0.146087733147638	0	0.121538111377039	0.732374155475324	0
226	GTEX-15ETS-2326-SM-7KUGC	0.158462016433496	0	0.126050317972955	0.715487665593549	0
227	GTEX-15F5U-1426-SM-7KUN2	0.184870777833286	0	0.211255851927973	0.603873370238741	0
228	GTEX-15G19-2726-SM-6LPKG	0.141789084166473	0	0.162935017888469	0.695275897945058	0
229	GTEX-15G1A-1826-SM-7KUKO	0.146534740324324	0	0.115536144600314	0.737929115075362	0
230	GTEX-15RIE-1826-SM-6M48P	0.12292758784275	0.112780083668883	0.129534990343063	0.634757338145305	0
231	GTEX-15RIE-2026-SM-7KFRW	0.134393117663202	0	0.20675543531783	0.658851447018969	0
232	GTEX-15RIF-1326-SM-6LPKO	0.106688766060954	0.315349152734612	0.0701712600609674	0.448096236436569	0.0596945847068975
233	GTEX-15RIF-1426-SM-7KUKQ	0.115474010136597	0	0.149487998475889	0.735037991387514	0
234	GTEX-15RJE-2226-SM-6M46A	0.178195529130646	0	0.0993759683133471	0.722428502556007	0
235	GTEX-15SB6-1226-SM-7KUMP	0.116754337349368	0	0.116783252653425	0.763592126735543	0.00287028326166425
236	GTEX-15SHU-2526-SM-6M47D	0.132075671854215	0	0.157023685494211	0.710900642651574	0
237	GTEX-15UF6-2626-SM-6M466	0.130363312800189	0	0.170989229884546	0.698647457315264	0
238	GTEX-15UF6-2726-SM-7KULY	0.167063820450768	0	0.114275585938079	0.718660593611153	0
239	GTEX-15UF7-1326-SM-7KUKV	0.139190513937882	0	0.157697833246674	0.703111652815444	0
240	GTEX-16AAH-1326-SM-7KFRG	0.0839227889976487	0.18311281177646	0.124627503933964	0.528488087670221	0.0798488076217062
241	GTEX-16BQI-2026-SM-7KULQ	0.137960655617077	0	0.155886201698131	0.706153142684792	0
242	GTEX-16MT8-2726-SM-7IGLJ	0.154501745449742	0	0.118667593125546	0.726830661424713	0
243	GTEX-16MTA-1626-SM-6M47N	0.137671865954237	0	0.109744849426091	0.752583284619673	0
244	GTEX-16NGA-0926-SM-718AG	0.131717648700725	0	0.107102370757575	0.7611799805417	0
245	GTEX-16NGA-1026-SM-7KFS3	0.0765293437739123	0.0230581081010749	0.162219980040954	0.727650353362402	0.0105422147216568
246	GTEX-16NPV-2626-SM-6M484	0.182549010764387	0	0.115449801719902	0.702001187515711	0
247	GTEX-16XZZ-2726-SM-7EWDO	0.179420545103038	0	0.120655509900602	0.699923944996359	0
248	GTEX-16Z82-2226-SM-6LPJ7	0.206836149793756	0	0.119423592165072	0.673740258041172	0
249	GTEX-16Z82-2426-SM-7KUMS	0.193496055107602	0	0.187644653820056	0.618859291072342	0
250	GTEX-178AV-1326-SM-6LPJX	0.119858956378253	0.215954861596645	0.158115586401725	0.505781214725289	3e-04
251	GTEX-17EUY-1726-SM-79OK4	0.158333246618182	0	0.114866693775092	0.726800059606726	0
252	GTEX-17EUY-1826-SM-7DUEZ	0.143630733666025	0.0307028301485902	0.140190138602814	0.678163794276143	0.00731250330642751
253	GTEX-17EVQ-1826-SM-7IGPH	0.205051801093126	0	0.117921389126733	0.677026809780141	0
254	GTEX-17F96-2026-SM-79ON4	0.138521775982875	0	0.125767705609615	0.73571051840751	0
255	GTEX-17F96-2126-SM-7KFSM	0.184457589037552	0	0.10861183996602	0.706930570996429	0
256	GTEX-17F98-1026-SM-7IGO8	0.143900076567124	0	0.182914696769646	0.657395007917029	0.0157902187462008
257	GTEX-17F9E-1826-SM-7IGMC	0.139875065774917	0	0.145328308867617	0.714796625357467	0
258	GTEX-17F9Y-2626-SM-7IGN9	0.186754649503591	0	0.110148753526786	0.703096596969623	0
259	GTEX-17GQL-1526-SM-7LTAC	0.179982601194295	0	0.106615800203208	0.713401598602497	0
260	GTEX-17GQL-1626-SM-7LG69	0.140385496940892	0	0.15658632395181	0.703028179107299	0
261	GTEX-17HG3-1126-SM-7DUFC	0.171605119165461	0	0.132447961837305	0.695946918997234	0
262	GTEX-17HGU-2426-SM-7EWDP	0.135072212883131	0.018289721676524	0.124817721607193	0.721820343833152	0
263	GTEX-17HGU-2626-SM-79OKN	0.126970963795127	0	0.148483709456898	0.724545326747976	0
264	GTEX-17HHE-1626-SM-7DHLN	0.152721751536653	0	0.110270456286096	0.737007792177251	0
265	GTEX-17HHE-1826-SM-79OKE	0.145433024185398	0.12976884352189	0.0499459389751515	0.67485219331756	0
266	GTEX-17JCI-2626-SM-7EWE6	0.183256970007134	0	0.185695182898733	0.631047847094133	0
267	GTEX-17JCI-2826-SM-7IGNA	0.150291382467236	0	0.107836520317462	0.741872097215302	0
268	GTEX-17KNJ-1726-SM-7LG6A	0.127714501661076	0.108279211896039	0.15311450709448	0.610891779348405	0
269	GTEX-17KNJ-1826-SM-7LT9N	0.137018216643791	0	0.163645708974402	0.699336074381807	0
270	GTEX-17MF6-2426-SM-7LTAM	0.160388332139925	0	0.107975586321698	0.731636081538377	0
271	GTEX-17MFQ-1226-SM-7KFSA	0.138209218446727	0	0.162556524657488	0.699234256895784	0
272	GTEX-183FY-1426-SM-7DHLM	0.129399929982834	0	0.102501604760242	0.768098465256924	0
273	GTEX-183WM-2526-SM-731BP	0.178792548894956	0	0.101159630455907	0.720047820649137	0
274	GTEX-18465-2726-SM-7LT9I	0.186014791113785	0	0.126087308857481	0.687897900028734	0
275	GTEX-18A66-2426-SM-7KFSQ	0.0814020670634836	0.111530929915412	0.166625417612244	0.616707930588394	0.0237336548204666
276	GTEX-18A66-2626-SM-72D67	0.167724120480577	0	0.106665508556416	0.725610370963008	0
277	GTEX-18A67-2226-SM-7LT9Z	0.182083650990616	0	0.127525932635657	0.690390416373728	0
278	GTEX-18A6Q-2226-SM-7LG61	0.171685295897505	0	0.107439559510726	0.72087514459177	0
279	GTEX-18A7A-2226-SM-7LT8K	0.146173161115492	0	0.163598584172467	0.690228254712042	0
280	GTEX-18A7B-2026-SM-72D71	0.113573727049098	0	0.192472089994549	0.693954182956353	0
281	GTEX-18D9A-1126-SM-7KFRJ	0.0881968507137657	0.100326576152562	0.100189926411757	0.68268925251928	0.0285973942026357
282	GTEX-18D9A-1326-SM-7LT8P	0.132566131344748	0	0.110389274791982	0.75704459386327	0
283	GTEX-18D9B-2526-SM-718BN	0.138389029489444	0	0.145582106528265	0.716028863982291	0
284	GTEX-18D9U-1926-SM-7KFTM	0.14574173140567	0	0.109598234075543	0.744660034518786	0
285	GTEX-18QFQ-1526-SM-72D57	0.121889635679965	0	0.153856825544904	0.724253538775131	0
286	GTEX-18QFQ-1726-SM-731C9	0.168665988866943	0	0.118611067013095	0.712722944119962	0
287	GTEX-1A32A-2626-SM-73KX9	0.126179296003013	0	0.151051023252469	0.722769680744518	0
288	GTEX-1A3MV-1026-SM-72D5U	0.1729478825804	0	0.125086370418259	0.70196574700134	0
289	GTEX-1A3MV-1126-SM-718BS	0.144583575354852	0	0.15608991020883	0.699326514436318	0
290	GTEX-1A3MX-2326-SM-718B4	0.154954572525615	0	0.112940473252181	0.732104954222204	0
291	GTEX-1AMEY-1926-SM-73KVT	0.149195342360137	0	0.160772031836642	0.690032625803221	0
292	GTEX-1AMFI-1726-SM-7189L	0.121905974493028	0.240941510657874	0.114838887327016	0.522313627522082	0
293	GTEX-1AMFI-1826-SM-73KWB	0.151994330061963	0	0.118784596734541	0.729221073203495	0
294	GTEX-1AX9I-2626-SM-73KU5	0.155406562276498	0	0.20901812337947	0.635575314344032	0
295	GTEX-1AX9J-2526-SM-73KUY	0.15006021708689	0	0.153345786656342	0.696593996256768	0
296	GTEX-1AX9K-1626-SM-73KUS	0.132247630053305	0	0.161832541934018	0.705919828012677	0
297	GTEX-1AYCT-1826-SM-731EG	0.115118280478256	0.196350681195992	0.128848011049843	0.529151843210425	0.0305311840654839
298	GTEX-1AYCT-1926-SM-793AE	0.130776888740816	0	0.209102723861741	0.660120387397443	0
299	GTEX-1B8KE-1526-SM-7DUG2	0.136408574306571	0	0.11030601661511	0.753285409078319	0
300	GTEX-1B8KE-1926-SM-731EE	0.0982798041941818	0.18266432344257	0.080024105726288	0.594409262895504	0.0446225037414565
301	GTEX-1B8KZ-1326-SM-7DUG6	0.129020155427363	0.0812135381481539	0.120781807967259	0.653173269238367	0.015811229218856
302	GTEX-1B8L1-1926-SM-7IGND	0.182000823237902	0	0.110546386168052	0.707452790594047	0
303	GTEX-1B932-2126-SM-7IGMU	0.180604120710404	0	0.134390047814382	0.685005831475213	0
304	GTEX-1B932-2826-SM-73KUD	0.12592384359022	0.091187294562071	0.137108697220812	0.550741668384076	0.0950384962428216
305	GTEX-1B97I-1526-SM-73KUK	0.153967527666955	0	0.197721119185785	0.64831135314726	0
306	GTEX-1B996-2626-SM-73KZ1	0.143434302701016	0	0.188203569690064	0.66836212760892	0
307	GTEX-1B996-2726-SM-7DUGG	0.131382735521076	0	0.158196512316922	0.710420752162002	0
308	GTEX-1BAJH-2326-SM-7IGMO	0.182066697614079	0	0.137001143946692	0.680932158439229	0
309	GTEX-1BAJH-2726-SM-7IGNJ	0.172773479043585	0	0.103788239185491	0.723438281770924	0
310	GTEX-1C2JI-1626-SM-7EPHC	0.137899801701705	0	0.118022754239477	0.744077444058819	0
311	GTEX-1C2JI-1726-SM-73KUW	0.128601735783674	0	0.177898699600966	0.69349956461536	0
312	GTEX-1C475-1526-SM-7DHM3	0.125665106876782	0	0.206759104235126	0.667575788888092	0
313	GTEX-1C475-1626-SM-731FP	0.110720726664087	0.219889720937163	0.113775936253919	0.522352888675939	0.0332607274688914
314	GTEX-1C4CL-1626-SM-7DUF3	0.13805552830749	0	0.105712397927035	0.756232073765476	0
315	GTEX-1C4CL-2126-SM-7IGQC	0.123996824730083	0	0.0810282361728763	0.782341670676132	0.0126332684209091
316	GTEX-1C64O-2326-SM-73KU8	0.149706304299299	0	0.164496093141104	0.685797602559597	0
317	GTEX-1C6VQ-2626-SM-7IGMQ	0.138185752575967	0	0.112623195661347	0.749191051762686	0
318	GTEX-1C6VQ-2726-SM-73KUL	0.143109745779045	0	0.217192285683794	0.639697968537161	0
319	GTEX-1CAMS-2526-SM-7EPH7	0.1268434870401	0	0.0966628307653625	0.737135517795096	0.0393581643994413
320	GTEX-1CB4F-1926-SM-7MKFN	0.178520691739563	0	0.104314224935081	0.717165083325356	0
321	GTEX-1CB4F-2026-SM-79OLU	0.14237510159207	0	0.176619375186941	0.681005523220989	0
322	GTEX-1CB4G-2726-SM-79OO4	0.175517613312999	0	0.138588709059465	0.685893677627536	0
323	GTEX-1E2YA-2526-SM-7IGOU	0.15056951303359	0	0.107393736673269	0.74203675029314	0
324	GTEX-1EMGI-2626-SM-7IGNR	0.182895769890207	0	0.107414844931794	0.709689385177999	0
325	GTEX-NFK9-2026-SM-3LK5K	0.199519134142073	0	0.119464477279435	0.681016388578492	0
326	GTEX-O5YT-1426-SM-3MJHC	0.129961016407067	0.0783916501668251	0.125934923529527	0.614360709901022	0.0513516999955587
327	GTEX-O5YW-1426-SM-3MJHF	0.139764861039604	0.022219703375349	0.130646072090314	0.685147266220666	0.0222220972740659
328	GTEX-OHPM-1426-SM-3TW8Y	0.129751587549244	0.1745703608249	0.124559597600717	0.553017025522939	0.0181014285022011
329	GTEX-OIZH-1426-SM-3NB1O	0.12417209319814	0.190322453497404	0.146956105179654	0.538549348124802	0
330	GTEX-OXRK-1726-SM-3NB16	0.0939568185771863	0.117700485426427	0.118125750529307	0.558675627542586	0.111541317924494
331	GTEX-OXRL-1426-SM-3NM9E	0.157600126574342	0	0.112681818220689	0.729718055204969	0
332	GTEX-P4PP-1426-SM-3NM9L	0.0762354978290132	0.229236867841849	0.135291374981633	0.495347306512122	0.063888952835383
333	GTEX-P4QT-1426-SM-3NMCX	0.102637582429097	0.220496672660266	0.112089577824415	0.564776167086223	0
334	GTEX-P78B-1726-SM-3P5ZV	0.173898617948573	0	0.130457336865475	0.688111274865581	0.00753277032036997
335	GTEX-PLZ5-1126-SM-3P613	0.140357122698896	0.181114013303928	0.104490195827346	0.55622309647419	0.0178155716956402
336	GTEX-PLZ6-0926-SM-3P5ZQ	0.140192887487529	0.156730247659179	0.118684598596969	0.584392266256323	0
337	GTEX-PWCY-1026-SM-48TD4	0.155940889472077	0.125195158746227	0.118490843622472	0.575431495273409	0.0249416128858143
338	GTEX-PWN1-1426-SM-48TDF	0.123125266385883	0.112545247054966	0.0870406825551344	0.640257342963571	0.0370314610404456
339	GTEX-PX3G-1426-SM-48U1J	0.134315492539604	0.0206890018717493	0.125461269381534	0.719384825808584	1e-04
340	GTEX-Q2AH-1226-SM-48TZL	0.0887766327587958	0.172209860316747	0.0938353459243614	0.597694786819734	0.0474833741803618
341	GTEX-Q2AI-0926-SM-48U1F	0.0971543808735704	0.22487140083644	0.102819066242066	0.507243131489902	0.0679120205580215
342	GTEX-Q734-1126-SM-48TZY	0.125363573052344	0.114751063869925	0.146969130301942	0.553675444092754	0.0592407886830365
343	GTEX-QCQG-1626-SM-48U26	0.12720491292693	0.0495122297136203	0.12138373460265	0.643900749327498	0.0579983734293026
344	GTEX-QDVJ-1326-SM-48U1X	0.115452470338667	0.034675249845096	0.16098157533703	0.676007917224866	0.0128827872543407
345	GTEX-QDVN-1326-SM-48TZ3	0.120636392522054	0	0.112561209676999	0.710175509627092	0.0566268881738555
346	GTEX-QEL4-1926-SM-4R1JI	0.1355983098901	0.100373236865642	0.16024047105342	0.599457559574839	0.00433042261599902
347	GTEX-QLQ7-1126-SM-4R1KN	0.147763266225082	0	0.119198210047521	0.733038523727396	0
348	GTEX-QLQW-0426-SM-447A7	0.117017248255042	0.243311135697873	0.109025237679961	0.530646378367124	0
349	GTEX-QMRM-1226-SM-447C6	0.128792724466691	0.0377275087099542	0.177572882383483	0.649725838703608	0.00618104573626325
350	GTEX-QV31-0826-SM-4R1KR	0.129571116647472	0.177749002630148	0.122096294207482	0.479148503340497	0.0914350831744018
351	GTEX-R53T-1326-SM-48FCQ	0.107559680731054	0.0205807107404034	0.174998161943742	0.679530353093409	0.0173310934913915
352	GTEX-R55C-1126-SM-48FCJ	0.143850994318149	0.139342952627901	0.108014725769742	0.608791327284208	0
353	GTEX-R55D-1826-SM-48FEF	0.0848337030485812	0.173226604366339	0.0659210076420548	0.638728131327814	0.03729055361521
354	GTEX-R55G-1226-SM-48FDC	0.10319334028099	0.306867619267806	0.094969983498039	0.401595632139221	0.0933734248139443
355	GTEX-RM2N-0926-SM-48FD1	0.12016149074594	0.240815247096036	0.110294185258935	0.496223237121019	0.0325058397780705
356	GTEX-RU1J-1326-SM-46MUL	0.153571585616091	0	0.117933629513321	0.728494784870588	0
357	GTEX-RWS6-1826-SM-47JXX	0.140587638240918	0	0.107044655564674	0.752367706194408	0
358	GTEX-S341-1426-SM-4AD6U	0.158540594366117	0	0.110175999110066	0.731283406523818	0
359	GTEX-S3XE-1126-SM-4AD4N	0.133067974585838	0.054872215430266	0.141021652690288	0.667604300162176	0.00343385713143259
360	GTEX-S4P3-1226-SM-4AD4Y	0.133675689611717	0.0499578576490972	0.110233958313544	0.636386835542087	0.0697456588835546
361	GTEX-S4Q7-0826-SM-4AD5E	0.131039541375354	0.0643109993255797	0.124147588935496	0.645279980576958	0.0352218897866125
362	GTEX-S4UY-0826-SM-4AD4Z	0.101827743916788	0.262008472167019	0.128326364318823	0.453137940698712	0.0546994788986584
363	GTEX-S7SF-1926-SM-4AT5B	0.121170958032483	0.182879323180005	0.113091340354248	0.576187822025541	0.00667055640772382
364	GTEX-SE5C-1526-SM-4BRWU	0.158063937663589	0.0925174425410508	0.126004022090181	0.609649508558173	0.0137650891470065
365	GTEX-SNMC-1126-SM-4DM5M	0.136190708462931	0	0.182653042561549	0.68115624897552	0
366	GTEX-SNOS-1226-SM-4DM5H	0.132061143977633	0.102143410372004	0.165759527283209	0.600035918367153	0
367	GTEX-T5JW-1126-SM-4DM5V	0.128025676932149	0.0987331466889876	0.0925192125048388	0.624984363443096	0.0557376004309293
368	GTEX-T6MO-0826-SM-4DM51	0.140502220948339	0	0.152554595332809	0.706943183718852	0
369	GTEX-TKQ1-0626-SM-4DXTS	0.127267962533335	0	0.203689774025238	0.669042263441427	0
370	GTEX-TKQ2-1326-SM-4DXT9	0.132860083939875	0.150260813258385	0.137278992740133	0.546080766867869	0.0335193431937384
371	GTEX-TML8-1326-SM-4DXTO	0.108543449226259	0.177543473449378	0.113178028785669	0.491039972459951	0.109695076078743
372	GTEX-U3ZH-1326-SM-4DXSF	0.1254176617179	0	0.160425575917437	0.714156762364662	0
373	GTEX-U3ZM-1126-SM-4DXUB	0.120295510810957	0.0749578230881899	0.102509879029573	0.65824820130054	0.0439885857707394
374	GTEX-U3ZN-2126-SM-4DXU1	0.141925239067555	0.214688146253706	0.112286241172238	0.510358856904868	0.0207415166016332
375	GTEX-U4B1-1126-SM-4DXV3	0.0449057824779612	0.167779401287874	0.128793659527459	0.58431808264593	0.0742030740607749
376	GTEX-UJHI-1126-SM-4IHLN	0.123114660829651	0.261988972572992	0.0823441462427099	0.429523540685141	0.103028679669506
377	GTEX-UJMC-1326-SM-4IHLS	0.110400856550567	0.112095800860338	0.0907065452218504	0.628270226605499	0.0585265707617454
378	GTEX-V955-1626-SM-4JBHJ	0.14642985526119	0	0.13671532720086	0.71685481753795	0
379	GTEX-V955-1726-SM-4JBHF	0.188580389842237	0	0.13149925142148	0.675338842138206	0.00458151659807735
380	GTEX-VJYA-2026-SM-4KL1K	0.167640752620696	0.0534701657094373	0.145636212837283	0.625865337494109	0.00738753133847496
381	GTEX-W5WG-2426-SM-4LMI6	0.121276867090449	0.198274333732804	0.145690726115491	0.527096557995473	0.00766151506578293
382	GTEX-WEY5-1426-SM-4LMJ3	0.135563691584813	0	0.169346060326044	0.695090248089143	0
383	GTEX-WFG7-1526-SM-4LVMG	0.107412980669962	0.0946151636433959	0.119913262185262	0.642795370509379	0.0352632229920017
384	GTEX-WFG7-1626-SM-4LVMF	0.140022217190027	0	0.137981932200592	0.721995850609381	0
385	GTEX-WFG8-1726-SM-4LVM6	0.13836070477762	0	0.135492382324267	0.726146912898113	0
386	GTEX-WFON-1326-SM-4LVMN	0.176262975915207	0	0.203472090243726	0.620264933841066	0
387	GTEX-WFON-1426-SM-4LVMT	0.110818281046405	0.187448192612502	0.0942805394577573	0.528813465871323	0.0786395210120129
388	GTEX-WH7G-1326-SM-4LVMS	0.157886138869683	0.0782533526161135	0.124358724882642	0.639501783631562	0
389	GTEX-WHPG-1626-SM-4M1ZL	0.130680882512942	0	0.194336101734627	0.674983015752431	0
390	GTEX-WHSB-0926-SM-4M1XJ	0.0903655741524943	0	0.126688576189421	0.731730743280095	0.0512151063779898
391	GTEX-WHWD-1226-SM-4OOS1	0.111671281040672	0.149385741339824	0.113940863530928	0.559818908112048	0.0651832059765284
392	GTEX-WHWD-1526-SM-4OORV	0.150890467236327	0	0.189301243041961	0.659808289721712	0
393	GTEX-WI4N-2226-SM-4OOS9	0.153306650166483	0	0.114659392094299	0.732033957739218	0
394	GTEX-WOFM-2026-SM-4OOSQ	0.138805025628551	0.208461916534321	0.12544701180656	0.514629982033244	0.0126560639973239
395	GTEX-WQUQ-2526-SM-4MVNO	0.187792715620926	0	0.131549790443462	0.680657493935612	0
396	GTEX-WQUQ-2626-SM-4MVNP	0.1468421713708	0	0.147839108765404	0.705318719863796	0
397	GTEX-WRHK-1126-SM-4MVOJ	0.147511410643575	0	0.130503277838286	0.721985311518139	0
398	GTEX-WXYG-1726-SM-4ONCU	0.138651147423196	0	0.108890754493287	0.752458098083517	0
399	GTEX-WY7C-1626-SM-4ONC8	0.120786696366807	0	0.143894669672597	0.735318633960596	0
400	GTEX-WY7C-1926-SM-4ONCI	0.147456190716494	0	0.105810145697555	0.746733663585951	0
401	GTEX-WYJK-2226-SM-4ONDJ	0.1516909878436	0.0197125667356196	0.12483866713375	0.70375777828703	0
402	GTEX-WYVS-1126-SM-4SOJX	0.146140895083094	0	0.146536063191605	0.7073230417253	0
403	GTEX-WYVS-1826-SM-4OND6	0.142563306574452	0.0840381587910798	0.152511927063192	0.620886607571277	0
404	GTEX-X15G-1326-SM-4PQZJ	0.123333542830476	0.0999691443015944	0.115395012617823	0.637529418375445	0.023772881874661
405	GTEX-X15G-1526-SM-4PQZM	0.179234130314471	0	0.112998041213719	0.707767828471809	0
406	GTEX-X3Y1-1726-SM-4PQZL	0.137982673519598	0.00434315133840998	0.139347120040826	0.702908261247245	0.0154187938539213
407	GTEX-X4EO-2726-SM-4E3HS	0.168701635533442	0	0.127305676545121	0.703992687921437	0
408	GTEX-X5EB-0926-SM-46MVT	0.144774663370952	0	0.111226840059749	0.743998496569299	0
409	GTEX-XAJ8-0726-SM-47JY5	0.125650051327478	0	0.174722544788192	0.699627403884329	0
410	GTEX-XBED-1526-SM-4AT5W	0.110632142998393	0.139192198304266	0.0803841171205041	0.628836112738807	0.0409554288380296
411	GTEX-XBED-1726-SM-47JYO	0.127753098310928	0	0.168324771939596	0.698675721433359	0.00524640831611656
412	GTEX-XBEW-1926-SM-4SOJO	0.124806331922565	0.0051514286181908	0.109598335888221	0.760443903571024	0
413	GTEX-XGQ4-1226-SM-4AT67	0.166540942018618	0.0492441069302228	0.138323735972346	0.616737402100454	0.0291538129783587
414	GTEX-XMK1-1726-SM-4B64Z	0.106655134143158	0.098778559652903	0.0987251932568255	0.649793793608393	0.0460473193387206
415	GTEX-XPVG-1826-SM-4B64X	0.156424921482524	0.117301108870742	0.03335438928071	0.645694733183558	0.0472248471824656
416	GTEX-XQ8I-2126-SM-4BOOM	0.13898431108804	0.150976464566776	0.195421817942948	0.514617406402236	0
417	GTEX-XQ8I-2326-SM-4BOQC	0.129497289907951	0	0.15579859682299	0.714704113269059	0
418	GTEX-XUW1-1826-SM-4BOQD	0.135248060511512	0	0.157682446995486	0.707069492493003	0
419	GTEX-XUW1-1926-SM-4BOP1	0.136981484418077	0.0231320020666709	0.144823105243857	0.695063408271395	0
420	GTEX-XUZC-1326-SM-4BRV2	0.0997086609110386	0.267199503744547	0.0685088529494635	0.474975979799336	0.0896070025956151
421	GTEX-XUZC-1526-SM-4BRV4	0.167892335490435	0	0.11028908398047	0.721818580529096	0
422	GTEX-XV7Q-2126-SM-4BRVX	0.11315604814201	0.00317844772345483	0.162299734387487	0.69348350964707	0.0278822600999786
423	GTEX-XV7Q-2226-SM-4BRVY	0.136296759794275	0	0.142699018823752	0.721004221381974	0
424	GTEX-XXEK-1826-SM-4BRVC	0.162038304798015	0	0.154123823078101	0.683837872123884	0
425	GTEX-XXEK-1926-SM-4BRVD	0.135277244596598	0	0.161222527682021	0.703500227721381	0
426	GTEX-XYKS-2226-SM-4E3IU	0.170866031174495	0.0608929829968655	0.14728511510055	0.62095587072809	0
427	GTEX-Y114-1526-SM-4TT79	0.141918512729718	0	0.112551716060172	0.74552977121011	0
428	GTEX-Y114-1626-SM-4TT7I	0.15504987941578	0	0.105841421627529	0.73910869895669	0
429	GTEX-Y3I4-1126-SM-4TT7Y	0.136050480472696	0	0.10919012932873	0.754759390198575	0
430	GTEX-Y3I4-1426-SM-4TT9C	0.163160831784543	0	0.111313481406484	0.725525686808973	0
431	GTEX-Y3IK-1826-SM-4WWDS	0.139365182061408	0.094748608763846	0.0783144660007846	0.649784266352081	0.0377874768218802
432	GTEX-Y5LM-1426-SM-5RQJL	0.151127402778927	0	0.166158208319283	0.68271438890179	0
433	GTEX-Y5LM-1526-SM-4VDTA	0.0796002854437945	0.31519339271143	0.0733462561603884	0.433309481621082	0.0985505840633057
434	GTEX-Y8E4-2426-SM-4WWDN	0.16240709706187	0.0610003362731155	0.132421730700202	0.644170835964812	0
435	GTEX-Y8LW-1126-SM-4VDS4	0.144449856352302	0.0609773589951923	0.134279597850422	0.660293186802084	0
436	GTEX-Y8LW-1226-SM-4WWDP	0.147866240230587	0	0.1229239785704	0.729209781199012	0
437	GTEX-Y9LG-1326-SM-4VBQB	0.136953442008274	0	0.109703085507883	0.753343472483843	0
438	GTEX-Y9LG-1526-SM-4WWDR	0.137388895612006	0.121881861104699	0.0694706723283889	0.671258570954906	0
439	GTEX-YB5E-1626-SM-5IFIQ	0.130975388988001	0.197590944614204	0.111252471701833	0.52248728318224	0.0376939115137233
440	GTEX-YEC3-2026-SM-4WWFL	0.162868155775051	0	0.118163163720366	0.718968680504583	0
441	GTEX-YEC3-2426-SM-5IFJR	0.157920140972128	0	0.124238175463724	0.717841683564148	0
442	GTEX-YEC4-1926-SM-5IFHJ	0.140834950891961	0	0.153847192223114	0.705317856884926	0
443	GTEX-YECK-2826-SM-5IFHF	0.10544706984934	0	0.161286769415197	0.733266160735462	0
444	GTEX-YF7O-1626-SM-5IFII	0.133645168943115	0	0.155695734233056	0.710659096823829	0
445	GTEX-YF7O-1726-SM-5IFJ9	0.0843287099694455	0.0654427814988665	0.111050130654781	0.69915875771265	0.0400196201642565
446	GTEX-YFCO-1526-SM-5YYB8	0.134213573527848	0	0.17514223138803	0.690644195084121	0
447	GTEX-YJ8A-1726-SM-5P9IQ	0.159100193842935	0	0.185392138121676	0.655507668035389	0
448	GTEX-YJ8O-1426-SM-5PNV9	0.157700414180217	0	0.14524828478277	0.697051301037013	0
449	GTEX-Z93S-2426-SM-5HL8N	0.172792691312751	0	0.139086367282551	0.688120941404699	0
450	GTEX-Z93S-2626-SM-57WBX	0.183772146567549	0	0.107662637920738	0.708565215511713	0
451	GTEX-ZA64-1426-SM-5CVMC	0.133014765577435	0	0.154736182385074	0.712249052037491	0
452	GTEX-ZAB4-2226-SM-5HL97	0.198205808665504	0	0.140387676610196	0.661406514724299	0
453	GTEX-ZAB4-2426-SM-5HL8A	0.193745302057537	0	0.113267294922474	0.692987403019989	0
454	GTEX-ZAB5-1426-SM-5HL9D	0.146005220412128	0	0.142637722822667	0.711357056765205	0
455	GTEX-ZAJG-2626-SM-5S2NU	0.139452861811292	0	0.165783985454186	0.694763152734522	0
456	GTEX-ZC5H-2426-SM-4WAZ6	0.186010237359843	0	0.119664129091109	0.694325633549048	0
457	GTEX-ZDTS-2726-SM-5L3E2	0.174689107054825	0	0.143807616746709	0.681503276198466	0
458	GTEX-ZDYS-2326-SM-4WKG6	0.14055454858545	0.210394779323799	0.103137317263591	0.497785122312449	0.0481282325147106
459	GTEX-ZE7O-2626-SM-51MSS	0.1887126046906	0	0.115767064012178	0.695520331297221	0
460	GTEX-ZE9C-2126-SM-4WKGY	0.18082170790971	0	0.138580380054745	0.680597912035545	0
461	GTEX-ZEX8-1926-SM-4WKFR	0.153424061517628	0.168654795152991	0.120899600605887	0.537047202141642	0.0199743405818526
462	GTEX-ZF28-2526-SM-57WFH	0.192583954808291	0	0.113924251288621	0.693491793903089	0
463	GTEX-ZF29-1726-SM-4WKFV	0.156098511921822	0	0.154952135935601	0.688949352142577	0
464	GTEX-ZF29-1826-SM-4WKG8	0.154412556307332	0.00290375577784703	0.128772754557005	0.713910933357817	0
465	GTEX-ZF2S-1826-SM-4WKFF	0.14011219229703	0	0.17873531631974	0.68115249138323	0
466	GTEX-ZF2S-1926-SM-4WWAN	0.104026526563937	0.227297410759019	0.104918832175296	0.514807612404191	0.0489496180975563
467	GTEX-ZG7Y-1826-SM-4WWD3	0.141759937052281	0	0.13244025684036	0.725799806107359	0
468	GTEX-ZGAY-2126-SM-4YCFB	0.148549840397543	0.0917493822232362	0.15186790066382	0.6078328767154	0
469	GTEX-ZLFU-1426-SM-4WWEU	0.140755368464065	0	0.111709066779659	0.747535564756276	0
470	GTEX-ZLV1-1226-SM-4WWBX	0.126700538713484	0.186646742925415	0.113829338500991	0.549334002534484	0.0234893773256256
471	GTEX-ZLV1-1326-SM-4WWER	0.130584058390127	0	0.158133881093223	0.71128206051665	0
472	GTEX-ZP4G-1526-SM-57WE5	0.14347400515699	0	0.108524403797176	0.748001591045835	0
473	GTEX-ZP4G-1726-SM-4WWCM	0.130652721538179	0.109324643572802	0.115294839115277	0.629498568903919	0.0152292268698232
474	GTEX-ZPCL-1626-SM-57WGC	0.140301232426227	0	0.121716375925899	0.737982391647874	0
475	GTEX-ZPCL-1826-SM-57WF1	0.14450397655894	0.151091699544038	0.123401709826109	0.581002614070913	0
476	GTEX-ZPIC-2226-SM-57WDX	0.0859431066958515	0.179557204483458	0.0698905946632257	0.61400092218025	0.0506081719772152
477	GTEX-ZPIC-2626-SM-57WE2	0.120896969375894	0	0.163424002297196	0.715679028326909	0
478	GTEX-ZPU1-1726-SM-4WWFV	0.160137906853622	0	0.106794770055314	0.733067323091064	0
479	GTEX-ZPU1-1926-SM-57WDT	0.168131715433191	0.0570548425890611	0.123628935982538	0.62430963482916	0.0268748711660495
480	GTEX-ZQG8-2426-SM-57WEE	0.148867808805	0	0.112120053745112	0.739012137449888	0
481	GTEX-ZT9W-1726-SM-51MS3	0.140064709269865	0	0.116005911154005	0.74392937957613	0
482	GTEX-ZT9W-1826-SM-51MQX	0.0946598308288114	0.283575653424818	0.0567123126566988	0.514157559437709	0.0508946436519622
483	GTEX-ZTSS-1126-SM-5985O	0.122411046786392	0.210831904862064	0.127635682300074	0.53912136605147	0
484	GTEX-ZTSS-1226-SM-51MSZ	0.168443913279793	0	0.112345256507256	0.719210830212951	0
485	GTEX-ZTTD-2626-SM-57WEX	0.168548885286991	0	0.129480327351298	0.701970787361712	0
486	GTEX-ZV6S-1126-SM-57WE9	0.136906508877012	0	0.109223590285088	0.7538699008379	0
487	GTEX-ZV6S-1226-SM-59HLH	0.135317477383011	0	0.126731700155707	0.737950822461282	0
488	GTEX-ZV7C-1526-SM-5NQ72	0.120937896509623	0.274094148414956	0.0774999203469228	0.498496441965726	0.0289715927627712
489	GTEX-ZVP2-1526-SM-5NQ82	0.0527910353539945	0.0956032487224925	0.120818883491526	0.683570856246808	0.047215976185179
490	GTEX-ZVT2-1726-SM-51MRO	0.159908423097678	0	0.112970740891083	0.727120836011239	0
491	GTEX-ZVT2-1926-SM-5GU5T	0.139030838393034	0.297174197412129	0.0523191088071144	0.450533813303198	0.0609420420845245
492	GTEX-ZVT3-2826-SM-5GU6A	0.164544893087031	0	0.101702231739775	0.733752875173193	0
493	GTEX-ZVT4-2626-SM-5N9GJ	0.121416197148834	0	0.151664443571593	0.726919359279573	0
494	GTEX-ZVZQ-2626-SM-59HLB	0.176597569578761	0	0.107828331308526	0.715574099112713	0
495	GTEX-ZXES-1626-SM-5NQ7L	0.18510538994564	0	0.105997104894413	0.708897505159947	0
496	GTEX-ZXES-1726-SM-5E43G	0.135135288125837	0	0.106637745754248	0.758226966119915	0
497	GTEX-ZY6K-1226-SM-5GZYL	0.160318577627461	0.0757383025531834	0.181614288307206	0.561511782345089	0.0208170491670606
498	GTEX-ZY6K-1326-SM-5GZWP	0.173816286618232	0	0.18075724332413	0.645426470057638	0
499	GTEX-ZYFC-2626-SM-5NQ6S	0.135039181821649	0	0.164332992094812	0.700627826083539	0
500	GTEX-ZYFD-2226-SM-5E43P	0.13584741940537	0	0.149162196429718	0.714990384164912	0
501	GTEX-ZYFG-1826-SM-5GZWX	0.145773159525477	0	0.108823803235341	0.745403037239182	0
502	GTEX-ZYFG-1926-SM-5GID5	0.147160739893729	0	0.103404564827242	0.749434695279028	0
503	GTEX-ZYT6-2826-SM-5GICX	0.164915883621313	0	0.10001051318421	0.735073603194477	0
504	GTEX-ZYVF-2826-SM-5GIDK	0.149196875845347	0	0.11996305366749	0.730840070487163	0
505	GTEX-ZYY3-2226-SM-5E45A	0.180103714084428	0	0.141137720060907	0.678758565854665	0
506	GTEX-ZZ64-0726-SM-5GZX4	0.146771421533244	0.0426065147110644	0.165661467239527	0.644960596516164	0
507	GTEX-ZZ64-0826-SM-5E449	0.133853411156479	0	0.15846309730021	0.707683491543311	0
