## Supplementary material for "Cellular deconvolution of GTEx tissues powers eQTL studies to discover thousands of novel disease and cell-type associated regulatory variants": Table_10

	Input.Sample	endothelial_cell	epithelial_cell_of_proximal_tubule	kidney_collecting_duct_epithelial_cell	macrophage	natural_killer_cell
1	GTEX-11GS4-2326-SM-5A5KS	0.241414015763362	0.158307631795818	0.470454976247101	0.111722219328461	0.0181011568652565
2	GTEX-11OF3-1326-SM-5N9FJ	0.160695684649072	0.343527964512983	0.382240324038328	0.0817824630814978	0.0317535637181179
3	GTEX-11TTK-1926-SM-5PNW8	0.290483449427112	0.086079308275572	0.419982290631612	0.109343818117414	0.0941111335482896
4	GTEX-12696-0926-SM-5FQTV	0.217574748554473	0.0978323806371124	0.535828537102416	0.084040504339279	0.0647238293667199
5	GTEX-12WSG-0826-SM-5EQ5A	0.157505925646002	0.284641554819459	0.430300665397599	0.0895577132513549	0.0379941408855847
6	GTEX-13112-2126-SM-5GCO4	0.231915899832815	0.100097662748758	0.524338071221043	0.0648299181947741	0.0788184480026104
7	GTEX-1399S-0526-SM-5IJG8	0.207013133909629	0.167129075594481	0.24526173583764	0.153611178434527	0.226984876223723
8	GTEX-13NYB-1726-SM-5N9G2	0.140722673012834	0.478892849781435	0.276661845504473	0.0456094966421166	0.0581131350591412
9	GTEX-13O1R-2526-SM-5N9FW	0.288783868784896	0.234359393170667	0.267479860485219	0.137527256847865	0.071849620711353
10	GTEX-13OVI-1126-SM-5KLZF	0.200015480748421	0.247386484197391	0.246578836705053	0.150227343999096	0.155791854350038
11	GTEX-13OVL-1826-SM-5KLZR	0.197650143198101	0.16635627943461	0.508508979682063	0.0599423164536399	0.0675422812315854
12	GTEX-13OW6-1826-SM-5N9F9	0.204951782065425	0.411754222833967	0.273950329507185	0.0801034979164665	0.0292401676769564
13	GTEX-13RTJ-2226-SM-5S2Q1	0.220190319225208	0.168679962168222	0.468480747661352	0.121330192362813	0.0213187785824052
14	GTEX-145MN-0326-SM-5QGQI	0.170167056372256	0.231449182744574	0.441385806542614	0.114366762080055	0.0426311922605017
15	GTEX-147F4-2626-SM-5Q5CS	0.231395473184383	0.162203976927548	0.407558076449623	0.097344590096749	0.101497883341697
16	GTEX-1497J-0826-SM-5NQAJ	0.175778542277632	0.376659399548027	0.314253245008727	0.0910302361066879	0.0422785770589261
17	GTEX-14C39-2126-SM-664OH	0.209376468336944	0.199928006996991	0.458624423742746	0.104315426317464	0.027755674605855
18	GTEX-14C5O-2026-SM-5YYB1	0.178879034014555	0.362203093068288	0.336142153859298	0.0874781123243551	0.0352976067335044
19	GTEX-14E6D-2526-SM-5YYA9	0.14292856121068	0.386204742117035	0.366311995077649	0.0454267460444437	0.0591279555501931
20	GTEX-15CHQ-2126-SM-6871M	0.266006912563423	0.360925898417381	0.224834119453335	0.0980289796038278	0.050204089962033
21	GTEX-15DYW-2026-SM-6AJBD	0.171297874627933	0.351723568566852	0.341050191368659	0.102507517098536	0.0334208483380204
22	GTEX-16MT8-1926-SM-7EPGL	0.158479207402006	0.388936432572068	0.296832937203477	0.117671017785165	0.0380804050372826
23	GTEX-17F97-1926-SM-7IGM4	0.258195306114977	0.151678765063949	0.375567482353134	0.122188225239705	0.0923702212282341
24	GTEX-17HHY-2326-SM-7KFSR	0.175008492474248	0.406664428726149	0.305216939786287	0.0561621332449328	0.0569480057683834
25	GTEX-1A3MW-2226-SM-73KUX	0.257896154758091	0.153221660036302	0.253063032113377	0.177163292243125	0.158655860849106
26	GTEX-1AX8Z-2326-SM-731CR	0.211106518508324	0.286454736143775	0.275435651086985	0.15783053405618	0.0691725602047359
27	GTEX-1BAJH-1826-SM-731DA	0.178671031583058	0.310905001123614	0.393402281708338	0.0972543394888471	0.0197673460961435
28	GTEX-1C6VQ-2326-SM-7IGN1	0.264955950328118	0.259470290207479	0.320470716702476	0.108584296627436	0.0465187461344915
29	GTEX-1EKGG-2226-SM-7IGOA	0.154570167429684	0.236355870297512	0.493253972863103	0.0767709575539329	0.0390490318557686
30	GTEX-N7MS-1626-SM-3LK5F	0.0960029904790174	0.433254170693318	0.381733832170377	0.0406584130950112	0.0483505935622771
31	GTEX-NPJ8-2226-SM-3TW8D	0.256383336799053	0.24577703924715	0.272810575847975	0.0920168963061917	0.13301215179963
32	GTEX-P4QS-1126-SM-3NMD5	0.155960771864008	0.298207380238506	0.412291038696442	0.100875893364324	0.0326649158367204
33	GTEX-QDVN-1626-SM-48TZC	0.17122991104067	0.352492703343393	0.300131304104176	0.12929042226946	0.0468556592423008
34	GTEX-QLQW-1626-SM-4R1K1	0.197559142581331	0.204708245282563	0.416334115479462	0.117458056768686	0.0639404398879582
35	GTEX-RN64-1626-SM-48FD7	0.382933256940041	0.0834986405201459	0.326235435439754	0.118298911502475	0.0890337555975842
36	GTEX-T5JC-1526-SM-4DM68	0.164111986570261	0.358680599476017	0.356395673287077	0.0820624962544974	0.038749244412148
37	GTEX-XPVG-0526-SM-4B65N	0.181052411491715	0.319270634476703	0.35026023541266	0.117843393176174	0.031573325442747
38	GTEX-Y5V6-2026-SM-5IFHO	0.125438463047596	0.341067201563073	0.414655052585091	0.0810239617806166	0.0378153210236229
39	GTEX-ZC5H-1726-SM-5HL7X	0.17186945282666	0.332711386544864	0.361451294423912	0.0878998118998122	0.0460680543047512
40	GTEX-ZDXO-0226-SM-4WKH7	0.181820635447457	0.225748239056926	0.446492483945119	0.070224101768935	0.0757145397815625
41	GTEX-ZE9C-1426-SM-4WKGM	0.320291421785273	0.086735029800023	0.375123977691228	0.135330288247726	0.0825192824757504
42	GTEX-ZLFU-0926-SM-5P9F8	0.190497287430173	0.183036671965207	0.338768787103572	0.111063864327323	0.176633389173725
43	GTEX-ZVZP-0926-SM-5GIDB	0.202807620711737	0.162754257800399	0.368714156424391	0.156200680488425	0.109523284575048
44	GTEX-ZYFG-1626-SM-5GZYY	0.16819433951933	0.181912163585553	0.502096590962646	0.11001588286742	0.0377810230650517
45	GTEX-ZYT6-2226-SM-5GIC9	0.183558042147091	0.124412536772958	0.56557283130883	0.068694357899669	0.0577622318714518
