## Supplementary material for "Cellular deconvolution of GTEx tissues powers eQTL studies to discover thousands of novel disease and cell-type associated regulatory variants": Table_11

	Input.Sample	B_cell	endothelial_cell_of_hepatic_sinusoid	hepatocyte	Kupffer_cell	natural_killer_cell
1	GTEX-11DXY-0526-SM-5EGGQ	0.0424953750179843	0.0223469065206067	0.806470913641662	0.0948670523345156	0.0338197524852318
2	GTEX-11DXZ-0126-SM-5EGGY	0	0.058376444345859	0.767756421794396	0.171848306123305	0.0020188277364398
3	GTEX-11EQ9-0526-SM-5A5JZ	0.00575250361478948	0.0757104605394009	0.705550753082723	0.142954414713866	0.0700318680492205
4	GTEX-11GSP-0626-SM-5986T	0.0823369918178518	0.0575615825795863	0.725478262701757	0.117565094541995	0.0170580683588101
5	GTEX-11NUK-1226-SM-5P9GM	0.0327562068876227	0.0185244676484611	0.796161205490283	0.105906561992942	0.046651557980691
6	GTEX-11NV4-1326-SM-5HL6V	0.0188195627095203	0.0121896179412813	0.819987554500632	0.0978765973746652	0.0511266674739016
7	GTEX-11OF3-0726-SM-5BC4Z	0.0154730401049374	0.0493821739539578	0.794569990654365	0.118426558987377	0.0221482362993626
8	GTEX-11TT1-1726-SM-5EQLJ	0.0600843657441278	0.127818091032846	0.501149273117417	0.181008822853363	0.129939447252246
9	GTEX-11TUW-1726-SM-5BC5C	0.0390027028302941	0.0773201647825855	0.6250943679719	0.134808306959017	0.123774457456204
10	GTEX-11WQC-0726-SM-5EQMR	0.0236139504322478	0.0644253743145556	0.75026638099722	0.121702814185137	0.0399914800708404
11	GTEX-11ZTS-1426-SM-5EQMM	0.0131199545066536	0.0521527009500281	0.749431743357849	0.133067585898009	0.05222801528746
12	GTEX-11ZUS-2526-SM-59872	0.0360782555319818	0.043089360219151	0.741024118719341	0.102109504029554	0.0776987614999717
13	GTEX-11ZVC-0726-SM-5FQT9	0.0209551132385644	0.0449042495964019	0.789015375945785	0.111791484718954	0.0333337765002943
14	GTEX-1212Z-0226-SM-59HLF	7e-04	0.0356424250086886	0.787153426039949	0.140213561496076	0.0363131107578347
15	GTEX-12696-0826-SM-5EGGE	0.0415470779695281	0.0687214374679672	0.666410204609368	0.110356379321832	0.112964900631304
16	GTEX-1269C-0626-SM-5FQSS	0.032914420666392	0.0764457008200371	0.674821518677458	0.129828776313372	0.0859895835227405
17	GTEX-12KS4-1326-SM-5LUB3	0.0396731537396506	0.0740681243879567	0.700150022523088	0.127532860070629	0.0585758392786763
18	GTEX-12WSD-1426-SM-5GCN9	0.0358373185496811	0.0465361400699043	0.774753909884833	0.119653570164718	0.0232190613308633
19	GTEX-12WSG-0626-SM-5FQTQ	0.0125814065370386	0.0990302308538712	0.584521097624377	0.184847209604223	0.11902005538049
20	GTEX-12WSI-0226-SM-5GCNA	0.0746519401000122	0.0911678544379382	0.653184574654686	0.125904581069188	0.0550910497381758
21	GTEX-12WSL-0226-SM-5CVMJ	0.0245610252942367	0.0919728969019239	0.644290619935685	0.132139681272467	0.107035776595688
22	GTEX-12WSM-0726-SM-5GCOW	0.0546966418120845	0.0520085097544392	0.765642022797688	0.06718152630294	0.0604712993328481
23	GTEX-12ZZZ-1326-SM-59HKW	0.12398717371772	0.063025430891705	0.691775933929978	0.120144865546501	0.00106659591409648
24	GTEX-13112-1426-SM-5EGH8	0.0508031763714768	0.0417872777149432	0.787093863227897	0.0637947954358139	0.0565208872498694
25	GTEX-13113-1326-SM-5GCOI	0.00758048813550196	0.0469433854624913	0.752581406532786	0.142794593532243	0.0501001263369776
26	GTEX-131XE-0326-SM-5LZVO	0.0783535575465807	0.127352515071271	0.493750809254037	0.197575915510429	0.102967202617682
27	GTEX-131XH-0626-SM-5LZWH	0.0535590043609781	0.0201923765200365	0.809384976969833	0.0696473110685768	0.0472163310805761
28	GTEX-131YS-1626-SM-5HL6C	0.0569022570002679	0.0171085686007687	0.82750192782484	0.0440800173841864	0.0544072291899372
29	GTEX-132AR-0426-SM-5IFH8	0.0360652002219016	0.135595397634074	0.448337052026859	0.243879042353634	0.136123307763532
30	GTEX-132NY-0926-SM-5P9G3	0.0191677745375035	0.0544676190117156	0.708820980562488	0.138204845545224	0.0793387803430692
31	GTEX-1399R-1226-SM-5P9GF	0	0.035289370882468	0.808806433058353	0.155533690661854	4e-04
32	GTEX-1399T-0826-SM-5IFES	0.0175798472287709	0.0525950717160288	0.77001943306857	0.142725174394018	0.0170804735926121
33	GTEX-139TS-1426-SM-5IFJD	0.0209956853160285	0.0487288438181274	0.737544913739316	0.128421423737888	0.0643091333886402
34	GTEX-139TU-0826-SM-5IJFG	0.033102103518898	0.0613496480095658	0.732966483676398	0.128370214861552	0.044211549933586
35	GTEX-139YR-0226-SM-5IFEM	0.0246001440800211	0.0828352915764033	0.599954425456258	0.200708987741203	0.0919011511461147
36	GTEX-13FLV-0326-SM-5N9DJ	0.0209795672109623	0.0602227687558465	0.756928489104351	0.142858507698113	0.0190106672307272
37	GTEX-13FTW-1126-SM-5J2NV	0.0211125937996605	0.0753993163814748	0.70443956702992	0.138409867474462	0.060638655314483
38	GTEX-13FTZ-0726-SM-5IFFY	0.0214618052184775	0.032958838374106	0.772658934613728	0.103769412383106	0.0691510094105825
39	GTEX-13N11-0926-SM-5IJG2	0.0354766148319384	0.0908181862146575	0.572142441784112	0.163712798490473	0.137849958678819
40	GTEX-13N2G-0926-SM-5IFGJ	0.0220491372400923	0.0635015653514233	0.699613414338201	0.124065550666255	0.0907703324040291
41	GTEX-13NYB-1026-SM-5IFH3	0.0247973567269874	0.0719388892607101	0.699814555097222	0.125011601481836	0.0784375974332441
42	GTEX-13NZ9-1326-SM-5MR3V	0.0143913271296064	0.0856729230253007	0.615911973338044	0.155501004066148	0.128522772440901
43	GTEX-13NZB-0626-SM-5IFH6	0.0225781019958596	0.0681483134741529	0.722750778062971	0.119790056270883	0.0667327501961341
44	GTEX-13O1R-2026-SM-5KM3N	0.0647597173038338	0.0836710656634012	0.542862869768789	0.167413799267788	0.141292547996188
45	GTEX-13O3O-1826-SM-5IFGW	0.0213717263251778	0.0622626997987232	0.686314879014449	0.127719236492889	0.102331458368761
46	GTEX-13OVJ-1026-SM-5IFGI	0.129065145060142	0.146926413369688	0.481467963131463	0.158454825533083	0.0840856529056241
47	GTEX-13OW6-2626-SM-5IFF2	0.0241574499257065	0.0550420266818554	0.761710540331234	0.121093002094258	0.0379969809669456
48	GTEX-13PVQ-1526-SM-5IFEQ	0.0353762572303001	0.0714395138892138	0.66916227233628	0.155818760322158	0.0682031962220484
49	GTEX-13PVR-0126-SM-5S2PY	0.0119635134907343	0.0793161477965565	0.679056566034994	0.148919231814774	0.0807445408629416
50	GTEX-13QJC-0726-SM-5RQJK	0.0123115104307035	0.0545981685976125	0.700477579746548	0.143676112362931	0.0889366288622052
51	GTEX-13SLX-1226-SM-5S2Q6	0.0152977602201198	0.0440510076716072	0.784075432239487	0.129192811551939	0.0273829883168468
52	GTEX-13VXU-0926-SM-5IFFH	0.0135860827792502	0.0265603593026956	0.829523433129436	0.101096925969563	0.0292331988190556
53	GTEX-13X6J-1826-SM-5TDCT	0.0335106299817037	0.0572122033014402	0.70353954734418	0.115914414988452	0.0898232043842236
54	GTEX-144GL-1426-SM-79OMA	0.024005694243506	0.0350558422082518	0.780988058644906	0.121046511229226	0.0389038936741102
55	GTEX-144GM-1326-SM-5LU5E	0.00227385598137153	0.106714326671869	0.574922565113737	0.194505143277738	0.121584108955284
56	GTEX-145LU-1326-SM-5LU9N	0.0213971800204036	0.0313423450905722	0.771522707111338	0.118222191855805	0.0575155759218815
57	GTEX-145MF-0826-SM-5QGQA	0.0200880215416448	0.0250571804937186	0.812496450696567	0.106701717268291	0.0356566299997791
58	GTEX-145MO-2326-SM-5NQ9K	0.0299541241532359	0.0584410576995373	0.70687842375683	0.120101640235618	0.0846247541547785
59	GTEX-146FH-1526-SM-5NQBU	0.0279508093868161	0.0889204547890221	0.619315409217973	0.138066089472394	0.125747237133795
60	GTEX-14753-1626-SM-5NQ9L	0.0156544959683316	0.0373588670864493	0.811448506949444	0.119429450133134	0.0161086798626414
61	GTEX-147F4-1426-SM-5LUA8	0.0277008420382367	0.0572535937637246	0.732816567828655	0.114300284424498	0.067928711944886
62	GTEX-147GR-1326-SM-7IGLB	0.0254229912401393	0.0873992651091236	0.632108265828388	0.157446602979932	0.0976228748424171
63	GTEX-147JS-1126-SM-5RQIW	0.0170520026919652	0.0556013345112237	0.753569713917914	0.121461295544357	0.0523156533345401
64	GTEX-148VI-0626-SM-5TDDH	0.0612637478520163	0.0961704961030241	0.593284168383761	0.140112248606271	0.109169339054928
65	GTEX-1497J-0726-SM-5Q5D1	0.00548523121504885	0.0875193135465042	0.611074270025571	0.166927025738337	0.128994159474539
66	GTEX-14A5I-1726-SM-5QGQ5	0.0393956609298507	0.0590450426863399	0.72141361913987	0.113301163271583	0.0668445139723569
67	GTEX-14AS3-0126-SM-5Q5F4	0	0.00581982516133433	0.838468735965959	0.111736025357829	0.0439754135148771
68	GTEX-14BIL-1326-SM-79OMR	0.0204963416283519	0.0528273523812162	0.768610340980173	0.124508240722645	0.0335577242876145
69	GTEX-14C38-1526-SM-5RQJ7	0.101395727118051	0.115737990279392	0.502158566045842	0.191521236579543	0.0891864799771719
70	GTEX-14DAQ-1726-SM-5S2R2	0.00744108083085577	0.0269228185204894	0.8252903104383	0.125595802528333	0.0147499876820213
71	GTEX-14E1K-0326-SM-5S2PE	0.0216364830818649	0.0174610656490557	0.805475260231766	0.113161367964576	0.0422658230727372
72	GTEX-14E7W-1526-SM-6871X	0.0243480119453932	0.053450193271547	0.761151636077039	0.121339082380743	0.0397110763252782
73	GTEX-14JG1-1626-SM-664NH	0	0.034438333863561	0.80157983168468	0.108068005517166	0.0559138289345933
74	GTEX-14PHX-0526-SM-664NW	0	0.0634182406593905	0.722777333252622	0.181099917866826	0.0327045082211614
75	GTEX-14PJO-1726-SM-68719	0.0773370850120378	0.0998407883784115	0.55064701027963	0.140735405586137	0.131439710743783
76	GTEX-14XAO-0226-SM-68728	0.0929047970027486	0.127289827941034	0.444207744008862	0.22261639816759	0.112981232879765
77	GTEX-15DYW-1326-SM-6LPIV	0.0501443891944965	0.068638917646379	0.739386263390457	0.126340297094288	0.0154901326743801
78	GTEX-15ER7-1826-SM-6LLI7	0.10293746146154	0.0524586872972957	0.788576595190362	0.0210931141925374	0.0349341418582648
79	GTEX-15RJ7-2026-SM-6LPJ4	0.0035586958185169	0.0892809659877786	0.604950129609666	0.190868317389581	0.111341891194458
80	GTEX-15RJE-1126-SM-6LPI5	0.0390703355425241	0.0292562661011288	0.808501625069901	0.0681870313379365	0.0549847419485101
81	GTEX-15SHU-1826-SM-7KUKS	0.0798988998203137	0.0395954594769895	0.782224868794475	0.0675685104359933	0.0307122614722284
82	GTEX-15SZO-1226-SM-6LPIP	0.0227624051527999	0.0429336070259683	0.766312767477234	0.113212210474138	0.0547790098698595
83	GTEX-17EVP-1026-SM-7IGOZ	0.0224924270792108	0.0290703789515426	0.7717576251761	0.118350520096217	0.058329048696929
84	GTEX-17F96-1226-SM-79OK2	0.0235115803000296	0.0345241925572596	0.793167555923732	0.11841822590884	0.0303784453101395
85	GTEX-17HGU-1826-SM-7IGQM	0.0465879763942033	0.0916379747298972	0.622904875218775	0.128933863498917	0.109935310158207
86	GTEX-17HHE-0126-SM-79398	0	0.0187399467763463	0.884661043880617	0.0965990093430371	0
87	GTEX-17HII-1026-SM-7IGLY	0.0175303157691647	0.0686329118718535	0.71443194753155	0.139418377259285	0.0599864475681471
88	GTEX-17MF6-1126-SM-7DUFS	0.043479580017852	0.0543479633901687	0.684526943314002	0.197970098167924	0.0196754151100539
89	GTEX-18465-1626-SM-7LG6N	0.0428016910152939	0	0.842053299787618	0.0609410264652611	0.0542039827318265
90	GTEX-18A66-2026-SM-7189C	0	0.0885286582842713	0.701925108602464	0.157451095277473	0.0520951378357923
91	GTEX-18A6Q-2026-SM-718AQ	0	0.0295690140501382	0.818700508149927	0.114124241676783	0.037606236123152
92	GTEX-18A7A-1526-SM-72D69	0.0150836143251696	0.0416297886040831	0.803054303457372	0.11988824301836	0.0203440505950159
93	GTEX-18D9B-1526-SM-7KFRK	0.092308756968913	0.125762482790489	0.542866955560279	0.172235717495055	0.0668260871852652
94	GTEX-1A32A-0826-SM-72D5C	0.0319511493411061	0.0454424020928451	0.758451707219019	0.116947884565392	0.0472068567816379
95	GTEX-1A8FM-1226-SM-7IGMD	0.0226390439326135	0.0384898807721035	0.738051380830221	0.117692272499149	0.0831274219659128
96	GTEX-1A8G7-1126-SM-731ED	0.0538192017779428	0.0798481343700354	0.69554772749164	0.129643198424806	0.0411417379355752
97	GTEX-1AMFI-0826-SM-731DV	0.0146584495761724	0.067241897569465	0.753560138477489	0.144102456896718	0.0204370574801556
98	GTEX-1AX8Z-1026-SM-7189R	0.0128845747751104	0.0900485860774576	0.6337099339823	0.15954273112337	0.103814174041761
99	GTEX-1AX9I-1626-SM-72D5D	0.0219068766523587	0.0474164564672267	0.738385576218141	0.116418020190283	0.0758730704719905
100	GTEX-1B8SG-1326-SM-79ONT	0.054210970851706	0.0882536471660511	0.561107300321093	0.159303188772186	0.137124892888964
101	GTEX-1B932-1426-SM-793AN	0	0.101690661475494	0.602120451093692	0.250640481695017	0.0455484057357979
102	GTEX-1B933-1226-SM-731DW	0.0550722094346559	0.0597563015032901	0.768745799736578	0.0700821751658507	0.0463435141596251
103	GTEX-1B996-1426-SM-7EPIA	0.0245429472749626	0.0834306247352972	0.687649118264837	0.128862206079663	0.0755151036452409
104	GTEX-1C6VQ-1626-SM-79OO1	0.0264211606374534	0.0850187546662136	0.65954899077948	0.137553828303592	0.0914572656132603
105	GTEX-1CAMQ-1426-SM-7MKFL	0.0249379856070604	0.0506617498769222	0.734561619444062	0.120216779330489	0.0696218657414664
106	GTEX-1CB4J-0726-SM-7IGN8	0.133203864115136	0.0985653270862903	0.491727759082186	0.152164691486567	0.124338358229821
107	GTEX-1EH9U-1126-SM-7IGLU	0.0221267601715081	0.0488906877524332	0.720137419551587	0.120113807052662	0.0887313254718097
108	GTEX-1EKGG-1226-SM-7IGNO	0.0199250453950253	0.0231752767027829	0.782777890193472	0.109801809665498	0.0643199780432216
109	GTEX-1EWIQ-0726-SM-7MKFW	0.0337923082096855	0.0154374711798501	0.771164737286198	0.0991766342984034	0.0804288490258628
110	GTEX-1GF9V-1226-SM-7MKGY	0.110160911061996	0.0516768986555518	0.774559316414826	0.0622219658782949	0.00138090798933137
111	GTEX-1GF9W-0826-SM-7MKHI	0.0213481584124127	0.0933543261465594	0.609460197351334	0.155920056226405	0.119917261863289
112	GTEX-1GF9X-0426-SM-7MKHN	0	0.0458571470194658	0.697420483435228	0.206972193357658	0.0497501761876485
113	GTEX-O5YT-0826-SM-3TW8N	0.107268414196979	0.124990363232603	0.325781501442315	0.290313627792089	0.151646093336014
114	GTEX-OOBJ-0826-SM-3NB2K	0	0.0280365539957073	0.811420602880631	0.160542843123662	0
115	GTEX-P78B-1326-SM-3P611	0	0.0615710973363172	0.745867750010837	0.143455770677297	0.0491053819755483
116	GTEX-PX3G-0826-SM-48TZS	0	0.0570011632481888	0.746964664332107	0.178253575673972	0.0177805967457322
117	GTEX-Q2AG-1126-SM-48U1P	0.0402698121529644	0.0683777747187304	0.689721877922129	0.131780063251975	0.0698504719542011
118	GTEX-Q734-0326-SM-48U15	0.00305506173619888	0.0844596543788631	0.659034405208855	0.182105221627685	0.0713456570483978
119	GTEX-QDVN-0826-SM-48TZ2	0.131017592808357	0.129720795772428	0.470058267241102	0.191541689574762	0.0776616546033516
120	GTEX-QEG4-1826-SM-4R1JN	0.054047182609343	0.0198961955079399	0.816171569096209	0.0525803196755059	0.0573047331110016
121	GTEX-QEL4-1226-SM-447A4	0.0778651803786747	0.0966573350969549	0.598055987205191	0.157014099334355	0.0704073979848244
122	GTEX-QESD-2026-SM-447BI	0.0215481422579628	0.0100860487427555	0.826575330129108	0.112455441389526	0.0293350374806486
123	GTEX-QV44-0326-SM-4R1KD	0.00574591600532589	0.0464965023619225	0.797003665980747	0.148672885556565	0.00208103009543971
124	GTEX-R53T-0326-SM-48FEC	0	0.0204343477654865	0.854876137583023	0.123700150003532	0.001
125	GTEX-REY6-1226-SM-48FDR	0.0811705892961008	0.0715451810673143	0.601592609572106	0.14643075852205	0.0992608615424283
126	GTEX-RM2N-1926-SM-48FCU	0.0154240550776444	0.0801226143130407	0.710017772864398	0.146987102999064	0.0474484547458528
127	GTEX-RN64-1826-SM-48FDV	0.0495976068527384	0	0.846986426970997	0.0460162349998034	0.0573997311764609
128	GTEX-RNOR-1426-SM-48FDJ	0.0682437248083066	0.0487322705547124	0.759463327041239	0.0888682237912398	0.0346924538045023
129	GTEX-RTLS-1326-SM-46MUN	0.0439052382493948	0.0669640228328671	0.706741192156337	0.1269862911999	0.055403255561501
130	GTEX-RU72-1426-SM-46MUF	0.0225441954290743	0.039185520821462	0.76851470825484	0.114525088728567	0.0552304867660562
131	GTEX-RWSA-1426-SM-47JXA	0.0300523284109627	0.0650702829541105	0.726976444010266	0.124230887867305	0.0536700567573555
132	GTEX-S32W-1926-SM-4AD63	0.0751377350637705	0.0979608947615823	0.492525683975147	0.20103267353073	0.13334301266877
133	GTEX-S33H-1626-SM-4AD68	0.0140384118718392	0.102802165585159	0.622456693814046	0.149242461445863	0.111460267283093
134	GTEX-S4Z8-0526-SM-4AD4T	0.0172304322634894	0.070429017183119	0.709705945171809	0.143974737937241	0.0586598674443418
135	GTEX-SJXC-1226-SM-4DM78	0.0181876815254254	0.0213294116641746	0.826480472207326	0.103096726486684	0.0309057081163907
136	GTEX-T6MN-1226-SM-3NMA5	0.0231785369463738	0.0547564689933872	0.736304931206201	0.125063861874133	0.0606962009799051
137	GTEX-TKQ2-1726-SM-4DXUP	0.00651324823807403	0.0856995292058159	0.641281094239596	0.170755784232932	0.0957503440835824
138	GTEX-U3ZN-0226-SM-3DB8D	0.00286201478021527	0.0772807260614049	0.719813672256154	0.135554709040302	0.064488877861924
139	GTEX-U8XE-1526-SM-4E3HT	0.0266527197875786	0.110346301637002	0.580135047334888	0.186550195945942	0.0963157352945896
140	GTEX-UPK5-1426-SM-4JBHH	0	0.0508597613182797	0.751778266094141	0.191553089139272	0.00580888344830739
141	GTEX-UTHO-2426-SM-4JBHD	0.123156583525916	0.113930045313858	0.638191343896074	0.0797349316621326	0.0449870956020186
142	GTEX-VUSG-0126-SM-4KL1X	0.019653982628055	0.0789912576532777	0.678799235235505	0.142884071655847	0.0796714528273158
143	GTEX-WFON-1726-SM-4LVMQ	0.0073827996099274	0.079719485559071	0.705715327384155	0.152688334962161	0.0544940524846856
144	GTEX-WK11-1326-SM-4OOSI	0.0824532316864505	0.0734473784700045	0.653956399264044	0.121407812888349	0.068735177691152
145	GTEX-WQUQ-1926-SM-4OOSA	0.013652843550422	0.0526586857031797	0.717570871305665	0.125004643156937	0.0911129562837959
146	GTEX-WY7C-0726-SM-4ONCB	0.0251990385818815	0.0832805378749325	0.662830295006557	0.134611251067137	0.0940788774694925
147	GTEX-WYVS-1926-SM-4PQZ2	0	0.112980173794279	0.638216728513644	0.214880869835895	0.0339222278561825
148	GTEX-WZTO-0626-SM-4PQYY	0.0725998674775847	0.0165292878443564	0.811026971957084	0.0708137207308742	0.0290301519901011
149	GTEX-X261-1726-SM-4PQYT	0.0235423473681449	0.0788748758123949	0.666829305413537	0.130244477377227	0.100508994028696
150	GTEX-X3Y1-2726-SM-4PQZH	0	0.0588805146146899	0.732380162365947	0.170193423442362	0.0385458995770014
151	GTEX-X4EO-1126-SM-4QARQ	0.0227531900971224	0.0600028079710476	0.72797983504971	0.111594422648663	0.077669744233457
152	GTEX-X4EP-1026-SM-4QAS5	0.0187428325206188	0.0639517746753242	0.692691614033093	0.145927209411513	0.0786865693594516
153	GTEX-X4XY-1626-SM-46MVN	0.0443312414241902	0.0999651900107471	0.579317909498391	0.152333060528176	0.124052598538495
154	GTEX-XBEC-1526-SM-4AT68	0.0352218861963014	0.0785731120690732	0.71264086870907	0.138014737308767	0.0355493957167892
155	GTEX-XXEK-1126-SM-4BRUX	0.0528898440946719	0.102482288171985	0.572147258294747	0.152619046835044	0.119861562603551
156	GTEX-Y5LM-0426-SM-4VBRO	0.00450532743494292	0.0753109383842716	0.680747233821173	0.142245175954673	0.0971913244049402
157	GTEX-Y5V5-0926-SM-4VBPZ	0.0180403934740389	0.0204001441603541	0.799282679130761	0.123461690717956	0.0388150925168901
158	GTEX-YB5E-0326-SM-5IFHU	0.0246542534154887	0.106163253424322	0.610711333459479	0.159507245626953	0.0989639140737561
159	GTEX-YEC4-0826-SM-5P9FV	0.0142243633098246	0.0739391071808689	0.651171668241875	0.157583046469955	0.103081814797477
160	GTEX-YECK-1926-SM-4W21H	0.0217441908053843	0.0459091517994574	0.758292277239469	0.118000073723418	0.056054306432271
161	GTEX-YFC4-1526-SM-5IFJS	0.0209070825157856	0.0409301911305449	0.708513979755642	0.11759554933184	0.112053197266188
162	GTEX-Z9EW-0426-SM-5CVM9	0	0.0546308037527221	0.747849739063993	0.15259742863679	0.0449220285464955
163	GTEX-ZAB4-0826-SM-5LU9D	0.10335503121642	0.128161992449504	0.568430595104714	0.168412170038589	0.0316402111907737
164	GTEX-ZAB5-0426-SM-5CVMI	0	0.057098837134514	0.789155647126639	0.153745515738847	0
165	GTEX-ZEX8-0826-SM-4WKHK	0	0.0311549079457441	0.801897332087963	0.132504897996903	0.0344428619693905
166	GTEX-ZF29-2026-SM-4WWB7	0.026948508815207	0.0658892736656328	0.71085858283336	0.140544920422097	0.0557587142637033
167	GTEX-ZF2S-3026-SM-4WWCH	0	0.049232118945351	0.777101802662348	0.173366293556459	3e-04
168	GTEX-ZPU1-0826-SM-57WG2	0	0.0673506078790663	0.721692892977709	0.162537320943562	0.0484191781996631
169	GTEX-ZTPG-1426-SM-51MT3	0.126923501938748	0.113766348949585	0.503157847445072	0.18675341057395	0.0693988910926455
170	GTEX-ZVP2-0626-SM-51MSO	0.0200728327142839	0.0679939444095464	0.711061164294663	0.145096250069016	0.0557758085124911
171	GTEX-ZVT3-1626-SM-5GU66	0.0231528231520714	0.0474068668755783	0.775398160962723	0.114565347997029	0.0394768010125983
172	GTEX-ZVT4-0626-SM-5E45T	0.0743276827820967	0.0664260744516351	0.725600834754098	0.102885437833063	0.0307599701791064
173	GTEX-ZYT6-0626-SM-5E45V	0	0.00593641586403886	0.839143436756888	0.0843027780792529	0.0706173692998198
174	GTEX-ZYY3-0626-SM-5NQ6W	0.0436993294968859	0.12458422056472	0.580309708696981	0.16129030512713	0.0901164361142835
175	GTEX-ZZPU-0426-SM-5GZYH	0.0156232063889664	0.0555579720940231	0.75018593190537	0.128242201620113	0.0503906879915276
