## Supplementary material for "Cellular deconvolution of GTEx tissues powers eQTL studies to discover thousands of novel disease and cell-type associated regulatory variants": Table_12

	Input.Sample	abT_cell	central_venous_sinusoidal_endothelial_cells	Cholangiocytes	gdT_cell	Hepatic_Stellate_Cells	Hepatocytes0	Hepatocytes1	Hepatocytes3	Hepatocytes4	inflammatory_macrophages	Kupffer_cell	Mature_B_cells	NK.NKT_cell	Periportal_sinusoidal_endothelial_cells	Plasma_cell
1	GTEX-11DXY-0526-SM-5EGGQ	0	0.0018998039012481	0	0	0	0.866457623956369	0	0.0987459993130298	0.0317746893545831	0	0	0	0.00112188347477017	0	0
2	GTEX-11DXZ-0126-SM-5EGGY	0	0.00479387333318912	0	0	0	0.805427135415282	0	0.115580083513165	0.0333009490681475	0.00927176584923863	0.00148886219714642	0	0.0268632386594193	0.00327409196441223	0
3	GTEX-11EQ9-0526-SM-5A5JZ	0	0.00861942379586003	0.00481274551798733	0	0	0.802707558549494	0	0.0822429092488062	0.0505859031776959	0.0170464724436942	0	0	0.0293068839464553	0.00467810332000684	0
4	GTEX-11GSP-0626-SM-5986T	0	0	0	0	0	0.813587196668533	0	0.149189074594853	0.00261822552628932	0.0143588932600148	0	0	0.0117158315620906	0.0085307783882194	0
5	GTEX-11NUK-1226-SM-5P9GM	0	0	0	0	0	0.851270705456934	0	0.092078654855359	1e-04	0.0208665751121289	0	1e-04	0.0206401372656134	0.0149617278478723	0
6	GTEX-11NV4-1326-SM-5HL6V	0	0	0	0	0	0.798131393018828	0	0.130232810418226	0.0325274550483756	0.0133533051698207	0	0	0.0150153406526169	0.010739695692133	0
7	GTEX-11OF3-0726-SM-5BC4Z	0	0	0	0	0	0.829610835643437	0	0.0814584577971137	0.0498350930638298	0.0150073732768696	0	0	0.01790517063578	0.00618306958296995	0
8	GTEX-11TT1-1726-SM-5EQLJ	0.00414392166966568	0.00394083620613134	0.0423874133475411	0.0161012225610451	0.0406292538122798	0.49533078426914	0	0.0851788527236039	0.221180664056397	0.0152362582915285	0.00342015221574188	0	0	0.0205158791373739	0.0519347617095518
9	GTEX-11TUW-1726-SM-5BC5C	0.0105185606032691	0	0.015459489695531	0.00963236262177278	0	0.693341870518153	0	0.147728340945961	0.0682786298015778	0.0347952622178441	0	0	0	0.0202454835958915	0
10	GTEX-11WQC-0726-SM-5EQMR	0	0	0	0	0	0.842638642155781	0	0.0694870058672291	0.0442824590792334	0.0122319604606092	0	0	0.0187008184241674	0.0126591140129799	0
11	GTEX-11ZTS-1426-SM-5EQMM	0	0	0	0	0	0.799852536630582	0	0.102866763498898	0.0514371410419798	0.0130611163178532	0	0	0.0196890037975265	0.0130934387131604	0
12	GTEX-11ZUS-2526-SM-59872	0	0	0	0.013207895402683	0	0.867996393405675	0	0.0591706371312764	0.0199267931289041	0.0178150851866231	0	0.00841892097706947	0	0.0134642747677694	0
13	GTEX-11ZVC-0726-SM-5FQT9	0	0	0	0	0	0.846847653762284	0	0.0912855591054933	0.024871232996073	0.0130595174130881	0	0	0.0100277897169147	0.013908247006147	0
14	GTEX-1212Z-0226-SM-59HLF	0	0	0	0	0	0.774941297018877	0	0.14925215650521	0.014136997036908	0.0280744405007514	0	0	0.0213924303051459	0.0122026786331079	0
15	GTEX-12696-0826-SM-5EGGE	0	0.012417776036934	0.00439294587058736	1e-04	0.00605805514549078	0.787317105830584	0	0.0719379885211066	0.106021682558216	0.0074281562166596	0	0	0	0.00101159066763905	0.00334579023313699
16	GTEX-1269C-0626-SM-5FQSS	6e-04	0	0	0.0157074041522571	0.0107496947502795	0.83095535981137	0	0	0.105849338745581	0.0205566090165954	0	0	0	0.0107695279929783	0.00476839545108759
17	GTEX-12KS4-1326-SM-5LUB3	0	0.0107133364333406	0	0	0	0.753930910044471	0	0.0532371434740256	0.177535635194482	7e-04	0	0	0.00360977864384574	3e-04	0
18	GTEX-12WSD-1426-SM-5GCN9	0	0	0	0	0	0.814265820089131	0	0.128876442557941	0.00916135149530144	0.013841985169004	0	0	0.0266836322762019	0.00717076841242094	0
19	GTEX-12WSG-0626-SM-5FQTQ	0	0	0.0151367678198071	0.00666648735653953	0.00297692482482258	0.662947486113254	0	0.0893514161317478	0.180713863107459	0.0194003218710044	0.00111672017590532	0	0.00460225557218429	0.0154446356289939	0.00164312139828231
20	GTEX-12WSI-0226-SM-5GCNA	0.0171144422236354	0	0	0.00497023037063232	0.00870854746759253	0.88840534882564	0	0.0398094747789122	0.0285202821767182	0.00680771418252489	0	0	0	0.00566395997434475	0
21	GTEX-12WSL-0226-SM-5CVMJ	0	3e-04	4e-04	0	0	0.609964805407343	0	0.0809297516831773	0.302428199074808	0.00361756582913664	0	0	0.00233080710622036	0	0
22	GTEX-12WSM-0726-SM-5GCOW	0	9e-04	0	0	0	0.926373192284753	0	0.0380604344421349	0	0.0150577105203302	0	0	0.0129205596630496	0.00664577478345972	0
23	GTEX-12ZZZ-1326-SM-59HKW	0	5e-04	0	0.00134861488360831	0.00163417942183077	0.977945911918841	0	0	0.00611940632809693	0.00502647564464727	0	0.00401230408229279	0	0.00340627364988457	0
24	GTEX-13112-1426-SM-5EGH8	0	7e-04	0	0	0	0.91606144540288	0	0.0815684637364932	0	0.00125178575016169	0	0	4e-04	0	0
25	GTEX-13113-1326-SM-5GCOI	0	0	0	0	0	0.720910057156607	0	0.107504434097452	0.114566547973019	0.0223631063037599	0	0	0.0210273736830459	0.013628480786116	0
26	GTEX-131XE-0326-SM-5LZVO	0.0234106556249084	0.00469507598222078	0.00907447809218447	0.0224464448145158	0.0124419504313442	0.580290328025888	0	0.0849086161532549	0.181223647152106	0.0447939841832286	0	0	0	0.0194568547159369	0.0172579648244116
27	GTEX-131XH-0626-SM-5LZWH	0	0	0	0	0	0.904382440790713	0	0.0653484118235132	0	0.00833774124944539	0	0.0086869052896613	0.0082920314093499	0.00495246943731769	0
28	GTEX-131YS-1626-SM-5HL6C	0	0.00395951737440315	0	0	0	0.904747687621902	0	0.090435340628342	0	0	0	0	9e-04	0	0
29	GTEX-132AR-0426-SM-5IFH8	0.00326524177378409	0.00903890028870447	0.0390409642472178	0.00369365243451934	0.0235054064106139	0.570490072648113	0	0.0771556367992971	0.21866194173413	0.0181303172801835	0.00613322731381794	0	0	0.0111966795829015	0.0196879594867178
30	GTEX-132NY-0926-SM-5P9G3	0	0.00212641611218729	0	0.003032710760184	0	0.673478841537953	0	0.126024797625101	0.140836821170769	0.0261315321388628	0	0	0.0195303952134297	0.00282431396156925	0.00601417147994345
31	GTEX-1399R-1226-SM-5P9GF	0	1e-04	0	0	0	0.800139565202457	0	0.121528151027603	0.0292671881370558	0.00853740466118953	0.00559864145234974	0	0.0286257944077784	0.00619210481953967	0
32	GTEX-1399T-0826-SM-5IFES	0	0	0	0	0	0.807412455605065	0	0.118708673600807	0.0278419631667372	0.0138174037790938	0	0	0.0174635587413721	0.0147559451069241	0
33	GTEX-139TS-1426-SM-5IFJD	0	0	0	0	0	0.773612146303338	0	0.171133231885411	0.0174366062971346	0.0205608855195465	0	0	0.00770735745860313	0.00698670916823491	0.00256306336773241
34	GTEX-139TU-0826-SM-5IJFG	0	0	0	0	0	0.790976843570026	0	0.0777620047769512	0.0741594902340237	0.0163766329021984	0	0	0.0228204354210701	0.0179045930957304	0
35	GTEX-139YR-0226-SM-5IFEM	0	0	0	0.0199172030313343	0	0.587306476517659	0	0.143001074681616	0.186753598887363	0.0319620349768529	0	0	0	0.0192615224721835	0.0117980894329913
36	GTEX-13FLV-0326-SM-5N9DJ	0	0	0	0	0	0.824536118050053	0	0.112937405010229	0.0213293938788649	0.021861285586273	0	0	0.0120858006483803	0.00724999682619982	0
37	GTEX-13FTW-1126-SM-5J2NV	0	0.00164794697596664	0	0	0	0.768072202402789	0	0.0973940872699769	0.0629645298868559	0.0243588253192442	0	0	0.0304304299413258	0.0151319782038416	0
38	GTEX-13FTZ-0726-SM-5IFFY	0	0	0	0	0	0.750847891018352	0	0.15549772504737	0.0516188562406407	0.0189228127450662	0	0	0.0192519415317496	0.00386077341682197	0
39	GTEX-13N11-0926-SM-5IJG2	0	0.0123687955271827	0.0181690928376626	0	0.0141616162532806	0.798942699895011	0	0.0323289290314227	0.0949069350094997	0.00728245378226828	0.00689867401737652	0.00144479533313975	0.00671745115998479	0.00206854271370297	0.00471001443946859
40	GTEX-13N2G-0926-SM-5IFGJ	0	0.0013378576342568	0	0.0146626802343105	0	0.830500924190195	0	0	0.113868004785732	0.0193391928472157	0	0	0	0.0126879281018825	0.00757278521480891
41	GTEX-13NYB-1026-SM-5IFH3	0	0.00109000390010628	0	0	0	0.881057201170352	0	0.0690152187032295	0.0435574577761509	0.0021457766533196	0	0	0.00195421593744044	0.00118012585940106	0
42	GTEX-13NZ9-1326-SM-5MR3V	0	0	0.00911178160462403	0.00460046099219794	0.00548208939601706	0.67331904227817	0	0.12260896101958	0.172525991217954	0.00716116476334944	0	0	0	0.00278839125005981	0.0024021174780468
43	GTEX-13NZB-0626-SM-5IFH6	0	0	0	0	0	0.736486449023614	0	0.0779592009542246	0.1420378864697	0.0192116519810069	0	0	0.013811536942025	0.00764160481406755	0.0028516698153619
44	GTEX-13O1R-2026-SM-5KM3N	5e-04	0	0.0144705861395978	0.00492045371217677	0.0139058743857573	0.664223242425046	0	0.0913468331432815	0.176501570121258	0.0117075353317133	0	0	0	0.00676985136185742	0.0156780018884964
45	GTEX-13O3O-1826-SM-5IFGW	0	0	0	0.00587255725455064	0	0.63480212893487	0	0.122463579083718	0.171214626445864	0.0327925553060335	0	0	0.00519623987658001	0.0276583130983836	0
46	GTEX-13OVJ-1026-SM-5IFGI	0.0100316744356328	0.00585933673281505	0.0469419154824085	0.0136849292041512	0.0561730387955162	0.689264577230694	0	0	0.122739124617375	0.01683989939865	0.00201081002086722	0	0	0.0259257283514283	0.0105289657304621
47	GTEX-13OW6-2626-SM-5IFF2	0	0.00340715682562989	0	0	0	0.810617907602077	0	0.144043226253716	0	0.0122016621910087	0	0	0.0226867685968206	0.00704327853074733	0
48	GTEX-13PVQ-1526-SM-5IFEQ	0	0	0.00567990303392106	0	0	0.789002667202346	0	0.112103853070108	0.081031131270199	0.0077480200107197	0	0	0	0.00443442541270561	0
49	GTEX-13PVR-0126-SM-5S2PY	0	0.0106761207031045	0	0	0	0.709635312212219	0	0.0975094699956064	0.116044694886009	0.0306050223203731	0	0	0.025935700222168	0.00746441344271036	0.00212926621780936
50	GTEX-13QJC-0726-SM-5RQJK	0	0	0	2e-04	0	0.790689833389527	0	0.0934628640114183	0.0625531957350198	0.0209970479332079	0	0	0.019201251277371	0.0128879841208877	0
51	GTEX-13SLX-1226-SM-5S2Q6	0	0	0	0	0	0.717771487393428	0	0.192658131111531	0.0275422439311266	0.0201803327266847	0	0	0.0266372504016672	0.0152105544355625	0
52	GTEX-13VXU-0926-SM-5IFFH	0	0	0	0	0	0.877201557376982	0	0.089838000566409	0	0.00921950296039988	0	0	0.0146837919435287	0.00905714715268019	0
53	GTEX-13X6J-1826-SM-5TDCT	0	0.00217688216594416	0.00100945374599726	0.00656027562999383	0.00129848923359961	0.882905771882196	0	0.0239259773255293	0.0782795777319601	0.00242409994421534	0	0	6e-04	8e-04	0
54	GTEX-144GL-1426-SM-79OMA	0	0.00169380256349895	0	0.00101626504839319	0	0.87539872203841	0	0.0941740362509815	0.0248903749477031	0.00228950208107941	0	0	5e-04	0	0
55	GTEX-144GM-1326-SM-5LU5E	0	0	0	0.00872492932847518	0	0.558884915978822	0	0.166154512437702	0.197700831615928	0.0321687210816071	0	0	0.00957709416247773	0.0148137320740819	0.0119752633209061
56	GTEX-145LU-1326-SM-5LU9N	0	0	0	0	0	0.847848154383513	0	0.0863716691591458	0.0178066405859919	0.0178111046288567	0	0	0.0154956396442075	0.0146667915982854	0
57	GTEX-145MF-0826-SM-5QGQA	0	0	0	0	0	0.793987700858845	0	0.145091995028545	0.0213176673064717	0.0160313396521312	0	0	0.0187767409556062	0.00479455619840124	0
58	GTEX-145MO-2326-SM-5NQ9K	0	0	0	0.00301683915085288	0	0.681091361923906	0	0.0799157726948095	0.1711657615297	0.0259529386738493	0	0	0.0175207383822774	0.0213365876446051	0
59	GTEX-146FH-1526-SM-5NQBU	0	0.0138053337315133	0.00152318246698394	0	0.0112893624154431	0.647202650674665	0	0.118613366294646	0.151087230661315	0.0216265008882302	0	0	5e-04	0.00525722971628823	0.0291446427119047
60	GTEX-14753-1626-SM-5NQ9L	0	0	0	0	0	0.778929853959608	0	0.0791522713660575	0.0743781958139298	0.0244659306052155	0	0	0.023342677024384	0.0197310712308049	0
61	GTEX-147F4-1426-SM-5LUA8	0.00232173310756603	0	0	0	0.0120788022937327	0.798125301583851	0	0.116170247914711	0.0423122274560369	0.0159124200837705	0	0	0	0.0130792675603318	0
62	GTEX-147GR-1326-SM-7IGLB	0.00688238046501905	0	0	0	0.00372795489539984	0.84858147068219	0	0.024666283719186	0.0858831981986443	0.0167488197808804	0	0	0	0.0135098922586801	0
63	GTEX-147JS-1126-SM-5RQIW	0	0	0	0	0	0.831371517855028	0	0.124279603935755	0.0201174880417013	0.00575386782549412	0	0	0.0123510268390925	0.00612649550292923	0
64	GTEX-148VI-0626-SM-5TDDH	0	0.00248230170944279	0.00384454189888035	0.00397575782730676	0.0102118442767569	0.797375446279155	0	0.0609104302169474	0.0998328315856655	6e-04	0.00383864386034948	0	0	0.00411105058046394	0.0127721478128925
65	GTEX-1497J-0726-SM-5Q5D1	0	0	0.0287695456924861	0.00246818133455376	0.0049673211058029	0.660997627833479	0	0.0522254946636096	0.172162426391579	0.0568931614171042	0	0	0	0.0215162415613851	0
66	GTEX-14A5I-1726-SM-5QGQ5	0	0	0	0	0	0.782164853295448	0	0.0728195471688681	0.0997402017423352	0.0205618984611612	0	0	0.0146462875243514	0.0100672118078359	0
67	GTEX-14AS3-0126-SM-5Q5F4	0	0	0	0	0	0.791624608524449	0	0.144936775204134	0.0131432141311203	0.0180347350179798	0	0	0.0263658178923534	0.00589484922996348	0
68	GTEX-14BIL-1326-SM-79OMR	0	0	0	0	0	0.849219940405719	0	0.0755369774774313	0.0324643989469623	0.0148108596050905	0	0	0.011846014467826	0.0161218090969703	0
69	GTEX-14C38-1526-SM-5RQJ7	0	0.00262379343898135	0.0216311281269715	0.0132469672743312	0.0231552417907828	0.589715702200665	0	0.0772127922635055	0.223412441724234	0.0227842332230706	0	0	0	0.0123984326958885	0.0138192672615696
70	GTEX-14DAQ-1726-SM-5S2R2	0	0	0	0	0	0.796528898420389	0	0.122138495933423	0.0306912718619325	0.0170665239708319	0	0	0.0257800550617773	0.00779475475164565	0
71	GTEX-14E1K-0326-SM-5S2PE	0	0	0	0	0	0.768667788393241	0	0.0841790473903606	0.074100797718869	0.0217164209358096	0	0	0.0305997483013715	0.0207361972603483	0
72	GTEX-14E7W-1526-SM-6871X	0	0	0	0.00156777577939034	0	0.838480317346866	0	0.125799982908303	0	0.00636231112484643	0	0.00729352866177159	0.00978813304425314	0.0107079511345694	0
73	GTEX-14JG1-1626-SM-664NH	0	0	0	0	0	0.822720756124007	0	0.135996659323341	0	0.0115909647892527	0	0	0.0196582482486133	0.0100333715147862	0
74	GTEX-14PHX-0526-SM-664NW	0	0	0	0	0	0.674481114774256	0	0.108416398332233	0.167834682929831	0.0118214118458758	0	0	0.0278039527792545	0.00964243933854935	0
75	GTEX-14PJO-1726-SM-68719	0.0407191154604514	0.0063861131505709	0.036704775435526	0.0163647618347127	0.0325847973412492	0.536604878414759	0	0.0397699035633447	0.190761077876192	0.0602293943706424	0	0	0	0.039875182552552	0
76	GTEX-14XAO-0226-SM-68728	0	0.0197968642567831	0.0201705130681639	0.0133381918912794	0.0163259345967691	0.49854172995652	0	0.103101001109974	0.280297449628651	0.0139987336985156	0.00178314465027238	0	0	4e-04	0.0322334723569812
77	GTEX-15DYW-1326-SM-6LPIV	0	0	0	0	0	0.830392944709666	0	0.125748881624852	0.0126380875416482	0.0110726020652424	0	0	0.0130963090749249	0.00705117498366664	0
78	GTEX-15ER7-1826-SM-6LLI7	0	0.0152086703045022	0	9e-04	0	0.91916479983067	0	0.0635541394941192	0	8e-04	1e-04	0	3e-04	0	0
79	GTEX-15RJ7-2026-SM-6LPJ4	0	0.0115588856695241	0	0.00332994343978549	0	0.634950968011241	0	0.119010267704243	0.183242191854191	0.0133078752716111	0.00674792471591775	0	0.0181526251178219	0.0096993182156648	0
80	GTEX-15RJE-1126-SM-6LPI5	0	0	0	0	0	0.732644658885511	0	0.0815214990525465	0.0968769189214638	0.0318287334926896	0	0	0.028470419744014	0.0286577699037754	0
81	GTEX-15SHU-1826-SM-7KUKS	0	0.00127662252766777	0	0	0.00234171675355673	0.958005467962243	0	0.0362744767542835	0	0	0	0	0	0.00210171600224947	0
82	GTEX-15SZO-1226-SM-6LPIP	0	0	0.0120586667041415	0	0	0.687031067075796	0	0.0566226765128	0.157158307822907	0.0285058428595638	0	0	0.0363267733128723	0.0222966657119197	0
83	GTEX-17EVP-1026-SM-7IGOZ	0	0	0	0	0	0.817161031068316	0	0.109644661111431	0.0166999715838641	0.0229250702322918	0	0	0.0191841104780082	0.0143851555260893	0
84	GTEX-17F96-1226-SM-79OK2	0	0	0	0	0	0.846553582913936	0	0.0854796716921587	0.0192079194640716	0.0131157705642637	0	0	0.0210612444809568	0.014581810884613	0
85	GTEX-17HGU-1826-SM-7IGQM	0	0.0241657433196993	0	0.0201194353810316	0	0.668215049048103	0	0.154788860024523	0.0949879992759789	0.0279560116195438	0	0	0	0.00495870724431044	0.00480819408681016
86	GTEX-17HHE-0126-SM-79398	0	0	0	0	0	0.802121961310411	0	0.137352790935201	0.0102223038617208	0.0143090434086359	0	0	0.0273533004374329	0.00864060004659857	0
87	GTEX-17HII-1026-SM-7IGLY	0	0	0	0	0	0.779832288427772	0	0.0680099358395039	0.0835975919147407	0.0340859737997408	0	0	0.0203600901690847	0.0141141198491576	0
88	GTEX-17MF6-1126-SM-7DUFS	0	0	0	0	0	0.787355537134365	0	0.0942073956359076	0.0759834809604387	0.0146674162337452	0.00856520299370856	0	0.00462322014631337	0.0145977468955212	0
89	GTEX-18465-1626-SM-7LG6N	0	0	0	0	0	0.8338561326969	0	0.121251903219671	0.00979252240991531	0.0172673150258762	0	0	0.0137207216185545	0.00411140502908292	0
90	GTEX-18A66-2026-SM-7189C	0	0.00933813936301987	0	0	0	0.532535365126971	0	0.120294457709826	0.280570902788975	0.0216497037128258	0	0	0.0293340727331375	0.00627735856524547	0
91	GTEX-18A6Q-2026-SM-718AQ	0	0	0	0	0	0.817162181049195	0	0.142083036378626	0.00654391872059929	0.0137242676863795	0	0	0.0146996082307404	0.00578698793445937	0
92	GTEX-18A7A-1526-SM-72D69	0	0	0	0	0	0.811392722449503	0	0.144572535597141	0	0.0125214736924494	0	0	0.0187508580463956	0.0127624102145114	0
93	GTEX-18D9B-1526-SM-7KFRK	0	0.0117013598425104	0	0.0311562647144625	0.026199706627777	0.587712887395237	0	0.0468126756842159	0.234653585839133	0.0300280301675014	0	0	0	0.0174046735896949	0.0143308161394673
94	GTEX-1A32A-0826-SM-72D5C	0	0	0	0	0	0.751195082707855	0	0.141718194382286	0.0512068989155963	0.0229802612802943	0	0	0.0137239025513093	0.0191756601626587	0
95	GTEX-1A8FM-1226-SM-7IGMD	0	0	0	0	0	0.792935422536603	0	0.106894074055804	0.0505545425458367	0.0160099081182991	0	0	0.0199228260392889	0.0136832267041687	0
96	GTEX-1A8G7-1126-SM-731ED	0	0.0106071386689199	0	0	0	0.846981989199419	0	0.074393467934661	0.0423305727771238	0.0123303822640477	0	0	0.0133564491558282	0	0
97	GTEX-1AMFI-0826-SM-731DV	0	0.00764259823455623	0	0	0	0.816853328394168	0	0.109783825449823	0.0204237173678632	0.0132598303142956	0	0	0.0260195117129998	0.00601718852629435	0
98	GTEX-1AX8Z-1026-SM-7189R	0	0.00816841437176166	0.00155309249990817	0	4e-04	0.629145011292871	0	0.109982724476989	0.242481190722998	0.00540154329549211	0.00155792683784545	0	0.00107435367315626	3e-04	0
99	GTEX-1AX9I-1626-SM-72D5D	0	0	0	0	0	0.864893879483661	0	0.0934988744773759	0.0172142444935949	0.00996051571297907	0	0	0.0062023751094954	0.00823011072289394	0
100	GTEX-1B8SG-1326-SM-79ONT	0	0	0.00130327702942115	0.0129147871322364	0.00801796692195233	0.650686022772031	0	0.154121130715636	0.113819854442237	0.0350523919309538	0	0	2e-04	0.0190331272437022	0.00484745778526302
101	GTEX-1B932-1426-SM-793AN	0	0.0149567281083141	0	0.002369158135928	0	0.601750562498922	0	0.150368233608844	0.181966275407804	0.0155896226084159	0.00253051093240912	0	0.0191756575093051	0.00426846960556269	0.00702478158449501
102	GTEX-1B933-1226-SM-731DW	0	0	0	0	0	0.938223040541052	0	0.0420184095689501	0	0.00602083934243666	0	0.00371561661561361	0.00724094109821518	0.00278115283373247	0
103	GTEX-1B996-1426-SM-7EPIA	0	0.0196152476699484	0	0.00212928014432604	0	0.747336822039296	0	0.138531520117973	0.0468667282599565	0.0250145024849436	0	0	0.0133705394808974	0.00555626124030755	0.00157909856235147
104	GTEX-1C6VQ-1626-SM-79OO1	0	0	0.0192911543584442	0	0	0.700828721070374	0	0.0973659387004194	0.116233156942891	0.0274880800600792	0	0	0.0163292957401972	0.0224636531275952	0
105	GTEX-1CAMQ-1426-SM-7MKFL	0	6e-04	0	0	0	0.882932243539383	0	0.0295011781439108	0.0402536077680162	0.0257591609737609	0	0	0.0119245399174993	0.00898445480704654	0
106	GTEX-1CB4J-0726-SM-7IGN8	0.0078064441185863	0.0108595824229027	0.0249269209556239	0.0151179156561045	0.0321040911108765	0.608674317468993	0	0.026171630814974	0.218980916018094	0.0118874467463862	0	0	0	0.0105771089907144	0.0328936256967444
107	GTEX-1EH9U-1126-SM-7IGLU	0	0	0	0	0	0.796693468268658	0	0.0472422759686929	0.0888646861800499	0.0302838907482996	0	0	0.0152816445801654	0.0216340342541344	0
108	GTEX-1EKGG-1226-SM-7IGNO	0	0	0	0.00211876788178469	0	0.761115407805556	0	0.111432101777055	0.122022894900957	8e-04	0	0	0.00249707762282462	0	0
109	GTEX-1EWIQ-0726-SM-7MKFW	0	0.00103912263744543	0.00199219681830518	9e-04	0	0.878278753368678	0	0.055916522110628	0.0601162072141945	0.0011939091789712	0	0	6e-04	0	0
110	GTEX-1GF9V-1226-SM-7MKGY	0	0	0	0	0	0.920380972356549	0	0.0208537319077695	0.0165258675251607	0.0145725344753395	0	0	0.0139164310802941	0.0137504626548876	0
111	GTEX-1GF9W-0826-SM-7MKHI	0	0	0.00797285776951254	0.00835070550669066	0.0185950400821002	0.601503097103069	0	0.111279069289612	0.203159659984393	0.0382507698128909	0	0	0	0.0108888004517319	0
112	GTEX-1GF9X-0426-SM-7MKHN	0	0.0124393318592269	0	0	0	0.783530924025145	0	0.0865236699815912	0.0710662345056055	0.0215555965265345	0	0	0.0198654670047297	4e-04	0.00463963619857053
113	GTEX-O5YT-0826-SM-3TW8N	0.00707556310170478	0.0431085556840738	0.0672393367387091	0.00928897709684802	0.0771676580278964	0.466204697493749	0	0.0234967635378613	0.101816782495058	0.119600762508645	0.0116556653789564	0	0	0.0374091171441798	0.035936120792319
114	GTEX-OOBJ-0826-SM-3NB2K	0	0	0	0	0	0.762402573145224	0	0.122050312262363	0.0624074723004975	0.0117772852275588	0.00365277161547983	0	0.0272758062372698	0.0104337792116073	0
115	GTEX-P78B-1326-SM-3P611	0	0.00809252671840795	0	0	0	0.742271455597195	0	0.164062919374313	0.0318352984959987	0.0266525429978001	0	0	0.0269519391846824	0	1e-04
116	GTEX-PX3G-0826-SM-48TZS	0	0	0	0.00306837673436696	0	0.765324942971638	0	0.122064785675824	0.0579777985577667	0.0185834452109757	0	0	0.0229618261380363	0.010018824711392	0
117	GTEX-Q2AG-1126-SM-48U1P	0	0	0	0	0	0.895718911851273	0	0.0386889961928004	0.0394522654574673	0.0154699307115289	0	0	0.00473286161876117	0.00593703416816882	0
118	GTEX-Q734-0326-SM-48U15	0	0.00128899061226564	0.00306393159303273	0	0	0.733941074869422	0	0.0911245016005172	0.127373156531325	0.0186800110891663	0	0	0.0138014890538531	0.00688317902902675	0.00384366562139148
119	GTEX-QDVN-0826-SM-48TZ2	0	0.00373250866801969	0.0260980772653713	0.00938528173030216	0.0247446238392404	0.530680677216647	0	0.0415789998067925	0.314675227446636	0.00923040324771544	0.00782404076941914	0	0	0.0118014861404136	0.0202486738694427
120	GTEX-QEG4-1826-SM-4R1JN	0	0	0	0.00214990196143647	0	0.862194582864939	0	0.093215853394272	0.00212580826344363	0.0151298094828835	0	0.00356893040169192	0.0107921630836891	0.0108229505476447	0
121	GTEX-QEL4-1226-SM-447A4	0	0.00368991585369061	0.0163103735256626	0	0.00439574035839316	0.711127661847504	0	0.0859930776537678	0.160715986220641	0.00795551800056627	3e-04	0	0	0.00408294978688513	0.00538414871137253
122	GTEX-QESD-2026-SM-447BI	0	0	0	0	0	0.804266287148912	0	0.114779363015595	0.0157332768835898	0.019460991197592	0	0.00348700991959139	0.0257019473634651	0.0165711244712544	0
123	GTEX-QV44-0326-SM-4R1KD	0	0	0	0	0	0.72869094600605	0	0.0787622907873581	0.135162919515974	0.0177861122205357	0	0	0.0249408728670116	0.0146568586030709	0
124	GTEX-R53T-0326-SM-48FEC	0	0	0	0	0	0.758140316972782	0	0.161948281605429	0.0300956193776995	0.0213489581055442	0	0	0.0266887718156373	0.0017780521229088	0
125	GTEX-REY6-1226-SM-48FDR	0.00651301416868399	0	0.00561526781563573	0.028641025469673	0	0.637942062249348	0	0.158085659870848	0.111136853107758	0.0298742054320961	0	0	0	0.0174224737070382	0.00476943817891818
126	GTEX-RM2N-1926-SM-48FCU	0	6e-04	0	0	0	0.713497622178387	0	0.0818439313272626	0.147043577231528	0.0206287925559641	0	0	0.022543514174477	0.0138145335590925	0
127	GTEX-RN64-1826-SM-48FDV	0	0	0	0.00219726430283683	0	0.838790368779113	0	0.10758826376518	0.00942628347091715	0.0162685605377065	0	0.00971088091151276	0.00451211481250821	0.0115062634202261	0
128	GTEX-RNOR-1426-SM-48FDJ	0	0	0	0	0	0.94052136176039	0	0.0372451255439146	0	0.00716856143092214	0	0.00429108634693543	0.00453150875114433	0.00624235616669382	0
129	GTEX-RTLS-1326-SM-46MUN	0	0	0	0.00678608648123371	0	0.797325520260252	0	0.053803809758138	0.0812100991649231	0.0241156508041608	0	0	0.0217640826244643	0.0149947509068279	0
130	GTEX-RU72-1426-SM-46MUF	0	0	0	6e-04	0	0.823417462490721	0	0.0554241855013611	0.111939670982503	0.00716700244323755	0	0	4e-04	0.001	0
131	GTEX-RWSA-1426-SM-47JXA	0	0	0	0.00317842475216183	0	0.795834859928643	0	0.0721504400207246	0.0609134076866334	0.0286325759118082	0	0	0.0166467309847411	0.0226435607152875	0
132	GTEX-S32W-1926-SM-4AD63	0	0.0124349315270815	0.0161257506302067	0.00651489600245749	0.0166230476617368	0.627030014819481	0	0.0279347990709378	0.233745603218264	0.0228418236882425	0.00506425355573435	0	0	0.00730958275971614	0.024375297066142
133	GTEX-S33H-1626-SM-4AD68	0	0	0.00204446257279125	0	0	0.651462354771627	0	0.109691790500219	0.226291017837949	0.00755754872607286	0	0	0.00219248463447561	8e-04	0
134	GTEX-S4Z8-0526-SM-4AD4T	0	0.0111403610128707	0	0.0033417155948617	0	0.705185807111583	0	0.0994359093599482	0.144363158901986	0.0124669997187101	0	0	0.0198664677164392	0.00419958058360076	0
135	GTEX-SJXC-1226-SM-4DM78	0	0	0	0	0	0.873962800150503	0	0.0839772538010423	0.00208767414393762	0.0125102386414274	0	0	0.017973596055104	0.0094884372079858	0
136	GTEX-T6MN-1226-SM-3NMA5	0	0	0	0	0	0.885920808661295	0	0.0812176483555882	0.00692150709006572	0.0125753514096744	0	0	0.00687487467441283	0.00648980980896384	0
137	GTEX-TKQ2-1726-SM-4DXUP	0	0.00561236887411161	0	0	0	0.628168230753689	0	0.148352718673298	0.155715330392443	0.0260058175838073	0	0	0.0230190754246303	0.00633772228726544	0.00678873601075559
138	GTEX-U3ZN-0226-SM-3DB8D	0	6e-04	0	0	0	0.733260015677689	0	0.137297004175572	0.0736078839487462	0.023327569289767	0	0	0.0231720219095191	0.00871640222695544	0
139	GTEX-U8XE-1526-SM-4E3HT	0.00343780375747583	0	0.010962736300782	0	0	0.539935972049681	0	0.164953474130614	0.218357604476557	0.0317781556399357	0	0	0.0064554251177574	0.0224337093398288	0.00168511918736933
140	GTEX-UPK5-1426-SM-4JBHH	0	0	0	0	0	0.707537534815459	0	0.0797444795753202	0.158614410030728	0.0186574934620985	0	0	0.0293988390660038	0.00604724305038998	0
141	GTEX-UTHO-2426-SM-4JBHD	0.00529695982350209	0	0.0121214134356298	0.00353886413403829	0.0180504185840845	0.726867837862357	0	0	0.207779570056061	0.00947317577343102	0	0.00449282452905434	0	0.0112745746837683	0.00110436111807382
142	GTEX-VUSG-0126-SM-4KL1X	0	0.0138060953639491	0	0.0120145329719501	0	0.607855067853094	0	0.123572832477397	0.192375749952708	0.0287388139437518	0	0	0.0134072676543706	0.00732277103439406	9e-04
143	GTEX-WFON-1726-SM-4LVMQ	0	0.00880337065541569	0	0	0	0.726519128559595	0	0.0944526415639093	0.111077958524479	0.0212802881609059	0	0	0.0292146537381543	0.00865195879754053	0
144	GTEX-WK11-1326-SM-4OOSI	0.0174320267512095	0.00299519519493796	0	0.0150339509184021	0.0135644861034239	0.834449475060368	0	0	0.0716481762529465	0.00325515931381404	0.00712568153200911	0.0158066343633428	0	0.0186892145095461	0
145	GTEX-WQUQ-1926-SM-4OOSA	0	0	0	0	0	0.656806360246067	0	0.102869590015867	0.179883877364936	0.0258219436621857	0	0	0.0207381601314267	0.00912875533707836	0.00475131324243919
146	GTEX-WY7C-0726-SM-4ONCB	0	0.00879474560957608	0.0010156388175538	0	0	0.802739870109661	0	0.0736727476759526	0.106871195812684	0.00250341347502217	0	0	0.00440238849955032	0	0
147	GTEX-WYVS-1926-SM-4PQZ2	0	0.0160331823294536	0	0	0	0.796023727705287	0	0.0695317667895076	0.0774342440143858	0.0193696886207455	0	0	0.0193326863444833	0.00227470419613763	0
148	GTEX-WZTO-0626-SM-4PQYY	0	0	0	0.00308428537121622	0	0.757096258213839	0	0.134169630386946	0.0378109201102003	0.0229461661133538	0	0.0105885441577542	0.0227980018986702	0.0115061937480197	0
149	GTEX-X261-1726-SM-4PQYT	0	0.0253656163637797	0	0.0174349383717561	0.0377892495350174	0.715350674972581	0	0.0735745708669845	0.106194850527678	0.0242900993622034	0	0	0	0	0
150	GTEX-X3Y1-2726-SM-4PQZH	0	6e-04	0	0	0	0.760218377178968	0	0.0688607800684695	0.12237094749143	0.0103752503902998	0	0	0.0255932559236728	0.0120154274826472	0
151	GTEX-X4EO-1126-SM-4QARQ	0	0	0	0.0102233920061426	0	0.78299981954293	0	0.13730297769297	0.0291845954294006	0.0240403835794742	0	0	0.00466688769241884	0.0115819440566645	0
152	GTEX-X4EP-1026-SM-4QAS5	0	0	0.0118737533153621	0	0	0.6493505190164	0	0.121565028388163	0.162418129662165	0.02267333943212	0	0	0.00915425412727473	0.0229649760585153	0
153	GTEX-X4XY-1626-SM-46MVN	0.0248396530226711	0.00859092735345677	0.0160134664724661	0.0243408426077218	0.0109413381177795	0.546554402556587	0	0.122619039553214	0.179011865736938	0.0345376482857171	0	0	0	0.0157899325504591	0.0167608837429896
154	GTEX-XBEC-1526-SM-4AT68	0	0	0	0.00273880330331885	0	0.85393435105907	0	0.0956255637642651	0.0257996648250238	0.0152325050267951	0	0	0.00501926994911089	0.00164984207241574	0
155	GTEX-XXEK-1126-SM-4BRUX	0	0.00313589456573684	0.00369901285823308	0.00853073321077185	0	0.641877837847486	0	0.191540509702539	0.0896051782661765	0.0284185630147594	0	0	0.00476832708730127	0.0155337169602971	0.0128902264866993
156	GTEX-Y5LM-0426-SM-4VBRO	0	0.0279250216393872	0	5e-04	0	0.714841694339193	0	0.122864106441568	0.0800375264912059	0.0261059123049661	0	0	0.0276774977159175	0	0
157	GTEX-Y5V5-0926-SM-4VBPZ	0	0	0	0	0	0.823817936676546	0	0.0901138432382911	0.0483346358341052	0.0155526829982632	0	0	0.0170991644635554	0.0050817367892392	0
158	GTEX-YB5E-0326-SM-5IFHU	0	0.0268270981730216	0.0098557029275322	0	0.0171811750179801	0.726139920687224	0	0.0455908163553315	0.102968258797579	0.0352856895800369	0	0	0.0270498986606347	0.0091014398006595	0
159	GTEX-YEC4-0826-SM-5P9FV	0	0	0	0	0	0.685647184891898	0	0.0788163136108497	0.176977634722006	0.0188713699218519	0	0	0.0147949048221134	0.0180988989511749	0.00679369308010634
160	GTEX-YECK-1926-SM-4W21H	0	0	0	0	0	0.871330726624952	0	0.0985092708224503	0	0.0123492087361213	0	0	0.0106904058200266	0.00712038799644986	0
161	GTEX-YFC4-1526-SM-5IFJS	0	0	0	0	0	0.853383351445504	0	0.125145746414634	0.0120827702020643	0.00850041039889837	0	0	0	9e-04	0
162	GTEX-Z9EW-0426-SM-5CVM9	0	0.0114998784359294	0	0	0	0.70457672810491	0	0.129018659491265	0.0996273856334439	0.0243324859050036	0	0	0.0264681806472621	0.00447668178218606	0
163	GTEX-ZAB4-0826-SM-5LU9D	0	0.00288223282971205	0.00322256115227353	0	0.012341453664362	0.745650507971877	0	0.0248187554757462	0.189916534466968	0.0113647799403585	0	9e-04	0	0.00888577717810196	0
164	GTEX-ZAB5-0426-SM-5CVMI	0	0.00387416113766346	0	0	0	0.812425138475911	0	0.0945288545202257	0.0367216824203501	0.0171256615094751	0	0	0.0272031994423145	0.00812130249405989	0
165	GTEX-ZEX8-0826-SM-4WKHK	0	0.00157283768798301	0	0	0	0.767040386087086	0	0.161991201191874	0.020060943912339	0.0188131150097011	0	0	0.0278512739034649	0.00267024220755254	0
166	GTEX-ZF29-2026-SM-4WWB7	0	6e-04	0	0	0	0.800034333503352	0	0.100663875760107	0.0506719135016128	0.0129894415341822	0	0	0.0246481680743718	0.0104072146326465	0
167	GTEX-ZF2S-3026-SM-4WWCH	0	6e-04	0	0	0	0.78579002617689	0	0.120175003605443	0.0394163216554756	0.0133492762595626	0.00466957522084508	0	0.0281267113354924	0.00783589754705014	0
168	GTEX-ZPU1-0826-SM-57WG2	0	0	0	0	0	0.667402445403197	0	0.141034099547779	0.126742699097649	0.0204614673453351	0	0	0.0323365378549335	0.0120227507511061	0
169	GTEX-ZTPG-1426-SM-51MT3	0	0.00513608831564694	0.0226592061432644	0.00835592450559686	0.0195402481686098	0.673920633156629	0	0.0691809577521725	0.156988261297823	0.0170293782652428	0.00293290712043457	0.00149323550868425	0	0.0108589715507927	0.0119041882151029
170	GTEX-ZVP2-0626-SM-51MSO	0	0	0	0	0	0.755435139679166	0	0.060872243652735	0.130183559193393	0.0166156280581032	0	0	0.0232666308127353	0.0136267986038673	0
171	GTEX-ZVT3-1626-SM-5GU66	0	0	0	0	0	0.928606574865588	0	0.0228094446881788	0.0111147798906774	0.010304570379513	0	0	0.0172980065639002	0.00986662361214305	0
172	GTEX-ZVT4-0626-SM-5E45T	0	0	0	0.0033374668911852	0	0.785721063483489	0	0.133815965030928	0.0237670923267607	0.0257360167858106	0	0	0.00798828420870788	0.0196341112731185	0
173	GTEX-ZYT6-0626-SM-5E45V	0	0	0	0	0	0.819096747412247	0	0.138746506877551	0	0.0146485645591377	0	0	0.018032717403374	0.00947546374768945	0
174	GTEX-ZYY3-0626-SM-5NQ6W	0	0.00592140597179404	0.00864447864582554	0	0.011741738157691	0.699976282562638	0	0.012094336666288	0.250206710804649	0.00368213747768952	0	0	0	0.00773290971342493	0
175	GTEX-ZZPU-0426-SM-5GZYH	0	0.011360272645612	0	0	0	0.758176786470474	0	0.0952482310684881	0.0719240319441775	0.0230363962696138	0	0	0.0317168079054402	0.00853747369619426	0
