## Supplementary material for "Cellular deconvolution of GTEx tissues powers eQTL studies to discover thousands of novel disease and cell-type associated regulatory variants": Table_13

	Input.Sample	basal_cell	endothelial_cell	luminal_epithelial_cell_of_mammary_gland	stromal_cell
1	GTEX-1117F-2826-SM-5GZXL	0.242758441513075	0.434300040234486	0	0.322941518252439
2	GTEX-111YS-1926-SM-5GICC	0.140170956307262	0.369900837046314	0.121233046309456	0.368695160336968
3	GTEX-1122O-1226-SM-5H113	0.10611697226937	0.232981657170886	0.0759864189761075	0.584914951583636
4	GTEX-117XS-1926-SM-5GICO	0.00222524105552295	0.609223074272929	0.0103468005560683	0.37820488411548
5	GTEX-117YX-1426-SM-5H12H	0.119236550860445	0.346480463782516	0.0240012906986407	0.510281694658399
6	GTEX-1192X-2326-SM-5987X	0.121041564858683	0.356408988447303	0.179364021911098	0.343185424782916
7	GTEX-11DXW-0626-SM-5N9ER	0.0549032977960338	0.372993951348848	0.156689470355957	0.415413280499161
8	GTEX-11DXY-2326-SM-5GICW	0.072065047739683	0.476602602027065	0	0.451332350233252
9	GTEX-11DXZ-1926-SM-5GZZL	0.0846111636481157	0.359742531761615	0	0.55564630459027
10	GTEX-11DZ1-0326-SM-5N9BN	0.107262715690078	0.698828188054911	0	0.19390909625501
11	GTEX-11EI6-0626-SM-5985T	0.0850652845585768	0.326905843043306	0.1554835022992	0.432545370098917
12	GTEX-11EM3-1326-SM-5N9C6	0.12895355495685	0.156083554735597	0.358637065764138	0.356325824543415
13	GTEX-11EMC-2026-SM-5A5JV	0.214585866205272	0.20602525154048	0.291065134598718	0.28832374765553
14	GTEX-11EQ9-1826-SM-5Q5AJ	0.132196138276833	0.329285304795685	0.0123783044518515	0.52614025247563
15	GTEX-11GS4-2126-SM-5A5KR	0.0982768309461899	0.291216163994053	0.275098097876148	0.335408907183609
16	GTEX-11GSO-1926-SM-5A5K3	0.0345178685007665	0.502411326361126	0.0283964477305643	0.434674357407543
17	GTEX-11I78-2226-SM-5PNYA	0.171129297155761	0.28996389032932	0.100114924197865	0.438791888317055
18	GTEX-11LCK-2426-SM-5HL5F	0.101816594214982	0.333499518748371	0.0753813304089696	0.489302556627678
19	GTEX-11NSD-0926-SM-5N9DR	0.0684591029052918	0.419510182629387	0.052245969739532	0.459784744725789
20	GTEX-11NV4-2026-SM-5N9DG	0.0340886644305695	0.534469796153692	0	0.431441539415738
21	GTEX-11O72-2126-SM-5N9FO	0.0065121798923183	0.653652013771755	0.00528508775912537	0.334550718576801
22	GTEX-11OF3-1926-SM-59889	0	0.463347023356904	0	0.536652976643096
23	GTEX-11ONC-2126-SM-5HL6E	0.0256202792295424	0.33418649034502	0.0396704775712645	0.600522752854173
24	GTEX-11P7K-0726-SM-5EGKX	0.223009490715058	0.116141086112338	0.27658977876511	0.384259644407494
25	GTEX-11P81-1926-SM-5BC53	0.178176396097676	0.240218148772657	0.108755076771873	0.472850378357794
26	GTEX-11P82-1326-SM-5HL62	0.148542845622773	0.584224353243633	0.0175413488023071	0.249691452331288
27	GTEX-11PRG-0826-SM-5EQ6A	0.11591050444602	0.187925713100406	0.351279979581369	0.344883802872205
28	GTEX-11TT1-2126-SM-5GU5Y	0.194820684208638	0.204267216093526	0.224136365108003	0.376775734589834
29	GTEX-11TUW-1826-SM-5BC5D	0.0910385802279489	0.425299431907272	0.0467536618695982	0.436908325995181
30	GTEX-11WQC-1726-SM-5GU4W	0.132565691208892	0.215388394811738	0.152614334376037	0.499431579603334
31	GTEX-11WQK-2426-SM-5GU5C	0.152210497523258	0.522524856382847	0.0280539766187648	0.29721066947513
32	GTEX-11ZTT-2326-SM-5EQLG	0.101345306669119	0.481874809907179	0.0488039516819783	0.367975931741724
33	GTEX-11ZUS-0826-SM-5FQUY	0.00921056675424875	0.417738285051291	0.0574980737200619	0.515553074474399
34	GTEX-1211K-1926-SM-5EQLB	0.14227681772006	0.251710823763258	0.133988877988199	0.472023480528483
35	GTEX-1269C-2426-SM-5FQSN	0.179728557898784	0.282402260119269	0.273724649157639	0.264144532824307
36	GTEX-12BJ1-1826-SM-5HL9N	0.0580566659205131	0.419947504437823	0.0393870625725972	0.482608767069067
37	GTEX-12KS4-0126-SM-5Q5A5	0.0812215637134213	0.420583747584489	0	0.49819468870209
38	GTEX-12WSK-2226-SM-5GCO5	0.233434581976443	0.314837862357298	0	0.451727555666259
39	GTEX-12WSM-1726-SM-5BC6J	0.0896600594144094	0.553205269059877	0	0.357134671525714
40	GTEX-12WSN-1326-SM-5GCNT	0.127373909519929	0.397472111699912	0.0405684069062711	0.434585571873888
41	GTEX-12ZZX-1126-SM-5EGKB	0.226011080595907	0.217267079979795	0.277232441056504	0.279489398367794
42	GTEX-13113-1726-SM-5GCOO	0.2010157923134	0.299209902971354	0.119209733945077	0.380564570770169
43	GTEX-1313W-0826-SM-5EQ4T	0.109070509040724	0.407900750330053	0.0654922393846347	0.417536501244588
44	GTEX-1314G-1226-SM-5BC6D	0.106517496963296	0.443717721705279	0.0695380510021548	0.38022673032927
45	GTEX-131XW-0726-SM-5EGK3	0.100105643925662	0.0682242157802612	0.5176303156498	0.314039824644277
46	GTEX-131YS-0626-SM-5EGKL	0.150152557613824	0.122159690162452	0.31026453568253	0.417423216541194
47	GTEX-132AR-0826-SM-5EGK6	0.0555678176710198	0.391389465202591	0.0442770846148751	0.508765632511514
48	GTEX-132NY-0826-SM-5K7Y7	0.0718654835870414	0.280967004976581	0	0.647167511436378
49	GTEX-133LE-1726-SM-5K7VQ	0.128999712681716	0.266040597286196	0.250822361319618	0.35413732871247
50	GTEX-1399U-1826-SM-5PNZ1	0.25088512046785	0.273287365089164	0.168548497765519	0.307279016677466
51	GTEX-139T6-1626-SM-5PNYZ	0.0410264596546647	0.398303969988489	0.0105167522359433	0.550152818120903
52	GTEX-139T8-0826-SM-5L3DE	0.116209080836521	0.151321315922985	0.362196998151039	0.370272605089455
53	GTEX-139TU-0626-SM-5KM3X	0.0870316419636678	0.294980053336554	0.134164686264828	0.48382361843495
54	GTEX-13CF2-2026-SM-5K7VI	0.125571913930477	0.344679732041974	0.236506438870643	0.293241915156906
55	GTEX-13CF3-2126-SM-5IFJP	0.0773783349277107	0.526817802525493	0.0443824089492723	0.351421453597524
56	GTEX-13D11-1026-SM-5IJFB	0.131952573088564	0.219272631517071	0.180240868341919	0.468533927052446
57	GTEX-13FHO-0826-SM-5L3E8	0.118667742874153	0.266621272072987	0.160998538013833	0.453712447039026
58	GTEX-13FTW-1426-SM-5LZWZ	0.0906374166301061	0.35061785846752	0.0338951575737934	0.524849567328581
59	GTEX-13FTX-1126-SM-5N9EN	0.0575496455546099	0.555059496421793	0.0202177378646016	0.367173120158996
60	GTEX-13FTY-2226-SM-5J1ND	0.193122942117801	0.205843771248719	0.388449494837838	0.212583791795641
61	GTEX-13N11-1726-SM-5J1OJ	0.139626582852378	0.250941255695915	0.178327457937373	0.431104703514333
62	GTEX-13N1W-0626-SM-5MR4U	0.0672470472057323	0.357528712166037	0	0.57522424062823
63	GTEX-13NZ8-0126-SM-5IJCT	0.163856738991556	0.272922082219801	0.179171705712776	0.384049473075867
64	GTEX-13NZ9-1026-SM-5MR5K	0.169571790944217	0.212011365672082	0.19613949989976	0.422277343483941
65	GTEX-13NZB-2126-SM-5MR4Y	0.100323522006579	0.236582526473092	0.347468406551704	0.315625544968625
66	GTEX-13O3O-0826-SM-5K7WE	0.160416779417004	0.202141994569459	0.190500935863727	0.44694029014981
67	GTEX-13O3P-0826-SM-5L3DH	0.122120561120799	0.194030941717681	0.167532015512673	0.516316481648846
68	GTEX-13O3Q-2226-SM-5KM4O	0.0963709726905674	0.435525566628604	0	0.468103460680829
69	GTEX-13O61-1826-SM-5KM4I	0.0669297899205343	0.499074743247666	0.0241782103686799	0.40981725646312
70	GTEX-13OW5-2226-SM-5L3HC	0.159747969120595	0.393320792216789	0.238758917506313	0.208172321156303
71	GTEX-13OW8-0226-SM-5K7UP	0.107290940840976	0.577204469181431	0.0260531229986865	0.289451466978907
72	GTEX-13PL6-2926-SM-5L3I2	0.284178236165671	0.179498232390392	0.243552571261373	0.292770960182563
73	GTEX-13PVQ-1026-SM-5KM3M	0.128539495905548	0.416343900116442	0	0.455116603978011
74	GTEX-13PVR-2226-SM-7DHKP	0.15932914765402	0.246660819462481	0.200593434037479	0.39341659884602
75	GTEX-13QIC-2326-SM-5LU5N	0.177956537486301	0.363197220438606	0.156036217540074	0.30281002453502
76	GTEX-13QJ3-0826-SM-7DHKK	0.086281623518707	0.320980538857376	0.0539317866400576	0.53880605098386
77	GTEX-13SLW-2526-SM-62LDQ	0.112831290630666	0.407644565259476	0.112585066400193	0.366939077709665
78	GTEX-13SLX-2326-SM-5ZZWE	0.253646234375466	0.155366105599687	0.404761906425824	0.186225753599024
79	GTEX-13VXU-2826-SM-664MA	0.0431006891756672	0.659947251914937	0	0.296952058909396
80	GTEX-13W3W-1226-SM-5LU4H	0.238049118657735	0.221413247625946	0.143229978945966	0.397307654770353
81	GTEX-13W46-0826-SM-5LU3H	0.141679883116606	0.480256988811062	0	0.378063128072332
82	GTEX-144GL-2026-SM-5LU3O	0.112163429086195	0.418874914741582	0	0.468961656172223
83	GTEX-144GM-0926-SM-5O994	0.0833956914342957	0.553307860914946	0.0127961608052088	0.350500286845549
84	GTEX-145LT-0726-SM-5S2VM	0.106790483524243	0.200598269022089	0.324380145138769	0.368231102314899
85	GTEX-145ME-1526-SM-5Q5F2	0.081546502014637	0.538198297238247	0.0156672876614173	0.364587913085699
86	GTEX-145MF-2226-SM-7EPIR	0.0690109531790353	0.519697341315542	0	0.411291705505423
87	GTEX-145MN-1926-SM-5SIAI	0.12547965043684	0.342044777671217	0	0.532475571891943
88	GTEX-145MO-0826-SM-5NQBL	0.102798853881427	0.528466248985911	0.102613490157741	0.266121406974921
89	GTEX-146FH-0826-SM-5SI8T	0.140857507432393	0.328250063611707	0.0210249779734594	0.509867450982441
90	GTEX-14753-2426-SM-5LU8U	0.0461505849964361	0.577983319351254	0	0.37586609565231
91	GTEX-147F4-2826-SM-5NQBN	0.140747032399394	0.254663867619791	0.211086533537434	0.393502566443381
92	GTEX-14A5I-0726-SM-5TDEB	0.250151588007752	0.279332874218053	0.18803634695571	0.282479190818485
93	GTEX-14AS3-1626-SM-5S2OY	0.212590912463444	0.194564534312196	0.330984625933011	0.261859927291349
94	GTEX-14B4R-1226-SM-5TDDT	0.0429490915650721	0.478309875824868	0.0324756659414214	0.446265366668639
95	GTEX-14BMU-1626-SM-5TDE7	0.183614931992764	0.230489197961967	0.255130601429922	0.330765268615347
96	GTEX-14BMV-0626-SM-793AU	0.0469088953564749	0.448458343001013	0.00287813490678697	0.501754626735725
97	GTEX-14DAR-1326-SM-7DUEG	0.0566234413686992	0.438668606843055	0.06321822392569	0.441489727862556
98	GTEX-14E6C-1326-SM-62LEQ	0.159709905916742	0.514613423746367	0	0.32567667033689
99	GTEX-14E6E-1326-SM-5S2NR	0.085880720671568	0.481990745366599	0.0164589475151291	0.415669586446704
100	GTEX-14E7W-0826-SM-62LEJ	0.118856237009249	0.445858681971456	0	0.435285081019295
101	GTEX-14H4A-2526-SM-5YYAY	0.0802311093048993	0.161469595920289	0.554184031652232	0.20411526312258
102	GTEX-14ICK-2426-SM-6EU27	0.199949067570063	0.321338309428883	0.192249806874128	0.286462816126926
103	GTEX-14LLW-0626-SM-62LFC	0.249834513585421	0.191665382666807	0.367023424128557	0.191476679619215
104	GTEX-14PHY-1926-SM-5YY95	0.177888561544015	0.199976224356979	0.291093165842118	0.331042048256888
105	GTEX-14PJ4-2126-SM-6ETZJ	0.0793968833662106	0.386255933259478	0.0431246260468568	0.491222557327455
106	GTEX-14PJO-0726-SM-69LO8	0.154032129711058	0.400437040459857	0.205228977677659	0.240301852151426
107	GTEX-14PKU-0426-SM-6EU1P	0.153684742864238	0.315216676039299	0.121409452127808	0.409689128968654
108	GTEX-14PN4-0626-SM-62LFP	0.154194432372862	0.244890483164524	0.346974359536851	0.253940724925763
109	GTEX-15DCZ-0726-SM-69LOV	0.192298383931853	0.340358818912729	0.125468917927561	0.341873879227858
110	GTEX-15EOM-5019-SM-793DK	0.20218955816907	0.310106743582113	0.128360077016858	0.359343621231959
111	GTEX-15ER7-1626-SM-6PAMZ	0.160693051231483	0.182988042416134	0.230641347428966	0.425677558923417
112	GTEX-15ETS-0626-SM-7KUMX	0.176680053353926	0.391629707053866	0.207704911252591	0.223985328339617
113	GTEX-15FZZ-0726-SM-7KUFZ	0.161208530377872	0.174800294245392	0.255724535603442	0.408266639773294
114	GTEX-15G19-2126-SM-6M48J	0.0964809133282889	0.369467940807055	0.207706751281744	0.326344394582911
115	GTEX-15RJE-2626-SM-7KFT1	0.0615663927295416	0.719796324767938	0	0.218637282502521
116	GTEX-15SHW-1326-SM-6PAL8	0.104712458304373	0.513357783643774	0.0368038636034255	0.345125894448428
117	GTEX-15UF6-0126-SM-6PAMB	0.262432666803137	0.315555997220001	0.155151889560095	0.266859446416768
118	GTEX-15UF7-0726-SM-6M46D	0.132404103899384	0.373520251699028	0	0.494075644401588
119	GTEX-16BQI-1026-SM-7KUEA	0.159112712285983	0.328256231365718	0.0953040229162541	0.417327033432045
120	GTEX-16NGA-0826-SM-718AF	0.201664343777031	0.162192196578017	0.262591331966765	0.373552127678187
121	GTEX-16YQH-2826-SM-6PAMY	0.026078878089099	0.558737419613034	0	0.415183702297867
122	GTEX-17EUY-1926-SM-7DUF6	0.16218475728911	0.395724269499099	0.212674990144173	0.229415983067617
123	GTEX-17EVP-0226-SM-79OND	0.0736849048732072	0.481031363276806	0.119659501446011	0.325624230403976
124	GTEX-17EVQ-0426-SM-7LG57	0.126590593887244	0.418067594626387	0	0.455341811486369
125	GTEX-17F96-2426-SM-7IGLN	0.0652370566843449	0.524477728528645	0.0193221238644859	0.390963090922524
126	GTEX-17F97-2526-SM-7EWDV	0.0462615071688532	0.586757378325642	0	0.366981114505505
127	GTEX-17F98-0526-SM-79OK5	0.157615573821701	0.273471347725698	0.0985297660055057	0.470383312447095
128	GTEX-17GQL-0326-SM-7LG5U	0.118630849564057	0.429061408710477	0.0423206959056974	0.409987045819768
129	GTEX-17HG3-0126-SM-7IGNH	0.124136020310896	0.169136651140295	0.17676842383688	0.529958904711928
130	GTEX-17HGU-1326-SM-79OKB	0.0280604344202834	0.441402636094028	0.00253871342917227	0.527998216056516
131	GTEX-17HHE-1426-SM-7EPH4	0.106528656334425	0.224695485714366	0.188166186199796	0.480609671751414
132	GTEX-17HHY-0926-SM-793C1	0.0959719790666702	0.253213566664284	0.184712294487718	0.466102159781327
133	GTEX-17JCI-0726-SM-7EPH1	0.147525148735168	0.258489937657776	0.205079467267036	0.38890544634002
134	GTEX-17KNJ-2026-SM-7LG53	0.0337528350903863	0.202037727587088	0.103716366196976	0.66049307112555
135	GTEX-17MF6-0326-SM-7EPH5	0.106198176097503	0.627189978847301	0	0.266611845055196
136	GTEX-17MFQ-0926-SM-7LG4S	0.067168636907966	0.280250047282196	0	0.652581315809838
137	GTEX-183FY-1126-SM-7DHLJ	0.0539016181522505	0.422101624774958	0.0284535116602597	0.495543245412532
138	GTEX-183WM-0726-SM-7LTAA	0.0311763225010558	0.784755870489966	0	0.184067807008978
139	GTEX-18465-2026-SM-718AP	0.0718636941283986	0.455633520021554	0	0.472502785850047
140	GTEX-18A6Q-0926-SM-7LG4N	0.0151919951523282	0.462095791659708	0.0137679329471249	0.508944280240839
141	GTEX-18A7A-0726-SM-7LTAI	0.11834141893412	0.196551635317548	0.197757709326894	0.487349236421437
142	GTEX-18A7B-2626-SM-7LG55	0.062319925235572	0.495360684590874	0	0.442319390173554
143	GTEX-18D9A-1526-SM-7LG4J	0.0664006042044481	0.460018180369662	0.0280766092460121	0.445504606179878
144	GTEX-18QFQ-0826-SM-718AX	0.145169410706738	0.279310329008035	0.164432089263782	0.411088171021445
145	GTEX-1A3MV-1626-SM-731C1	0.104782153805984	0.332993996144627	0.160296628762336	0.401927221287053
146	GTEX-1A3MX-2726-SM-718B6	0.107665229180136	0.545283761188831	0.0214707278153133	0.325580281815719
147	GTEX-1A8G7-2426-SM-731AK	0.127588262786438	0.387569820280522	0.18286306553769	0.30197885139535
148	GTEX-1AMEY-1026-SM-718AA	0.0741197681707863	0.311064934717858	0.0354075331790666	0.579407763932289
149	GTEX-1AX8Z-0926-SM-731AW	0.111240363968127	0.256740814477986	0.169706769451298	0.462312052102589
150	GTEX-1AX9I-0726-SM-73KWV	0.0518181221783321	0.366984231442549	0	0.581197646379119
151	GTEX-1AX9J-1126-SM-731B7	0.0604035708210859	0.384666320193481	0	0.554930108985433
152	GTEX-1B8KE-1226-SM-73KWK	0.06843553258673	0.65739858558881	0.0603868064832378	0.213779075341222
153	GTEX-1B8KZ-1526-SM-7DUG7	0.0414539590843949	0.360183506009428	0.131069789218668	0.467292745687509
154	GTEX-1B932-0826-SM-73KXG	0.239492652755458	0.233334264376771	0.225996191647082	0.301176891220689
155	GTEX-1B933-2526-SM-7IGO5	0.10621286257899	0.354004771345724	0.0997871407759707	0.439995225299315
156	GTEX-1B97I-0426-SM-79OL7	0.114491747431142	0.249824670988096	0.191448991490051	0.444234590090711
157	GTEX-1B97J-0426-SM-79OLQ	0.140193491227296	0.224984092366864	0.13900073855128	0.49582167785456
158	GTEX-1BAJH-0826-SM-7EWEF	0.0918282745457325	0.307175811870708	0.254674864451565	0.346321049131994
159	GTEX-1C64O-0726-SM-7DUFU	0.114708279964196	0.340655610930771	0.156468614412268	0.388167494692765
160	GTEX-1C6VQ-0426-SM-79OOX	0.0718187427439937	0.438180691703602	0.0215761593288913	0.468424406223513
161	GTEX-1C6VS-0726-SM-7EPHF	0.138662594394167	0.318708645232833	0.214453417548384	0.328175342824616
162	GTEX-1CAMR-1426-SM-793BO	0.117568029157828	0.432781491855746	0.0537170933364257	0.395933385650001
163	GTEX-1CAMS-1426-SM-7IGPM	0.123292801142095	0.196149068572197	0.395142362693331	0.285415767592377
164	GTEX-1CB4E-0226-SM-79OLW	0.104372579897589	0.272145096663202	0.246861034784391	0.376621288654818
165	GTEX-1CB4G-2326-SM-79OOI	0.076980892372675	0.256656205481178	0.252207257585558	0.414155644560589
166	GTEX-1CB4J-1826-SM-7EWF9	0.203858032579262	0.192605279269952	0.304614868956891	0.298921819193896
167	GTEX-1E2YA-2726-SM-7IGPW	0.117723775289785	0.489558230639419	0.0287708673476938	0.363947126723102
168	GTEX-1EKGG-2626-SM-7IGPY	0.0961750273248556	0.512487794942748	0	0.391337177732396
169	GTEX-1EU9M-2826-SM-7EWFH	0.0982836765062725	0.579747401333913	0.11383193377075	0.208136988389064
170	GTEX-PSDG-1626-SM-48TCQ	0.0809665765746785	0.625239588623168	0.0151690993313127	0.278624735470841
171	GTEX-Q2AG-0326-SM-48U1O	0.132874413597669	0.257427740603003	0.220641681713225	0.389056164086103
172	GTEX-QDT8-0626-SM-48TYW	0.205532026788273	0.136657504178728	0.248084726119597	0.409725742913402
173	GTEX-QEG5-0726-SM-4R1JQ	0.155517202863043	0.248777297741886	0.313660845839341	0.28204465355573
174	GTEX-QEL4-2126-SM-447AE	0.161054150471386	0.31151781168276	0.18962439564196	0.337803642203894
175	GTEX-QMRM-1626-SM-4R1KV	0.0711201968749151	0.425220844513247	0.0268005575102489	0.476858401101589
176	GTEX-QVJO-1826-SM-447C9	0.202397545485224	0.39087058942637	0	0.406731865088407
177	GTEX-R3RS-0626-SM-48FE1	0.269995228108016	0.178960890541972	0.199709637668758	0.351334243681255
178	GTEX-R53T-1526-SM-48FEK	0.182468194429852	0.419441026860806	0	0.398090778709342
179	GTEX-R55D-0826-SM-48FEA	0.0599878547759057	0.465936150930544	0.0211464468469797	0.452929547446571
180	GTEX-REY6-2426-SM-48FF5	0.105633808398747	0.527076850599448	0.0181644374011665	0.349124903600638
181	GTEX-RU1J-0626-SM-4WAWY	0.119181691827131	0.147211193703036	0.399739865278953	0.333867249190879
182	GTEX-RU72-0626-SM-46MUI	0.20786140923325	0.306564158499935	0.251103427350585	0.234471004916229
183	GTEX-RUSQ-2026-SM-4GIAK	0.0678638811571877	0.518291836681914	0.0722285343872487	0.34161574777365
184	GTEX-RWS6-1926-SM-47JXY	0.160206700222059	0.218596070419886	0.13055443261863	0.490642796739425
185	GTEX-S32W-2026-SM-4AD6E	0.0660338411397366	0.548403275445155	0.0143502428467329	0.371212640568375
186	GTEX-S33H-0326-SM-4AD6N	0.0239558028039928	0.352713393746394	0.0633060637418695	0.560024739707743
187	GTEX-S341-1526-SM-4AD6K	0.128799833193201	0.128923527985153	0.239199789390711	0.503076849430936
188	GTEX-S4P3-1326-SM-4AD6V	0.143276726765232	0.180892749731528	0.243765071166958	0.432065452336282
189	GTEX-S4Q7-1126-SM-4AD6R	0.0536664649510045	0.50200604686245	0.0329470853330872	0.411380402853458
190	GTEX-S4UY-0726-SM-4AD6X	0.174025710287007	0.304862993088605	0.202343947560684	0.318767349063703
191	GTEX-S7SE-0826-SM-4AT4D	0.0177744128776882	0.536045324050587	0	0.446180263071725
192	GTEX-SE5C-2126-SM-4BRUJ	0.285721520419174	0.278502683453851	0.114724821015955	0.32105097511102
193	GTEX-T2IS-1526-SM-32QPR	0.205634048152265	0.157721300513763	0.421130796169865	0.215513855164107
194	GTEX-T2YK-2226-SM-32QPT	0.118550077600085	0.476097525409562	0.0758137634717442	0.329538633518608
195	GTEX-T5JC-2126-SM-32PMO	0.121592181383047	0.126883937836795	0.367950292796359	0.383573587983799
196	GTEX-T5JW-2026-SM-4DM63	0.142518153826936	0.180426976214816	0.196922715765965	0.480132154192283
197	GTEX-T6MN-0726-SM-32PML	0.0980431113286367	0.127970769801559	0.2761291810806	0.497856937789204
198	GTEX-T6MO-0326-SM-32QOK	0.195429753482854	0.24600835206604	0.231806764689037	0.326755129762068
199	GTEX-TKQ1-0226-SM-33HB5	0.0434812165690513	0.441055427042682	0.073067235237268	0.442396121150998
200	GTEX-TKQ2-1826-SM-33HB2	0.0646970356435243	0.352046493028648	0.0357799235916856	0.547476547736143
201	GTEX-TML8-1226-SM-32QON	0.22680281457188	0.357461954052559	0	0.415735231375561
202	GTEX-TMMY-0726-SM-33HBE	0.180394874597981	0.248402430208915	0.114139240147558	0.457063455045545
203	GTEX-U3ZH-1426-SM-4DXSR	0.130076501105814	0.290401545049281	0.229716807859771	0.349805145985135
204	GTEX-U3ZN-1926-SM-4DXSG	0.0968333176470471	0.22914891135003	0.166347325259865	0.507670445743058
205	GTEX-U412-1826-SM-4DXTJ	0.124335934804033	0.279031258259722	0.22283321938619	0.373799587550055
206	GTEX-U8XE-0826-SM-4E3J1	0.077476137304488	0.462654388460117	0.0946715220575912	0.365197952177804
207	GTEX-UJHI-1426-SM-3DB9C	0.160758373696576	0.214726957070174	0.140986454650308	0.483528214582943
208	GTEX-UPK5-2326-SM-3P5Z8	0.0964502390000175	0.385051466055758	0.163789678352688	0.354708616591536
209	GTEX-UTHO-1026-SM-3GAF7	0.112528479289342	0.585152771021081	0	0.302318749689577
210	GTEX-V955-2026-SM-3GAFA	0.0575673554399822	0.485140162973025	0.0436165076064991	0.413675973980494
211	GTEX-VJWN-0726-SM-3GIJ8	0.233358067490303	0.242774087405885	0.134275006173562	0.389592838930251
212	GTEX-VUSG-2226-SM-4KKZO	0.0602123870007019	0.205962232407968	0.272320226646087	0.461505153945242
213	GTEX-W5X1-2326-SM-3GIL6	0.194689315762204	0.283924360546992	0.0206350489192318	0.500751274771572
214	GTEX-WFON-1826-SM-3GILG	0.0624542642158681	0.397789868120714	0.0339498981202078	0.50580596954321
215	GTEX-WI4N-1426-SM-3LK7H	0.223819616035323	0.372068709943819	0.0603937344808927	0.343717939539965
216	GTEX-WOFL-0826-SM-3MJG1	0.0996602637806574	0.506664447733815	0.045490275053395	0.348185013432133
217	GTEX-WRHU-0326-SM-3MJFY	0.0776379968542495	0.292343675928496	0.137620449657473	0.492397877559782
218	GTEX-WXYG-2226-SM-4E3IM	0.22012713373657	0.191139127259899	0.145311357325486	0.443422381678045
219	GTEX-WY7C-2726-SM-3NB3P	0.0726731078633152	0.378622111815782	0.0308251734961974	0.517879606824705
220	GTEX-WYBS-0926-SM-3NM94	0.235757608159337	0.0920745065550563	0.306241230124557	0.36592665516105
221	GTEX-WYJK-1326-SM-3NB2T	0.153930255998194	0.214532665805819	0.192613257042302	0.438923821153685
222	GTEX-WYVS-1726-SM-3NMAY	0.177907720256284	0.136739949510647	0.330334442807511	0.355017887425558
223	GTEX-X15G-1626-SM-3NMB3	0.179198359786872	0.198915587207922	0.209775591598711	0.412110461406495
224	GTEX-X261-0626-SM-3NMD9	0.153617658937086	0.357919194337531	0.0893629955899557	0.399100151135427
225	GTEX-X4EP-2926-SM-3P5YQ	0.329494212020198	0.258127729784149	0.121433798328877	0.290944259866775
226	GTEX-X4XY-0926-SM-4E3JD	0.118950277970007	0.291757563848431	0.0181671640559718	0.57112499412559
227	GTEX-XBED-1626-SM-47JYN	0.129481633122804	0.179204333106388	0.155534988007297	0.535779045763511
228	GTEX-XGQ4-0926-SM-4AT4U	0.0688201586140812	0.485322872634299	0.0299567318858253	0.415900236865794
229	GTEX-XMD1-0826-SM-4AT52	0.11930423401338	0.410986909773081	0.174784230245461	0.294924625968079
230	GTEX-XMD2-0926-SM-4WWEF	0.160504403924885	0.396069453288029	0.144127068770173	0.299299074016913
231	GTEX-XMK1-1126-SM-4IHJ8	0.0510043237685735	0.435815083977205	0.0384648158199117	0.47471577643431
232	GTEX-XOT4-0726-SM-4GIAW	0.200410278591516	0.10271202100371	0.409269092480164	0.28760860792461
233	GTEX-XQ3S-1326-SM-4BOPQ	0.0292835984585033	0.484106682649511	0.0267503247408956	0.459859394151091
234	GTEX-XQ8I-2426-SM-4WAXY	0.0741431831388176	0.612043028751419	0.0132942054067167	0.300519582703046
235	GTEX-XUW1-2326-SM-4BOO5	0.12895666434732	0.322893419806532	0.183228881829047	0.364921034017101
236	GTEX-XUZC-1626-SM-4BRVP	0.142001731733426	0.13240994629811	0.563522771203378	0.162065550765087
237	GTEX-XV7Q-2326-SM-4BRVZ	0.124239776142817	0.475927160121362	0.014292562088753	0.385540501647068
238	GTEX-XYKS-1326-SM-4BRUN	0.184323943089032	0.192190182481142	0.103911633059999	0.519574241369828
239	GTEX-Y111-2026-SM-4SOJA	0.108010299956461	0.400245541850267	0.154994967166435	0.336749191026837
240	GTEX-Y114-2026-SM-4TT7L	0.153767315048633	0.265231507341132	0.144654226813972	0.436346950796263
241	GTEX-Y3I4-1526-SM-4TT7K	0.103878545439713	0.263512168827528	0.0394502262615097	0.59315905947125
242	GTEX-Y3IK-2326-SM-4WWDT	0.200701000084513	0.263142012613551	0.195776837242614	0.340380150059322
243	GTEX-Y5LM-1726-SM-4VDSX	0.259354093344565	0.237913782599613	0.221113931706011	0.281618192349812
244	GTEX-Y5V5-2126-SM-4WWFO	0.179059363676593	0.208128003314654	0.158243198787995	0.454569434220759
245	GTEX-Y5V6-2126-SM-4WWFX	0.0792521486221419	0.372214413862561	0.0707372276196609	0.477796209895636
246	GTEX-Y8E4-1626-SM-5S2MW	0.0797123969444009	0.484823681223454	0.0254233590556705	0.410040562776475
247	GTEX-Y8LW-1626-SM-5IFHX	0.169998059061576	0.282426818451997	0.0979713750396187	0.449603747446807
248	GTEX-Y9LG-1426-SM-5IFJZ	0.101056450546874	0.420794293286135	0.00403167018799916	0.474117585978993
249	GTEX-YB5E-1726-SM-5IFJ3	0.0748480198187661	0.58004110245879	0.0265193591203147	0.318591518602129
250	GTEX-YB5K-1626-SM-5IFIN	0.103584207383741	0.338869372069869	0.108078856221533	0.449467564324857
251	GTEX-YEC3-1026-SM-5IFI5	0.0619072291029249	0.533025503812996	0.0253482645856721	0.379719002498407
252	GTEX-YFC4-1426-SM-5IFJG	0.183614918792147	0.0937648773601926	0.294596174200782	0.428024029646879
253	GTEX-YFCO-1826-SM-4W1YH	0.0434732959193476	0.480927335212698	0.021226351396196	0.454373017471759
254	GTEX-YJ8O-2226-SM-5IFHW	0.0693379264467809	0.450889343013481	0	0.479772730539738
255	GTEX-ZA64-1526-SM-5CVMD	0.074292708159814	0.390526252205858	0.0282513280026066	0.506929711631721
256	GTEX-ZAB4-2526-SM-5HL8M	0.0512820553851915	0.470179973883717	0.0186697449338776	0.459868225797214
257	GTEX-ZAJG-0626-SM-5HL8X	0.249193205751895	0.190187194899208	0.245236411301933	0.315383188046963
258	GTEX-ZC5H-2626-SM-5J2MG	0.21146438392947	0.140604380017763	0.360016758426657	0.287914477626111
259	GTEX-ZDTT-2126-SM-5S2OJ	0.0593705099505734	0.406545848435349	0.0224907287124205	0.511592912901657
260	GTEX-ZDXO-0126-SM-5S2ND	0.0689220881944317	0.260763286425346	0	0.670314625380222
261	GTEX-ZDYS-1126-SM-5K7UB	0.0552467394540683	0.428498896377239	0.0694623874841329	0.44679197668456
262	GTEX-ZEX8-2226-SM-57WC6	0.0694799505707455	0.268530179314831	0.107330304430819	0.554659565683604
263	GTEX-ZF29-1926-SM-5S2P1	0.207740203015024	0.179027402023712	0.23153653197933	0.381695862981933
264	GTEX-ZF2S-2026-SM-5E461	0.137022751020842	0.139138372743795	0.243120288158238	0.480718588077125
265	GTEX-ZF3C-2326-SM-5S2MZ	0.177838439809882	0.493873617583825	0.0385897032324363	0.289698239373857
266	GTEX-ZLFU-2126-SM-4WWEV	0.0860672107982183	0.483882543405977	0.0382026007990034	0.391847644996801
267	GTEX-ZLV1-1426-SM-4WWES	0.158828148466987	0.237005122946878	0.239450529015316	0.364716199570819
268	GTEX-ZPIC-1126-SM-5BC7F	0.132508380296559	0.23579975063403	0.0845269322346391	0.547164936834772
269	GTEX-ZQG8-0726-SM-5P9H9	0.0639767196036977	0.502794955861477	0.0480376036143273	0.385190720920498
270	GTEX-ZQUD-1926-SM-51MSA	0.0785211713624626	0.440578855482262	0.0421593786110829	0.438740594544192
271	GTEX-ZT9W-2026-SM-51MRA	0.0688456543606983	0.586581874868089	0.0474688986233475	0.297103572147865
272	GTEX-ZTTD-1026-SM-51MRD	0.160191868217342	0.35694711071842	0.195586779012843	0.287274242051396
273	GTEX-ZTX8-1226-SM-4YCE9	0.150371168807079	0.250112541977291	0.199599545015663	0.399916744199966
274	GTEX-ZU9S-1926-SM-5NQBP	0.169868326575657	0.193193539742823	0.235150259895719	0.401787873785801
275	GTEX-ZUA1-1526-SM-59HLS	0.00925486281529171	0.608809829837671	0.0099584295233716	0.371976877823666
276	GTEX-ZV6S-1826-SM-5NQ8D	0.101963522964553	0.365004188765866	0.0339673327699882	0.499064955499593
277	GTEX-ZV7C-1826-SM-5NQ83	0.154490545811494	0.317441081679624	0.176306914530614	0.351761457978268
278	GTEX-ZVE2-1226-SM-5NQ8R	0.144821263745686	0.254222985230127	0.303255863406142	0.297699887618044
279	GTEX-ZVT2-1826-SM-5NQ8W	0.251658386635383	0.200150031139303	0.306270799638819	0.241920782586494
280	GTEX-ZVT4-1026-SM-57WC4	0.125804262460105	0.322425499582835	0	0.551770237957061
281	GTEX-ZVTK-0326-SM-51MRR	0.0978775655850326	0.20323838992918	0.299721839303018	0.39916220518277
282	GTEX-ZVZQ-0826-SM-51MRF	0.0962717135052345	0.340672410619249	0.117753484832863	0.445302391042653
283	GTEX-ZWKS-2826-SM-5NQ74	0.0539165425735123	0.646079642674986	0	0.300003814751502
284	GTEX-ZXES-0826-SM-5E43C	0.171391071224809	0.118988829669642	0.311767332111883	0.397852766993666
285	GTEX-ZY6K-1626-SM-5GZWV	0.195750520784262	0.213710813306708	0.194394564459176	0.396144101449854
286	GTEX-ZYFC-0826-SM-5E44K	0.0233112376651004	0.506137179251377	0.00704689221909909	0.463504690864423
287	GTEX-ZYT6-0126-SM-5E45J	0.0386336119701867	0.532395939780024	0.0171076105648928	0.411862837684896
288	GTEX-ZYW4-0826-SM-5GIDG	0.120526428302386	0.287015420583487	0	0.592458151114127
289	GTEX-ZZ64-1226-SM-5E43R	0.0905870579137438	0.586467002701636	0.03065931480717	0.29228662457745
290	GTEX-ZZPU-0626-SM-5E43T	0.158415827508244	0.175504933803418	0.151700395742304	0.514378842946034
