## Supplementary material for "Cellular deconvolution of GTEx tissues powers eQTL studies to discover thousands of novel disease and cell-type associated regulatory variants": Table_15

	Input.Sample	endothelial_cell	leukocyte	pancreatic_A_cell	pancreatic_acinar_cell	pancreatic_D_cell	pancreatic_ductal_cell	pancreatic_PP_cell	pancreatic_stellate_cell	type_B_pancreatic_cell
1	GTEX-111CU-0526-SM-5EGHK	0.011151636435947	0.00206532831682578	0.0318559407552493	0.777407307708681	0.0368485515143774	0.0601066276627995	0	0.0805646076061202	0
2	GTEX-111YS-1226-SM-5EGGJ	0.0103459400962574	0	0.0446487025129852	0.855106979162761	0.0294264310393281	0.0241798061006452	0	0.0362921410880232	0
3	GTEX-1122O-0726-SM-5GIEV	0.00286596578857238	0	0.0167601833231152	0.87179564276944	0.0305699603036781	0.0298685742981017	0	0.0481396735170921	0
4	GTEX-1128S-0826-SM-5GZZI	0.0206748213962791	0	0.0812990868907262	0.720085394675107	0.0419617347924407	0.0704539533687315	0	0.0655250088767152	0
5	GTEX-117YX-0226-SM-5EGH6	0.0140654378302054	0.0312115481052295	0.0538865830025679	0.725485267050771	0.0280447349008795	0.0700486615935415	0	0.0772577675168053	0
6	GTEX-11DXX-0926-SM-5H112	0.0131098611269487	0	0.00558944322036429	0.858274792507757	0.0365647624285546	0.0393921276276636	0	0.0470690130887119	0
7	GTEX-11EQ9-1026-SM-5H134	0.0102008662731154	0.00453616009109021	0.0563498445839428	0.770902031470442	0.0326132163128024	0.0570957386193673	0	0.0683021426492398	0
8	GTEX-11GSP-0426-SM-5A5KX	0.00420137179883048	0.00182887030858244	0.0459724671442398	0.87251066865976	0.0221200906560171	0.022117137946093	0	0.0312493934864772	0
9	GTEX-11I78-0626-SM-5A5LZ	0.00936806851185092	0	0.0648270607094494	0.767880036922589	0.0621724472057875	0.0412278379478858	0	0.0545245487024375	0
10	GTEX-11LCK-0226-SM-5A5M6	0.0116137442082251	0	0.0594754195373465	0.800765171417934	0.0221067771923751	0.0481794062213209	0	0.0578594814227978	0
11	GTEX-11NSD-0526-SM-5A5LT	0.0032898389362763	0	0.0380324687675922	0.869144808968734	0.0282242508352915	0.0223897095090638	0	0.0389189229830425	0
12	GTEX-11ONC-0526-SM-5BC57	0.0148850449793504	0.0107011250387916	0.0376473287314993	0.83535080223855	0.0253664240898731	0.0199505223691254	0	0.0560987525528104	0
13	GTEX-11P7K-0526-SM-5BC5I	0.0163294634872943	0.00357602812713382	0.0582686700922116	0.767787854780413	0.0332650936136037	0.0546221439928747	0	0.0661507459064685	0
14	GTEX-11TT1-0326-SM-5LUAY	0.0127274879037953	0	0.0430059096246857	0.724845939673213	0.0449423205509876	0.0943282326777756	0	0.0769286348650694	0.00322147470447369
15	GTEX-11VI4-0426-SM-5EGHZ	0.00463581928481131	0.0102177648623907	0.0437035962481415	0.772218970091905	0.0412248820099294	0.0593271536476176	0	0.068671813855204	0
16	GTEX-11XUK-0626-SM-5N9ES	0.00473784685884997	0	0.0645488399166771	0.807784945566502	0.0226224698723447	0.0447819534396895	0	0.0555239443459363	0
17	GTEX-1211K-1126-SM-5EGGB	0.0122432077297319	0	0.0521012665120072	0.779291855813144	0.0357698803479866	0.0511292407323581	0	0.0694645488647719	0
18	GTEX-12BJ1-1126-SM-5EGGG	0.00819644438057398	0	0.0397188027133462	0.86219607273035	0.0295313483557245	0.0229087979262821	0	0.0374485338937232	0
19	GTEX-12WSD-1626-SM-5GCNR	0.0107297493200129	0	0.0148741856376873	0.888986429909206	0.0248215835723387	0.0200837858278638	0	0.0405042657328916	0
20	GTEX-12WSG-1026-SM-5EGII	0.00683895755807765	0	0.0374738975683607	0.865770216682885	0.036823251729689	0.028659457184906	0	0.0244342192760813	0
21	GTEX-12WSK-0226-SM-5BC62	0.019664680926236	0	0.0952734992387204	0.701996117569728	0.0402748252887273	0.071133205647605	0	0.0716576713289832	0
22	GTEX-12WSL-0426-SM-5GCNX	0.017478800278997	0	0.0696762734898616	0.756970741737887	0.0312961178955478	0.0843973389802286	0	0.0401807276174779	0
23	GTEX-12WSN-0826-SM-5GCOF	0.00819652531776555	0.00555883588603287	0.0616026323082475	0.761933699544975	0.0399267822715854	0.0555783786499969	0	0.0672031460213967	0
24	GTEX-131XE-1926-SM-5IFER	0.015537635983416	0.0261032261694038	0.0957474820756691	0.682595433413025	0.0336617035490407	0.0657313428504028	0	0.0806231759590422	0
25	GTEX-131XF-1426-SM-5BC68	0.013902086595657	0.00633048600608954	0.0330522310150941	0.772036641630634	0.0478666922255525	0.062974746359106	0	0.0638371161678666	0
26	GTEX-131XG-1426-SM-5GCMO	0.00981165836470502	0	0.0477222981096437	0.797282579735258	0.0343790335095455	0.0552234628315859	0	0.0555809674492621	0
27	GTEX-132AR-1826-SM-5EGHR	0.0174933167687203	0.0466735342704888	0.102552902313944	0.634946082472102	0.0391746708589724	0.0711219251850488	0	0.088037568130724	0
28	GTEX-132QS-0926-SM-5P9GB	0.0136661682906939	0.00636860518361543	0.0498222723532247	0.745977654550274	0.0211478645083375	0.0887130397407734	0	0.0743043953730807	0
29	GTEX-1339X-1026-SM-5IFH5	0.0156715812076357	0.0384511258553301	0.00737040021547881	0.772444428602689	0.015906660661333	0.0721461492508503	0	0.0759712020381714	0.00203845216851199
30	GTEX-1399R-0426-SM-5IJE3	0	0.0104279721349209	0.0600429999289205	0.76450234335664	0.0593675390592695	0.0358490084669603	0	0.0698101370532888	0
31	GTEX-1399S-0326-SM-5IFFS	0.0140479186564975	0	0.0713983776432263	0.788361795592123	0.0118662007150288	0.0529129585725984	0	0.0614127488205262	0
32	GTEX-1399U-0926-SM-5IFHA	0.0180043411825198	0.00162371888683798	0.0578401535267234	0.740840836996605	0.0521166490626885	0.0539999671182382	0	0.0755743332263868	0
33	GTEX-139YR-1526-SM-5IFJ1	0.0232611288207899	0.0857661857653565	0.0697401069238897	0.608310911203703	0	0.109092677372867	0	0.0966999967379516	0.00712899317544275
34	GTEX-13CF3-1026-SM-5LZWY	0.00431904433000894	0.0212245753247644	0.0899762717224594	0.69787990885747	0.0151861867894268	0.0833943934908277	0	0.0880196194850425	0
35	GTEX-13D11-2226-SM-5IFEO	0.0211159048256212	0	0.0681692805714758	0.742453458445836	0.0354017179142841	0.0564675634850959	0	0.0763920747576866	0
36	GTEX-13FH7-1426-SM-5IFIC	0.0141506060846582	0	0.0579585461508272	0.760062450245108	0.0239754725115499	0.0663559377130218	0	0.0774969872948347	0
37	GTEX-13FLV-0626-SM-5IFEY	0.00717653244085404	0.0102693965979794	0.0297576217119998	0.877858798762223	0.0198438568444981	0.0129627059026783	0	0.0421310877397673	0
38	GTEX-13FTW-0526-SM-5IFIP	0.00790363039051453	0.00797080287377987	0.0685435542364015	0.775172985308655	0.0192534260142741	0.0571878140481038	0	0.0639677871282715	0
39	GTEX-13FTX-1226-SM-5IFGN	0.00821906896892686	0	0.021696241037996	0.79851003941129	0.078770024096443	0.0596362593354272	0	0.0331683671499169	0
40	GTEX-13N11-0226-SM-5KM3C	0.013842937441985	0.0389298206210173	0.0633916032099009	0.644224967466757	0.0359010610824025	0.117193676237192	0	0.0865159339407451	0
41	GTEX-13O1R-1826-SM-5KM3B	0.0104974279592332	0	0.0780542668997278	0.772695928961363	0.0317529125427787	0.0534024423651795	0	0.0535970212717181	0
42	GTEX-13O61-2126-SM-5IJEO	0.014728666086662	0.00480953045637494	0.0149475456469271	0.841089413383071	0.0344707745106316	0.0328981561855253	0	0.0570559137308085	0
43	GTEX-13OVI-0526-SM-5IFFQ	0.00672090346616619	0	0.0761884858892282	0.777241724572954	0.0202367797324308	0.0545626135159242	0	0.0650494928232969	0
44	GTEX-13PL7-2226-SM-5L3IC	0.0352841414150672	0.0655624583028883	0.0508591333969457	0.661286309451694	0.0154592007307122	0.0839271903705966	0	0.079124449384393	0.00849711694770295
45	GTEX-13PVR-0726-SM-5S2PX	0.00751965226532947	0.00521825726110243	0.0394724614935567	0.834493717583649	0.0351870674774624	0.0326878360081273	0	0.0454210079107724	0
46	GTEX-13SLX-1326-SM-5S2QS	3e-04	0.0105614446010851	0.0471289273848904	0.861139695261724	0.0250065070791689	0.0241674729039997	0	0.0316589641461233	0
47	GTEX-13U4I-1526-SM-5IFFF	0.00372160463393197	0.0264503197114972	0.0572265579543673	0.755662289746116	0.0257903307016988	0.0549974264075857	0	0.0761514708448032	0
48	GTEX-13VXT-1226-SM-5LU3M	0.00644135370241739	0.0128593064571776	0.0619928288116472	0.753009280037807	0.0193576683889557	0.0755067235450509	0	0.0708328390569445	0
49	GTEX-13W3W-1026-SM-5IFG4	0.0129426914609353	0.00106242324313829	0.0705306155011533	0.786138908448574	0.0212780333161822	0.0572016226880824	0	0.0508457053419348	0
50	GTEX-13X6H-0626-SM-5LU53	0.0073602781573588	1e-04	0.0952974285452712	0.713830772782299	0.0387768435287868	0.0745252575198961	0	0.0701364245472869	0
51	GTEX-13YAN-2126-SM-5Q5C4	0.0180210759601556	0.0110112528383501	0.0914809596745511	0.774267218768634	0.00685257266166406	0.0377593712213422	0	0.0606075488753032	0
52	GTEX-144FL-1526-SM-5Q5CA	0.00274591608691958	0.0577146688972909	0.105566429039987	0.566322126120308	0.0284535223910987	0.146652748680948	0	0.0691895247911517	0.0233550639922968
53	GTEX-144GM-0726-SM-79OJQ	0.0138702956187484	0.00377711937740962	0.0724821604704895	0.7669209143111	0.0173481590227834	0.0576776447774981	0	0.067923706421971	0
54	GTEX-144GN-0826-SM-5LU5G	0.0118414249213613	0.00134954947609587	0.0839428469620258	0.703459248509469	0.0345507552112078	0.0929031788425832	0	0.0719529960772573	0
55	GTEX-145ME-0326-SM-5S2QO	0	0	0.0346762333736743	0.826897854200828	0.0617667867002932	0.0360318111885103	0	0.0406273145366942	0
56	GTEX-145MN-1426-SM-5SI9H	0.0135032473977536	0.0197250661529564	0.0379143271769436	0.713979149582142	0.0541124282683894	0.0786003286583874	0	0.0821654527634273	0
57	GTEX-145MO-2126-SM-5Q5CZ	0.00754723993921267	0.00786325999287365	0.0249382317739281	0.824737695997141	0.023440005907993	0.0519970837519963	0	0.0594764826368553	0
58	GTEX-146FQ-1526-SM-5Q5CX	0.00800803704586949	2e-04	0.0761167270588017	0.781678777909496	0.0344728942480466	0.0450633237595128	0	0.0545040620447606	0
59	GTEX-146FR-0126-SM-5Q5F3	0.0110941778025652	0	0.0223207152308923	0.823887318713703	0.0335156592825361	0.0561125476133117	0	0.0530695813569912	0
60	GTEX-148VI-0826-SM-5TDDI	0.00792775856452052	0	0.02476693504314	0.848013105245989	0.0368612254756067	0.0194677601602284	0	0.0629632155105152	0
61	GTEX-1497J-0426-SM-5Q5CO	0.0203318423948613	0.0248391061346254	0.049656266417106	0.691692768418203	0.0287093124478727	0.107979791643061	0	0.0767909125442701	0
62	GTEX-14AS3-0326-SM-5Q5DB	0.00501448813240335	0	0.0653146573173175	0.793533802587824	0.0318552696765094	0.0524823179613955	0	0.0517994643245503	0
63	GTEX-14BMU-0726-SM-73KXS	0.00760762894930756	0	0.0418561905648167	0.762386093856779	0.0431319126298642	0.0518768699626112	0	0.0707402489910522	0.0224010550455691
64	GTEX-14C39-1026-SM-73KWG	0.0139886010589837	0	0.044162873791623	0.811993035639398	0.0237519514202319	0.0529577586547703	0	0.0531457794349929	0
65	GTEX-14DAR-0526-SM-664MX	0.0161940656751483	0.00155848920721686	0.0542316303346975	0.760747620189956	0.0600053455655438	0.0351626244469468	0	0.0721002245804911	0
66	GTEX-14E6E-1426-SM-5RQI2	0.00911990976627599	0	0.0613261029502183	0.720294037720807	0.0636944429871433	0.0619124998845967	0	0.0782599117957192	0.00539309489523976
67	GTEX-14ICL-1126-SM-5S2RE	0.00887541313095001	0.0182948508763954	0.0374282125788613	0.784318545386095	0.034957123449637	0.0590967333869188	0	0.0570291211911425	0
68	GTEX-14JG6-0426-SM-68715	0.0178422784291849	0	0.0775332975427058	0.747724758375664	0.0227314024468413	0.063477697902342	0	0.0706905653032621	0
69	GTEX-14PHX-2026-SM-6872C	0.00633659076634648	0.0183342713620698	0.0695166800926836	0.694172454213022	0.0655146558128903	0.0648316769841715	0	0.0812936707688165	0
70	GTEX-14PHY-1126-SM-664OR	0.0142302179948654	0	0.047596244736519	0.782885069286773	0.0373660060463983	0.0579163842739811	0	0.060006077661463	0
71	GTEX-14PJ2-1526-SM-686Z4	0.0131119999477091	0	0.0517068975249803	0.77022653479774	0.0680514462222996	0.0331259516966955	0	0.0637771698105754	0
72	GTEX-14PJ3-0426-SM-6LLHF	0.0105187419647935	3e-04	0.0452488728643737	0.801412088659674	0.035758857187551	0.0521510125372925	0	0.0545762671517295	0
73	GTEX-14PJ4-0726-SM-6872E	0.00798489852901889	0	0.0511087038049525	0.747245283354481	0.046347508238696	0.0782016025722124	0	0.0691120035006389	0
74	GTEX-14PJ6-0926-SM-686ZA	0.00555773578738912	0	0.0616913594541439	0.804680392256087	0.0210965839373221	0.0484955332977368	0	0.0584783952673214	0
75	GTEX-14PJM-2126-SM-6AJAS	0.013394461510505	0	0.0109064833621075	0.906098638254855	0.0282955778328048	0.0162438635934982	0	0.0250609754462294	0
76	GTEX-14PJN-1526-SM-6AJBP	0.0117981455548973	0	0.0647333412262142	0.802886167520311	0.0294159694196421	0.0380195984845829	0	0.0531467777943521	0
77	GTEX-14PJO-1826-SM-69LPR	0.00990326021764996	0	0.074165093106272	0.822664285270621	0.0122332152973471	0.0263152122903624	0	0.0547189338177474	0
78	GTEX-14PK6-1026-SM-664NZ	0	0.00123881506857581	0.0649349951352137	0.767133357350934	0.0374191906433939	0.0644186230505541	0	0.0648550187513284	0
79	GTEX-14PKU-0626-SM-6EU1Q	0	0	0.0552722702354602	0.790583276155188	0.0404590660149404	0.0582433321113774	0	0.0554420554830339	0
80	GTEX-14PKV-0926-SM-6AJB4	0.00449684116889488	0	0.033055321716368	0.851215762822462	0.0178085114682487	0.0386701383046226	0	0.0547534245194039	0
81	GTEX-14PN3-0126-SM-6AJAU	0.00802439962707389	0	0.0547847067467769	0.805446552165504	0.0305559869168005	0.0426267053041102	0	0.0585616492397346	0
82	GTEX-14PN4-1626-SM-6AJB5	0.0309100754011558	0.0226451304753732	0.100247203120912	0.660121335073693	0.0259436455233779	0.0912498430645171	0	0.0688827673409717	0
83	GTEX-15DYW-1626-SM-6LLI1	0.00661495430113177	0	0.0167480569874897	0.899948600073356	0.0258197989789763	0.00840690741961884	0	0.0424616822394276	0
84	GTEX-15ER7-1326-SM-6LPK9	0.0159273189791994	0	0	0.924878976178829	0.0226512693984539	0.00835508107419561	0	0.0281873543693226	0
85	GTEX-15EU6-1126-SM-68721	0.0278080376564567	0	0.0739240637817924	0.712072749833656	0.058178348050932	0.0623996620905889	0	0.0602367624875629	0.00538037609901137
86	GTEX-15FZZ-0626-SM-7KFTO	0.00989548921763276	0.0367693126810369	0.0826908524893853	0.637407207358935	0.0615858631503533	0.0973299809759035	0	0.0743212941267527	0
87	GTEX-15RIF-0626-SM-6LLI3	0.00718096418368764	7e-04	0.0487546686118265	0.750488040953389	0.0570280030425405	0.0596088921437506	0	0.0701322803823748	0.00615121913640841
88	GTEX-15RJ7-0826-SM-6LLI8	0.013267543547142	4e-04	0.0346854725755556	0.804824213957803	0.0404136074440459	0.0618098435562216	0	0.044582956901329	0
89	GTEX-15SDE-0826-SM-6M463	0.0107904385500788	0.0107435623110763	0.046925558877861	0.767835807896902	0.0337872687131926	0.0829316428654502	0	0.0469857207854387	0
90	GTEX-15SHV-1526-SM-6LLIB	0.0079933660285796	0	0.0600978368044699	0.810532275386638	0.0310094901870441	0.0295265859392752	0	0.0608404456539928	0
91	GTEX-15UF6-1826-SM-6LLI9	0.0118120245961924	0.0156897312441101	0.102231967985921	0.741030902089518	0.0118183155285441	0.0557112483947657	0	0.0617058101609492	0
92	GTEX-15UF7-0826-SM-6M46E	0.0056223740402762	0.00683180469358918	0.0686546302359786	0.727926592723769	0.038970593472453	0.085207058927627	0	0.0667869459063073	0
93	GTEX-15UKP-1326-SM-6LPI8	0.0205958554411275	0	0.0422109400716004	0.816330048136464	0.0326369061339286	0.0344622942141323	0	0.0537639560027476	0
94	GTEX-16MT8-1726-SM-7EWE7	0.0138469260514076	0.0103388941049899	0.136241885905274	0.669750653185627	0.00697091528163195	0.0856523767060863	0	0.0771983487649827	0
95	GTEX-178AV-0226-SM-793B7	0.00175925761627998	0	0.018438580341772	0.847613258649097	0.0372889319976316	0.0317815587410693	0	0.0533275780614859	0.00979083459266409
96	GTEX-17F98-0426-SM-79ONZ	0.0103932252162909	0	0.0336155722113446	0.847926596511628	0.0207758798671138	0.0486417517661826	0	0.0386469744274404	0
97	GTEX-17F9E-1426-SM-793BG	0.00593339330631004	0	0.0394214074204408	0.798930527967593	0.0560942388848877	0.0502302979896928	0	0.0493901344310758	0
98	GTEX-17HGU-2026-SM-79OKS	0.0107925719551	0	0.0958487809915401	0.711045741357753	0.0552640070519849	0.0536231174233264	0	0.0734257812202956	0
99	GTEX-17HHE-0526-SM-7DUGR	0.0137857475583162	0.0013159005996732	0.0210403589921545	0.834981005869457	0.027131319873652	0.0410116452021786	0	0.0607340219045683	0
100	GTEX-17KNJ-1926-SM-7KFRV	0.00532616355653831	0.00960319258379894	0.0127255734779904	0.788954964101902	0.0459909518418486	0.0730225718778267	0	0.0643765825600947	0
101	GTEX-17MF6-1426-SM-7IGOX	0.0137365372551007	0	0.0553539556286906	0.809841013296315	0.0258182562484526	0.0309510205560321	0	0.0642992170154092	0
102	GTEX-18A66-2126-SM-7189D	0.0052840650624428	0.00742959792628867	0.0823550521663559	0.730116043817773	0.0417396828125216	0.067434375290745	0	0.0656411829238736	0
103	GTEX-18A67-1726-SM-7KFT9	0.0149945936755061	0.0710785137408557	0.0957500499271112	0.558080437860167	0.0238547057740959	0.133466600293034	0	0.10277509872923	0
104	GTEX-18A6Q-1726-SM-7LT9A	0.00614733194675644	0.0084335214316903	0.0131738600055933	0.904338665331554	0.0219310431943466	0.0133036297222364	0	0.0326719483678226	0
105	GTEX-18A7A-1726-SM-7LT93	0.00866784578008597	0	0.00817595472530182	0.907369925277583	0.0244081341689256	0.00312076538474928	0	0.0482573746633542	0
106	GTEX-18D9U-1626-SM-7KFTW	0.0234337703091873	0.0575955300027335	0.0446757838780517	0.70302694874481	0.0205358477110949	0.0833963260721509	0	0.0549375435078918	0.0123982497740796
107	GTEX-1A3MW-1926-SM-7IGM8	0.0279577330234783	0.0497185675401114	0.103464237225328	0.630373869647132	0	0.102416574644837	0	0.0777388806762505	0.00833013724286363
108	GTEX-1AMFI-0726-SM-731D9	0.00383276331871569	0	0.033394428042367	0.846685789425089	0.0143447795072415	0.0409957973185592	0	0.0607464423880276	0
109	GTEX-1AX8Z-1726-SM-731DE	0.00764287788990004	0.0417854687222392	0.0758543067168552	0.673706042276579	0.0209749427679322	0.0922731094820464	0	0.0877632521444481	0
110	GTEX-1AX9J-1726-SM-731FF	0.00973260284949607	0	0.0485510223845116	0.809260614863074	0.0443605038620209	0.0345898234926307	0	0.0535054325482667	0
111	GTEX-1AX9K-2026-SM-731D1	0.0127184270299778	0.00141857194974405	0.0319970424801797	0.805673635766585	0.0353182989498177	0.0542066946928771	0	0.0586673291308191	0
112	GTEX-1AYCT-1226-SM-7EPGH	0.0131618936099747	0.00616374274621324	0.0624508114397915	0.772030064894356	0.0443937573431874	0.0514591171134642	0	0.050340612853013	0
113	GTEX-1AYD5-0326-SM-7EWEO	0.0120463195272828	0.0131904050837743	0.0677744982531927	0.689108187960653	0.055871658277773	0.0783351738025321	0	0.0836737570947921	0
114	GTEX-1B8KE-0726-SM-72D7G	0.0254109311516918	0.00567665595194633	0.0663917950469785	0.75166201018469	0.02187989224721	0.0566672092986346	0	0.0723115061188486	0
115	GTEX-1B8KZ-0926-SM-731D7	4e-04	0.0305841662452241	0.0262164575186058	0.804759284864049	0.0261819516509598	0.0593833146918569	0	0.0525022585178615	0
116	GTEX-1B932-1626-SM-731EA	0.0236897393657198	0.0498341027235583	0.0492838429111694	0.625711303996995	0.0197171214716836	0.119002294298386	0	0.111669873757345	0.00109172147514314
117	GTEX-1B933-1726-SM-731FC	0.0106438236754158	0	0.0784781885696088	0.775933927084231	0.0547260530044703	0.0498633816076699	0	0.0303546260586041	0
118	GTEX-1B97J-1526-SM-79ONI	0.00680657518056226	0	0.0588060563028329	0.782822268520622	0.0467956408226073	0.0516407812082597	0	0.0531286779651154	0
119	GTEX-1B996-1326-SM-731EO	0.00989358892215252	0	0.03032379488512	0.845950129564428	0.0339105242631713	0.0182630587659671	0	0.0616589035991614	0
120	GTEX-1C2JI-0926-SM-731F1	0.0156648353231655	0.0218634988324817	0.00764207789469382	0.860735261924631	0.0174017514067168	0.0225204803272488	0	0.054172094291062	0
121	GTEX-1C4CL-0926-SM-79OL2	0.00899804815167773	0.0182141598527853	0.0565136615372691	0.737688637152699	0.0255076700105103	0.0813305368732741	0	0.0717472864217849	0
122	GTEX-1C64O-1426-SM-7EWER	0.0214265705860294	0.0300439542150945	0.0581659011258066	0.721713112521253	0.0341603261947115	0.0641801480242052	0	0.0703099873328996	0
123	GTEX-1C6VQ-1726-SM-7IGLQ	0.0136387934001687	0.0367369973834464	0.108420026452478	0.665523332388691	0.0425059273418106	0.0497006747459421	0	0.0834742482874635	0
124	GTEX-1CAMS-1926-SM-7DUEU	0.00562659994681108	0	0.0902381299173159	0.748745611791715	0.0212994946849275	0.0657421817744312	0	0.0626166960998547	0.00573128578494464
125	GTEX-1CB4F-1226-SM-7DHKU	3e-04	0.00756705689231286	0.0443159230976348	0.782943867940818	0.044138595592386	0.058261652373326	0	0.0624614090962848	0
126	GTEX-1CB4I-1326-SM-79OLY	0.015978294716573	0.00859222579324191	0.0416868695633996	0.756794078814375	0.0318596010239738	0.0829918999896112	0	0.0620970300988251	0
127	GTEX-1F5PL-0726-SM-7MKH8	0.014687981698276	9e-04	0.0603960765044148	0.762288185498685	0.0355476783413918	0.0584059067420227	0	0.0678130640870946	0
128	GTEX-NFK9-1626-SM-3LK5J	0.0223805714565392	0	0.0605367420378623	0.780771214989571	0.0287314277554625	0.037639877458501	0	0.0699401663020641	0
129	GTEX-NPJ8-2126-SM-3MJGK	0.0229398069801533	0	0.136045312614326	0.683357752111707	0	0.0951330552588218	0	0.0625240730349911	0
130	GTEX-O5YT-1026-SM-3MJGF	0.00745672860604847	0.023305674106396	0.0685188558816769	0.704446780357845	0.033111101403756	0.092789232590693	0	0.0703716270535842	0
131	GTEX-OHPL-1026-SM-3MJGI	0.0120019843411176	0.0182794991873735	0.0661591927414034	0.727178910731268	0.0276162867506159	0.0736649317203155	0	0.0750991945279059	0
132	GTEX-OHPM-1026-SM-3LK74	0.00372365080713165	0.001	0.0601667156375215	0.793907036211718	0.0298096865401479	0.0476041418207872	0	0.0638324568580631	0
133	GTEX-OOBJ-1026-SM-3NB2L	0	0	0.0497166331937006	0.834003055386987	0.0313151795514578	0.0367198779167758	0	0.0482441338502366	0
134	GTEX-OOBK-1026-SM-48TC2	0.0206703118815599	0.0219144284220385	0.0212779524592995	0.756237137313559	0.030898824304188	0.0641687404252477	0	0.0848326051941072	0
135	GTEX-P4PP-1026-SM-3NM9O	0.0080949266595355	0	0.025113257989189	0.843415656802435	0.0438493681167569	0.0279109102935761	0	0.0516158801385076	0
136	GTEX-P4PQ-1026-SM-3NMCN	5e-04	0.0117657564765582	0.0336142411569895	0.806297749780784	0.0310188102144623	0.0639114159828439	0	0.0529267737497605	0
137	GTEX-P4QS-1026-SM-3NMCW	0.00942319710248656	0.00518374492881761	0.0550464087972227	0.765052828229314	0.0356350226870507	0.0630226883124661	0	0.0666361099426423	0
138	GTEX-PLZ6-0726-SM-3P619	0	5e-04	0.0345503436671157	0.822980461276559	0.0442475430661964	0.0433491267120096	0	0.0543380634989869	0
139	GTEX-PSDG-1526-SM-48TCY	0.00761208117883098	0.0194001732685388	0.0572082759613369	0.778600490888702	0.0296604735767274	0.0438587703429663	0	0.0636597347828976	0
140	GTEX-PW2O-0826-SM-48TC5	4e-04	0.013937624938185	0.0358530492385238	0.809420715087791	0.0610695720793745	0.032592639333691	0	0.0466851965888441	0
141	GTEX-PX3G-1026-SM-48TZW	0.0047994914424284	0.00139137350104572	0.0237146167825644	0.826690581392776	0.044045216473852	0.0342220643619765	0	0.0651366560453575	0
142	GTEX-Q2AH-0926-SM-48TZK	3e-04	0.0578200599731913	0.0841224570436125	0.651198718696818	0.0377663742181528	0.0786754812275237	0	0.0900885527547838	0
143	GTEX-Q2AI-0426-SM-48U13	0.0120264925409729	0.00582968481080094	0.0542862245207667	0.771861013332014	0.0291450774254091	0.0584032078205639	0	0.0684482995494726	0
144	GTEX-Q734-0426-SM-48TZX	0.00158319123891045	0.00946022474421271	0.0280962653020881	0.804881637585712	0.0409854273452362	0.051442277216849	0	0.0635509765669919	0
145	GTEX-QCQG-0426-SM-48U29	0.00570847589298554	0.00373608941032581	0.0753161777992307	0.760477543774172	0.0310079478179949	0.056535703828735	0	0.0672180614765556	0
146	GTEX-QDVJ-1226-SM-48U1V	0.00423862128635168	0.0807768976848753	0.0667115972267189	0.620701366372019	0.0284972008251113	0.116581171863929	0	0.0824931447409948	0
147	GTEX-QDVN-0926-SM-2I5GL	0.0166437736047715	0.00999704203221609	0.0666557456620473	0.699915852452069	0.0259876829935796	0.0824181943383364	0	0.0983817089169803	0
148	GTEX-QEL4-1326-SM-447AD	0.0204050899238072	0	0.0646043866695293	0.788122692439157	0.0489340112190675	0.0256182772341207	0	0.0523155425143181	0
149	GTEX-QESD-0226-SM-447BH	0.0136232797617273	0	0.0449409154912838	0.846911115710805	0.0157773946258817	0.036478079846189	0	0.042269214564113	0
150	GTEX-QLQ7-0626-SM-4R1JT	0.0132116715594097	0	0.0472013383286536	0.771414465871771	0.0667908394499139	0.0526266517794543	0	0.0487550330107974	0
151	GTEX-QLQW-0326-SM-447A8	0.00576936679930524	0	0.0718824843731213	0.81015059985626	0.030318303708609	0.0212579507332113	0	0.060621294529493	0
152	GTEX-QMRM-0326-SM-4R1K5	0.00908141818505634	0.00829696715300721	0.0569399499249876	0.750427697392635	0.0303797430229526	0.0744865165665978	0	0.0703877077547631	0
153	GTEX-QV31-0226-SM-447BO	0.00488448717346709	0.00131316765386929	0.0439349942394338	0.825143859050132	0.0436442692411307	0.0317369876832475	0	0.0493422349587198	0
154	GTEX-QV44-0426-SM-4R1KF	0	0	0.0448167187729376	0.851677664645286	0.0361372216517628	0.0264785605999135	0	0.0408898343300999	0
155	GTEX-R53T-0426-SM-48FEM	0.0168296757951542	0.0068513361078194	0.0550584907163613	0.746495149995683	0.0346831489782756	0.0784715398519593	0	0.0616106585547471	0
156	GTEX-R55D-1426-SM-48FEN	0	0	0.0340282559498489	0.823387688719118	0.061834354446805	0.0347710965637403	0	0.045978604320488	0
157	GTEX-R55G-0326-SM-48FDM	0.00923369866929423	0.00506276709421298	0.070548634732114	0.718910159920903	0.0258087650181085	0.0755094689136984	0	0.0949265056516687	0
158	GTEX-RM2N-0326-SM-48FD8	0.00645926514714259	0	0.0610519108428227	0.797996204146398	0.0245922779571999	0.0500266591891107	0	0.0598736827173256	0
159	GTEX-RWS6-1126-SM-47JXC	0.00478736169912054	0	0.0730764160651796	0.803095914467707	0.0284780351041102	0.0334630853524109	0	0.0570991873114713	0
160	GTEX-S32W-0826-SM-4AD5Z	0.00695853192370655	0.00279528678934364	0.0841936412783694	0.734689136023821	0.0325409921929428	0.0674404747226597	0	0.0713819370691569	0
161	GTEX-S33H-1226-SM-4AD69	0.0128525084637668	0.00196383441366084	0.0709111621884219	0.745971066423366	0.0366766332949876	0.0664245837923398	0	0.065200211423457	0
162	GTEX-S3XE-0526-SM-4AD4G	0.0112519300238995	0	0.0404913240778151	0.834432410310745	0.0346159726406978	0.0383689831761807	0	0.0408393797706622	0
163	GTEX-S4P3-0626-SM-4AD59	0.0224106522433518	0.0324745250779339	0.0224609678486898	0.783279276200943	0.0197145403702032	0.047235673306401	0	0.072424364952477	0
164	GTEX-S95S-0726-SM-4B64H	0.00962517615361384	0	0.0574510260710678	0.83039442522476	0.0162520089278603	0.0267004510157748	0	0.0595769126069232	0
165	GTEX-SE5C-0326-SM-4BRWX	0.0154776571024819	0.00457997274541615	0.0723271921546565	0.746539838382877	0.0406354364364813	0.0554427432023723	0	0.064997159975715	0
166	GTEX-SNOS-0926-SM-4DM7A	0.00602550110318261	0	0.0258394749801687	0.818521223879252	0.0413196376098225	0.0482535878100941	0	0.0600405746174797	0
167	GTEX-T5JW-0226-SM-4DM7I	0.0173413740968347	0	0.0463602376284035	0.732049168902727	0.0691736718615447	0.0489271227211085	0	0.0861484247893814	0
168	GTEX-T8EM-0826-SM-4DM76	0.00994566910647563	0.0130893808804275	0.0384836066140488	0.793700551979911	0.0184310915922597	0.0610369127590921	0	0.0653127870677854	0
169	GTEX-TKQ2-0426-SM-4DXUO	0.0115914361926232	0.00345184917857638	0.0260837146050312	0.830932135547785	0.032010455687796	0.0469486831332406	0	0.0489817256549481	0
170	GTEX-TML8-0526-SM-32QOQ	0.00544511921160673	0.0026679667214752	0.0159768530771434	0.839288947321314	0.0232161162851022	0.0400712327074138	0	0.0601551504789871	0.0131786141969571
171	GTEX-TMMY-1326-SM-4DXU9	0.0124365416636963	0.00558044201466572	0.054988238532403	0.802750769857877	0.0242298526203502	0.0423418930258391	0	0.0576722622851686	0
172	GTEX-U4B1-0726-SM-4DXUA	0.00662634740641083	1e-04	0	0.782577527940897	0.0399237776404682	0.0768358693911095	0.0154109216313962	0.0785325217220385	0
173	GTEX-U8XE-2026-SM-3DB8S	0.0134385670599148	0.054006148161935	0.0870519816717225	0.645461704512819	0.0179471475664219	0.0887955467028648	0	0.0932989043243222	0
174	GTEX-UJHI-0626-SM-3DB8T	0.0127508284502952	0.0122155675784717	0.053196959134643	0.771431630558615	0.0253261603517257	0.0605622234891058	0	0.0645166304371434	0
175	GTEX-UJMC-1126-SM-3GADP	0.00630230449271554	0.0148850781565343	0.0236226960556	0.814252929613388	0.0410252785947557	0.0363054672107421	0	0.0636062458762642	0
176	GTEX-V1D1-0726-SM-4JBH7	0.00724732609546254	0.0238045180721814	0.0711106928482455	0.701470306424655	0.0563150603886054	0.0698582585242248	0	0.0701938376466257	0
177	GTEX-V955-0326-SM-4JBGV	0.0126775560530161	0.001833810693397	0.0605956310551682	0.739124637745563	0.0496700503125376	0.065586282979845	0	0.0705120311604731	0
178	GTEX-VJYA-0826-SM-4KL1M	0.00565878130161927	0	0.0569431141325002	0.760809779148676	0.044918684439921	0.0710757289989734	0	0.0605939119783098	0
179	GTEX-VUSG-0326-SM-3GIJ7	0.0224964135085219	0	0.0753706134678952	0.746746293017615	0.0491784881191862	0.0479537106511826	0	0.0582544812355988	0
180	GTEX-W5WG-0826-SM-4RGNE	0.0114828104527357	0	0.0413298125933247	0.80225241173746	0.0359302471100219	0.0434768036126778	0	0.0655279144937795	0
181	GTEX-WFG7-0426-SM-4LMK5	0.0184471444423104	0.00339397436936643	0.0578663272606405	0.746828464557576	0.0372430460284315	0.0525141877926665	0	0.0750565389103236	0.00865031663868546
182	GTEX-WFG8-0326-SM-4LVN4	0.0228835548243922	0.00907067072183461	0.0767737489103979	0.721228714930817	0.00732968178026957	0.0805626139818315	0	0.0809124097690617	0.0012386050813955
183	GTEX-WFJO-0626-SM-4LVMC	0.0181495508775064	0.0035965943109428	0.102598391492776	0.714377850622008	0.0314641657092335	0.0604942856485037	0	0.0693191613390295	0
184	GTEX-WFON-0626-SM-4LVLX	0.0310460642121069	0.0777141393649718	0.0719841346044266	0.521458902783172	0.0338543682384905	0.148776792898493	0	0.115165597898339	0
185	GTEX-WH7G-0826-SM-4LVMR	0.00940241233086144	0.00104586433374261	0.0539216474177551	0.778933802806993	0.0506831718385304	0.0433744422089979	0	0.0626386590631199	0
186	GTEX-WHPG-0326-SM-4M1XV	0.00811439697766929	0.0309355808990002	0.0500391192289342	0.764659004684725	0.0292782389314813	0.0570521883554123	0	0.059921470922778	0
187	GTEX-WHSB-0726-SM-4M1XQ	0.013620730268848	0.00870572704530223	0.072722340170624	0.747640723437635	0.0317305811589146	0.0688836297191881	0	0.0566962681994879	0
188	GTEX-WHWD-0726-SM-4OORX	0.00653594782438512	0	0.036355683507718	0.808791900316615	0.0416950627111648	0.0511568466788098	0	0.055464558961307	0
189	GTEX-WI4N-1826-SM-4OOSF	0.0331499996357904	0.0300931363800335	0.0875303365873434	0.65543919408578	0.0165879964948119	0.107204736606874	0	0.0699946002093672	0
190	GTEX-WQUQ-2126-SM-4OOSO	0.00478529642905999	9e-04	0.0800285775147987	0.784596273536623	0.040408966871398	0.0350949982062259	0	0.0542334727703286	0
191	GTEX-WRHK-0226-SM-4MVOH	0.0143660885147722	0	0.0470574507948865	0.802217399819053	0.0329407560732554	0.0428850438123245	0	0.0605332609857083	0
192	GTEX-WXYG-0826-SM-4ONC7	0.0164159700201444	0	0.0570140837453997	0.70843920469491	0.0627088694095724	0.0651666176366275	0	0.0902552544933461	0
193	GTEX-WY7C-1026-SM-4OND3	0.0294346605374596	0.0401993082021135	0.0794771394008241	0.63028285879341	0.00848757003226894	0.120194544868327	0	0.091923918165597	0
194	GTEX-WYJK-2426-SM-4ONDQ	0.0125545202385059	0.0226302138392202	0.0661431101034455	0.721738918352273	0.0455350911606016	0.060537609191634	0	0.0708605371143201	0
195	GTEX-WYVS-0926-SM-4SOJV	0.0130332574000506	0.00692510422103881	0.0455657693375478	0.805772724562928	0.0426778854035955	0.0342658881171399	0	0.0517593709576995	0
196	GTEX-X15G-0726-SM-4PQZ5	0.027747730684004	0.00270692835446436	0.0266624793127532	0.775692421301458	0.0529259982046738	0.0474190672052421	0	0.0668453749374045	0
197	GTEX-X3Y1-0726-SM-3P5YU	0.00359466705615475	0	0.026968523078793	0.868133752050097	0.0452504258308334	0.016899411245891	0	0.0391532207382305	0
198	GTEX-X4LF-0326-SM-4QAS9	0.00741503419155451	0.0208123757829028	0.0571550953557569	0.73228393942793	0.0340424109065959	0.0708445154347308	0	0.0774466289005293	0
199	GTEX-X5EB-0526-SM-46MVP	0.00580201302359954	0	0.0352605653701112	0.803837721900996	0.0389206790768225	0.0472224361447586	0	0.0689565844837119	0
200	GTEX-XBED-0226-SM-47JY8	0.00700067261135856	0	0.0470354793032685	0.738987964817095	0.0470081007578024	0.0815875758068747	0	0.0754523516033792	0.00292785510022173
201	GTEX-XBEW-1626-SM-4SOJP	0.0105117677128622	0	0.0585895377941598	0.822539275742144	0.0266913120696842	0.0387701836064696	0	0.0428979230746805	0
202	GTEX-XGQ4-0226-SM-4GIDS	0.0112552816327798	0	0.0580949321096161	0.764556609278307	0.0394714700782475	0.0657587938790943	0	0.0608629130219551	0
203	GTEX-XMK1-0326-SM-4B652	0.00114803314016343	1e-04	0.0555825859237562	0.787818481129315	0.0464250964181478	0.0464578224061849	0	0.0624994022154824	0
204	GTEX-XPVG-0326-SM-4B653	0.0082376942151218	0.00662697218424245	0.0610367571323993	0.755045558143676	0.0226383743810262	0.078940786363192	0	0.0674738575803425	0
205	GTEX-XQ8I-1926-SM-4BOOK	0.00676311827844859	0	0.0499471564877116	0.802308048405331	0.0404352551737314	0.0445267609131057	0	0.0560196607416716	0
206	GTEX-XUW1-1726-SM-4BOOZ	0.00708722513747333	0	0.0394941853227496	0.840778016621662	0.0362973701478813	0.0343063736620006	0	0.0420368291082328	0
207	GTEX-XV7Q-0926-SM-4BRVQ	0.023002800497634	0.0131992736548155	0.0933963538236716	0.67539082802519	0.0293629422261494	0.0831351326810719	0	0.0825126690914672	0
208	GTEX-XXEK-1726-SM-4BRVB	0.0159868144388631	0.00134256225362957	0.06053472228388	0.7871988625237	0.0288188803145117	0.0461998341885969	0	0.0599183239968193	0
209	GTEX-XYKS-1226-SM-4BRVI	0.0288279121122922	0.0420095939739512	0.0670714408457542	0.632533806809113	0.0525845944439981	0.0704640686866126	0	0.0862293703794963	0.0202792127487825
210	GTEX-Y114-0826-SM-4TT77	0.00928094254062401	0	0.0635341733976718	0.766241454505272	0.0338781345190227	0.0583380447877137	0	0.0687272502496957	0
211	GTEX-Y3I4-0826-SM-4TT2A	0.0199697645168212	0.00563055174647269	0.0557951581831391	0.781092068266948	0.0201873652357995	0.0649184934925387	0	0.0524065985582809	0
212	GTEX-Y3IK-0426-SM-4WWE2	0.00435199521128108	0.0227509614931829	0.0539132419836766	0.757092726821649	0.0475121179333197	0.0515973279063745	0	0.0627816286505158	0
213	GTEX-Y5LM-0526-SM-4V6G3	0.0101586405133771	0	0.0301449209974537	0.76169351014544	0.0479339332476379	0.079673031306596	0	0.0703959637894952	0
214	GTEX-Y5V5-1026-SM-5LUAH	0.00677054257116575	0	0.0276113379784504	0.881194586584339	0.0324034804812669	0.0266070988609815	0	0.0254129535237962	0
215	GTEX-Y8E4-1326-SM-5IFIY	0.00574093074632849	0	0.0363987757960634	0.834818084720726	0.0403383305372292	0.0325551317079908	0	0.0501487464916618	0
216	GTEX-Y8LW-1026-SM-5IFJY	0.0085908432230377	0.02295705940069	0.0808692739389557	0.743996990880956	0.023072680827306	0.0553103131643442	0	0.0652028385647102	0
217	GTEX-Y9LG-0726-SM-4VDS3	0.0111434517093572	0.0933428493407752	0.0535609532780445	0.586014035677904	0.0419188749350291	0.102187228841102	0	0.111832606217788	0
218	GTEX-YB5E-0526-SM-4VDSD	0.0101012519409858	0.0139063197143581	0.0716353438360243	0.709783350544045	0.0522660793340361	0.0674162802506954	0	0.073947275155648	9e-04
219	GTEX-YB5K-1826-SM-5IFJC	0.00410022001697608	0	0.039858909505414	0.848806696305203	0.0452945002466017	0.028394658605941	0	0.0335450153198642	0
220	GTEX-YEC3-0626-SM-5IFHZ	0	0.0113309434363755	0.0187552817898717	0.826587675788071	0.0332546787273724	0.0496326616118512	0	0.060438758646458	0
221	GTEX-YEC4-1326-SM-5IFHG	0.00609415578353437	0.00267078797419623	0.0550923725690459	0.810137286559355	0.0340549879885414	0.0384763654855826	0	0.0534740436397444	0
222	GTEX-YF7O-1326-SM-4W1ZR	0.00496673854668041	0.00364494891670923	0.0589250574634348	0.805841622901813	0.0338865412337956	0.0325326261656797	0	0.0602024647718874	0
223	GTEX-YFCO-1026-SM-5LU9S	0.0181634870655969	8e-04	0.0474822169184621	0.801995017029571	0.0245342339526189	0.0409430635928188	0	0.0660848658549226	0
224	GTEX-ZAB4-1726-SM-5HL8C	0.0158967137254857	0.00329414588947597	0.00930576454712766	0.84477435314738	0.035954522095385	0.0307615436929419	0	0.0600129569022039	0
225	GTEX-ZAB5-0826-SM-5P9FU	0.00673916366098268	0.0178050096619663	0.0569480696396454	0.784424160375675	0.0242893900271237	0.0508036374464742	0	0.0589905691881326	0
226	GTEX-ZAK1-2326-SM-5CVMY	0.00658844544257601	0.00954211914216563	0.0127092465997613	0.882614440007673	0.0339178394704175	0.00698532885631348	0	0.0476425804810934	0
227	GTEX-ZC5H-0826-SM-5N9FH	0.0135119178560786	0.0444194557893487	0.04567333819453	0.722774001433609	0.0465450567162866	0.0683690654610152	0	0.0587071645491316	0
228	GTEX-ZDTT-1126-SM-4WKFW	0.00636877447293386	0	0.0515867717670244	0.825388231024343	0.0238071932446312	0.0305371878917933	0	0.0623118415992738	0
229	GTEX-ZDYS-2526-SM-4WKGU	0.0154585508435887	0	0.060734327865468	0.80016549606464	0.040719876143907	0.0393959378269474	0	0.043525811255449	0
230	GTEX-ZEX8-1026-SM-4WKHE	0	0.00222991446343228	0.0287042299962493	0.845622418231794	0.0353883049027784	0.0344453701887362	0	0.0536097622170097	0
231	GTEX-ZF29-1126-SM-4WKGO	0.012121379453694	0.00304779864405102	0.0554729970756584	0.818497124820557	0.0330951446001187	0.031881608193252	0	0.0458839472126689	0
232	GTEX-ZF3C-2026-SM-4WWB5	0.0185419487224003	0.0077335856041883	0.039712488354356	0.715906698283489	0.0853073705900189	0.0585073697718811	0	0.074290538673666	0
233	GTEX-ZG7Y-0326-SM-4WWEY	0.00463159271947666	0	0.035838523794531	0.787390215020362	0.0452255464684293	0.064036702727822	0	0.0628774192693789	0
234	GTEX-ZLFU-0726-SM-57WF6	0.0118286208358849	0	0.0549114521181194	0.816054253139185	0.0240673893917565	0.0389325539117837	0	0.0541946020697694	0
235	GTEX-ZLWG-0326-SM-4WWC7	0.00685345210046262	0.0073515470160512	0.0505292872111478	0.766052206542128	0.040024258826616	0.0646616538485359	0	0.0645275944550584	0
236	GTEX-ZP4G-0426-SM-4YCER	0.00732681042258065	0	0.0443552831967157	0.760465940337061	0.0440684996446067	0.072307573602026	0	0.0714758927970094	0
237	GTEX-ZPIC-0926-SM-4WWFK	0.00629282172140092	0.00244131809672699	0.0807466580566184	0.732536221974013	0.0571140263902037	0.0561219312236419	0	0.0647470225373952	0
238	GTEX-ZPU1-0226-SM-4WWC9	0.00345299222565756	0.0010423376928248	0.0293047819076128	0.845407828372699	0.0341442538742061	0.0348880334395423	0	0.0517597724874569	0
239	GTEX-ZT9W-0926-SM-57WFS	0.0190871863449015	0	0.0438304992349186	0.819680895157056	0.0243057401855013	0.0411107430313296	0	0.0519849360462928	0
240	GTEX-ZTPG-1026-SM-5DUWP	0.0275628319015211	0.0140718586591119	0.0883421689157607	0.646986030642266	0.0508286266476427	0.0879789341468678	0	0.0842295490868302	0
241	GTEX-ZV7C-0726-SM-59HKH	0.00567176458691813	0	0.061654103403284	0.814916961402339	0.0201988262478516	0.0358681438570588	0	0.0616902005025483	0
242	GTEX-ZVP2-0726-SM-59HKY	0.0124211879522589	0.0018206057407726	0.0738751844195023	0.743176724528049	0.0126079831020072	0.0663297939845024	0	0.0897685202729072	0
243	GTEX-ZVT2-2026-SM-5NQ8Q	0.0188785302061948	0.00285469369695273	0.0314557144159535	0.812088783516663	0.0376819521727701	0.0265199484941096	0	0.0705203774973563	0
244	GTEX-ZVZP-0626-SM-59HL5	0.0128441793805475	0.0116639156479077	0.0501014926647188	0.765988610921078	0.0299900701927883	0.0655885968243449	0	0.0638231343686144	0
245	GTEX-ZYFG-0826-SM-5BC5T	0.0193651709933269	0	0.0734593457347516	0.743197122824759	0.0329662127653542	0.0633808277139561	0	0.0676313199678523	0
246	GTEX-ZYW4-2126-SM-59HJ9	0.0324212012817182	0	0.0613318634115059	0.815958665410685	0.025308255092131	0.0184203838151852	0	0.0465596309887749	0
247	GTEX-ZYY3-0826-SM-5E44R	0.0122536225882541	0.00431027550695096	0.0691262004889528	0.783497200335011	0.0244244500736263	0.0402508694600981	0	0.0586676537800348	0.00746972776707204
248	GTEX-ZZPU-0726-SM-5N9C8	0.010132943909214	0.00194057199896566	0.0935724046174053	0.731697332093454	0.0368539818986054	0.0511704879621449	0	0.0746322775202104	0
