## Supplementary material for "Cellular deconvolution of GTEx tissues powers eQTL studies to discover thousands of novel disease and cell-type associated regulatory variants": Table_17

	Input.Sample	B_cell	macrophage	T_cell
1	GTEX-111CU-0426-SM-5GZY1	0.6296535969488	0.20127632170458	0.169070081346619
2	GTEX-111FC-1326-SM-5N9D9	0.548447879251531	0.268781136971664	0.182770983776805
3	GTEX-1122O-0526-SM-5N9DM	0.594501205353832	0.171682795449955	0.233815999196213
4	GTEX-117YX-2126-SM-5GIEL	0.579377579744275	0.222011612538462	0.198610807717262
5	GTEX-11DXX-0726-SM-5H12X	0.627914661704311	0.186615979896527	0.185469358399162
6	GTEX-11EQ9-0426-SM-5A5JY	0.531682911306897	0.264984011916513	0.20333307677659
7	GTEX-11LCK-0126-SM-5A5M5	0.513408530297259	0.275355034218085	0.211236435484656
8	GTEX-11NSD-0426-SM-5N9CR	0.574060829019688	0.234506572834084	0.191432598146228
9	GTEX-11P7K-0426-SM-5BC5H	0.611661330152214	0.204250335690742	0.184088334157044
10	GTEX-11P81-1326-SM-5GU5S	0.550622885261657	0.260392183371054	0.188984931367289
11	GTEX-11VI4-0126-SM-5GU6Z	0.639196575885044	0.184842171091641	0.175961253023316
12	GTEX-11XUK-0426-SM-5EQML	0.606591406599664	0.217588635762704	0.175819957637632
13	GTEX-1211K-0426-SM-5FQTP	0.672617002929991	0.151083792332211	0.176299204737799
14	GTEX-12BJ1-0726-SM-5EGGF	0.571996221042678	0.211500581679386	0.216503197277936
15	GTEX-12WSD-1726-SM-5GCN4	0.609835901514344	0.203665800392981	0.186498298092676
16	GTEX-12WSG-0926-SM-5EGIH	0.454725143335032	0.236097506456956	0.309177350208012
17	GTEX-12WSJ-0526-SM-5GCOZ	0.536200459036306	0.248962976428271	0.214836564535423
18	GTEX-12WSK-0126-SM-5GCO7	0.636446374698419	0.173042373000575	0.190511252301006
19	GTEX-12WSN-0126-SM-5DUX5	0.401028627955272	0.351553167074933	0.247418204969796
20	GTEX-13111-0126-SM-5EGHO	0.518782527014466	0.284628286930374	0.19658918605516
21	GTEX-131XE-1126-SM-5EGHW	0.556723657601741	0.202262556267053	0.241013786131206
22	GTEX-131XG-0426-SM-5IFGD	0.437715058272691	0.237561507145673	0.324723434581636
23	GTEX-132QS-0226-SM-5IFFZ	0.500323703159197	0.310992804882616	0.188683491958187
24	GTEX-1399R-0226-SM-5IJGG	0.5855998664345	0.208068740289386	0.206331393276114
25	GTEX-1399S-0226-SM-5IFFG	0.562067547411814	0.245072176914552	0.192860275673634
26	GTEX-139T6-0226-SM-5IFGZ	0.601920947428381	0.217221643680012	0.180857408891607
27	GTEX-139YR-0426-SM-5IFFV	0.50507160929925	0.278990997581387	0.215937393119363
28	GTEX-13CF3-0226-SM-5J1NW	0.555790412417076	0.232877325536525	0.211332262046399
29	GTEX-13FH7-1326-SM-5IFG8	0.661578727212025	0.167148925523577	0.171272347264397
30	GTEX-13N11-0126-SM-5KM2Z	0.593353668964465	0.212311526519647	0.194334804515888
31	GTEX-13OVK-0426-SM-7KFT8	0.474311051834668	0.27185138259639	0.253837565568942
32	GTEX-13PL7-1126-SM-5MR5O	0.512163114552864	0.299853847212263	0.187983038234873
33	GTEX-13PVR-0326-SM-5RQJY	0.618067764406953	0.202212437406504	0.179719798186543
34	GTEX-13S86-0126-SM-5S2PI	0.425303196772196	0.290019207273544	0.284677595954261
35	GTEX-13U4I-1626-SM-5IFFR	0.569839717607946	0.211587231425629	0.218573050966425
36	GTEX-13VXT-1326-SM-5LU3Y	0.59149524067869	0.175319489297399	0.233185270023911
37	GTEX-13X6H-0726-SM-5Q5BX	0.52257866619318	0.273148756098762	0.204272577708058
38	GTEX-144GN-2126-SM-5O99D	0.602425667785644	0.224916435556277	0.172657896658079
39	GTEX-145MN-0126-SM-5RQHY	0.440156041926425	0.33213032980346	0.227713628270116
40	GTEX-146FQ-0626-SM-5LU9U	0.5285748893484	0.305847400698702	0.165577709952898
41	GTEX-146FR-1926-SM-5NQA6	0.632138675349053	0.194539289021422	0.173322035629525
42	GTEX-147F3-0126-SM-5NQBJ	0.606594990515767	0.206140139180548	0.187264870303685
43	GTEX-14BMU-0426-SM-73KYT	0.582174140341281	0.24102833686358	0.176797522795139
44	GTEX-14DAR-0326-SM-5S2PS	0.579802690976137	0.240703399071252	0.179493909952611
45	GTEX-14E1K-0126-SM-664NL	0.696741311738548	0.136843825829902	0.166414862431551
46	GTEX-14E6E-1226-SM-5S2R5	0.587220817944441	0.184411744648941	0.228367437406618
47	GTEX-14ICL-0126-SM-664NG	0.635037477019264	0.186424203390259	0.178538319590476
48	GTEX-14JG6-0226-SM-6872A	0.60923288164048	0.153957828945882	0.236809289413638
49	GTEX-14PJ4-0526-SM-6871G	0.452230628635565	0.32159264906732	0.226176722297115
50	GTEX-14PJ5-0326-SM-664OD	0.602560823315627	0.190516863046563	0.206922313637809
51	GTEX-14PJ6-0226-SM-6AJ9K	0.606569228652729	0.211769271280667	0.181661500066604
52	GTEX-14PK6-0526-SM-69LOF	0.649727401694148	0.199045189563835	0.151227408742017
53	GTEX-14PKU-0526-SM-6871A	0.567274937943918	0.222903887052619	0.209821175003463
54	GTEX-14PN3-0226-SM-6871K	0.583777848849587	0.223019808951626	0.193202342198787
55	GTEX-15CHC-0726-SM-6AJ9D	0.505634310258165	0.273931727207901	0.220433962533934
56	GTEX-15CHQ-1226-SM-6ETZL	0.346064667398995	0.407634931889288	0.246300400711717
57	GTEX-15DYW-1426-SM-6LPIW	0.639283008717236	0.252450188965775	0.108266802316989
58	GTEX-15DZA-0126-SM-6PAMV	0.50416905868827	0.277381905794802	0.218449035516928
59	GTEX-15ER7-1526-SM-6LLHO	0.500432204569045	0.369294550224601	0.130273245206354
60	GTEX-15ETS-3126-SM-6LPKN	0.55044533787353	0.251551412234644	0.198003249891826
61	GTEX-15F5U-0126-SM-6LPKA	0.451767974562795	0.343056053042889	0.205175972394316
62	GTEX-15RIF-0526-SM-6LLI2	0.479784194131831	0.262814294891097	0.257401510977072
63	GTEX-15RIG-0126-SM-6PAN4	0.51392018204239	0.299732790819832	0.186347027137778
64	GTEX-15RJ7-0126-SM-6LPJN	0.529673889694854	0.273876932367741	0.196449177937405
65	GTEX-15SB6-0126-SM-6LPJR	0.570585823092051	0.222805854714315	0.206608322193635
66	GTEX-15SDE-0126-SM-793BA	0.479161765243579	0.289433724480119	0.231404510276302
67	GTEX-15SHV-0126-SM-6LPIS	0.512028206538043	0.252686527919458	0.235285265542499
68	GTEX-15UF7-1926-SM-6LPJT	0.60042776143376	0.202551336423786	0.197020902142455
69	GTEX-169BO-0126-SM-79OLS	0.515867272771814	0.289927609351179	0.194205117877007
70	GTEX-16MT8-1826-SM-7EWE8	0.649894243722321	0.207029790916834	0.143075965360845
71	GTEX-16XZY-0126-SM-7IGQ9	0.486065600223155	0.335454866645731	0.178479533131115
72	GTEX-17F96-1426-SM-7IGQA	0.493008291903716	0.29272362919603	0.214268078900253
73	GTEX-17F9E-1126-SM-79OMO	0.600502986603925	0.233717358574137	0.165779654821938
74	GTEX-17GQL-0126-SM-72D5Q	0.539544174432442	0.203390907798382	0.257064917769176
75	GTEX-17HHE-0326-SM-793BH	0.623309995940031	0.180327237019748	0.196362767040221
76	GTEX-18A66-1826-SM-7KFSU	0.579785052858437	0.206154771504502	0.214060175637062
77	GTEX-18A67-1526-SM-7LG6F	0.553702066437273	0.254953716512178	0.191344217050549
78	GTEX-1A3MV-0126-SM-731FQ	0.539997396639884	0.241301241344054	0.218701362016062
79	GTEX-1AMFI-0926-SM-731E4	0.679941187114053	0.15174772175296	0.168311091132987
80	GTEX-1AX9K-0226-SM-793CM	0.481208184316237	0.333931737794566	0.184860077889197
81	GTEX-1AYD5-0226-SM-79ONV	0.494759195518632	0.332672042760231	0.172568761721137
82	GTEX-1B8KZ-0226-SM-7EWF6	0.537454695777288	0.263290855062152	0.19925444916056
83	GTEX-1B97I-0126-SM-731DH	0.567231678219151	0.268283622425972	0.164484699354877
84	GTEX-1B97J-1926-SM-7IGQB	0.565249184459342	0.204214989527154	0.230535826013504
85	GTEX-1C4CL-0626-SM-731DM	0.558277991021193	0.258090365747719	0.183631643231088
86	GTEX-1C64O-1626-SM-731EN	0.483609627100883	0.272615402341636	0.243774970557482
87	GTEX-1C6VQ-2126-SM-7IGNL	0.559361193846819	0.234528508785999	0.206110297367182
88	GTEX-1CB4E-0126-SM-7DHMX	0.660478081943583	0.227880016815378	0.111641901241039
89	GTEX-1CB4F-0226-SM-7EPHS	0.532824092716457	0.234830081003718	0.232345826279825
90	GTEX-1CB4I-1426-SM-79OLZ	0.603162051573678	0.17812993168862	0.218708016737702
91	GTEX-1FIGZ-0126-SM-7MKGZ	0.452026274559485	0.322112465618615	0.225861259821899
92	GTEX-O5YT-0926-SM-48TDG	0.500384012432151	0.248409874328421	0.251206113239428
93	GTEX-OIZH-0926-SM-48TBR	0.546371733032379	0.212103459130785	0.241524807836836
94	GTEX-OOBJ-0926-SM-48TDO	0.628620934097859	0.190418075447136	0.180960990455005
95	GTEX-P4PP-0926-SM-48TBZ	0.576122087439532	0.235766699346519	0.188111213213949
96	GTEX-P4QS-0926-SM-48TBS	0.514347352858013	0.240474211337082	0.245178435804905
97	GTEX-PLZ6-0126-SM-48TC6	0.522217637478252	0.282449230785706	0.195333131736041
98	GTEX-POMQ-0126-SM-48TD6	0.485089441729208	0.280666018414962	0.23424453985583
99	GTEX-PW2O-0126-SM-48TC8	0.488832460812389	0.33271118818387	0.178456351003741
100	GTEX-PX3G-0926-SM-48U12	0.548567782231608	0.245200411083104	0.206231806685288
101	GTEX-Q2AH-0226-SM-48U1I	0.635936861776268	0.175912792692768	0.188150345530964
102	GTEX-Q734-0226-SM-48U1A	0.413822381214954	0.38440620776315	0.201771411021896
103	GTEX-QCQG-0226-SM-48U28	0.541809995281062	0.238564401127956	0.219625603590981
104	GTEX-QDVN-0526-SM-48TZ4	0.536204635812112	0.253769947088063	0.210025417099825
105	GTEX-QLQW-0126-SM-447BK	0.549315764361586	0.252526994977664	0.19815724066075
106	GTEX-QMRM-0226-SM-4R1K7	0.477279933751328	0.277248723391809	0.245471342856863
107	GTEX-QV31-0126-SM-447BP	0.611771075639706	0.207078227696305	0.181150696663989
108	GTEX-QV44-0126-SM-4R1KH	0.582232066690142	0.237024611078729	0.180743322231129
109	GTEX-R55G-0226-SM-48FEI	0.62688383277208	0.188718397452091	0.184397769775829
110	GTEX-RUSQ-0126-SM-47JWV	0.449641798827075	0.261662250386873	0.288695950786052
111	GTEX-S3XE-0626-SM-4AD6B	0.515513564468842	0.275488890423878	0.20899754510728
112	GTEX-S4Z8-0226-SM-4AD5K	0.485173036832451	0.303691478656983	0.211135484510566
113	GTEX-T5JW-0126-SM-4DM6K	0.590025219041834	0.241487189814099	0.168487591144067
114	GTEX-U3ZH-0126-SM-4DXUK	0.597820551459997	0.198642327486794	0.203537121053209
115	GTEX-U3ZN-0126-SM-4DXUM	0.486045410672676	0.288717109790248	0.225237479537076
116	GTEX-U4B1-0526-SM-4DXTK	0.498909294449741	0.295134400902899	0.20595630464736
117	GTEX-UJHI-0126-SM-4IHLP	0.547268071424797	0.278998093378226	0.173733835196977
118	GTEX-UPK5-1626-SM-4JBHI	0.533179079294673	0.253702944325255	0.213117976380071
119	GTEX-VJYA-0126-SM-4KL1P	0.552414561240946	0.254123815977538	0.193461622781515
120	GTEX-W5WG-0626-SM-4SOID	0.59261934043172	0.228461032707812	0.178919626860468
121	GTEX-WFON-0126-SM-4LVM9	0.569112377966048	0.235600725880184	0.195286896153768
122	GTEX-WHWD-0126-SM-4OORS	0.560420423539589	0.231525128364321	0.20805444809609
123	GTEX-WXYG-0126-SM-4OND7	0.563515853751518	0.256167139980621	0.180317006267862
124	GTEX-WY7C-0126-SM-4ONCO	0.508794324518556	0.262717063742427	0.228488611739017
125	GTEX-WYJK-0726-SM-4ONC9	0.511630996913258	0.30919028440762	0.179178718679122
126	GTEX-WYVS-0126-SM-4ONDH	0.626517758085882	0.22613131582032	0.147350926093798
127	GTEX-X3Y1-0126-SM-4PQZA	0.593646770115992	0.2110930608328	0.195260169051207
128	GTEX-X4LF-0226-SM-4QAS8	0.631041739199084	0.203869247618603	0.165089013182313
129	GTEX-X585-1826-SM-4QAS3	0.498111343283236	0.281412813413649	0.220475843303115
130	GTEX-XAJ8-0126-SM-47JYG	0.607563799579759	0.212566365789453	0.179869834630788
131	GTEX-XGQ4-0126-SM-4AT4H	0.570176272458679	0.212470996517204	0.217352731024117
132	GTEX-XMK1-0126-SM-4B65F	0.605890991449955	0.175968192616453	0.218140815933592
133	GTEX-XPVG-0626-SM-4B65B	0.479814916236343	0.309534512170315	0.210650571593341
134	GTEX-XQ8I-1726-SM-4BOQB	0.565477935013824	0.223936244131519	0.210585820854658
135	GTEX-XV7Q-0126-SM-4BRVK	0.523315376367333	0.214701173837654	0.261983449795012
136	GTEX-XXEK-0126-SM-4BRVU	0.588029557892262	0.210706033852233	0.201264408255504
137	GTEX-Y114-0726-SM-4TT6U	0.559221454969816	0.214229780345672	0.226548764684512
138	GTEX-Y3I4-0126-SM-4TT26	0.514804315294766	0.227651088344457	0.257544596360777
139	GTEX-Y3IK-0126-SM-4WWE9	0.507589870755718	0.290496467196416	0.201913662047866
140	GTEX-Y5LM-0326-SM-4VBRN	0.629024676853497	0.197147747796993	0.17382757534951
141	GTEX-Y8LW-0126-SM-4VBS1	0.547813245400036	0.243933454899921	0.208253299700043
142	GTEX-YB5E-0426-SM-5IFHR	0.511057864351869	0.242616441196561	0.24632569445157
143	GTEX-YB5K-1926-SM-4VDT4	0.5677609460225	0.238220707579227	0.194018346398273
144	GTEX-YEC4-0126-SM-4W21T	0.494709834837521	0.299116667694531	0.206173497467948
145	GTEX-YFCO-0926-SM-5LUA5	0.558064485023043	0.2607048561666	0.181230658810357
146	GTEX-Z9EW-0726-SM-5HL9H	0.524854278793443	0.276534510407824	0.198611210798733
147	GTEX-ZAB5-0526-SM-5CVMU	0.535377282022454	0.246025894295795	0.218596823681751
148	GTEX-ZDTT-1026-SM-5KM19	0.518071764477744	0.29439830379579	0.187529931726466
149	GTEX-ZDYS-1026-SM-4WKHC	0.587310503176397	0.24283189037851	0.169857606445093
150	GTEX-ZEX8-0726-SM-4WKH8	0.570481857736868	0.189171186694582	0.24034695556855
151	GTEX-ZF29-0626-SM-4WKHD	0.475126091839199	0.277602213936705	0.247271694224096
152	GTEX-ZF2S-0326-SM-4WKGD	0.555622222003663	0.262333174902694	0.182044603093643
153	GTEX-ZLFU-0526-SM-4WWBN	0.631153083646444	0.18125681772219	0.187590098631366
154	GTEX-ZLWG-0426-SM-4WWFA	0.603068373157032	0.197599336427218	0.199332290415751
155	GTEX-ZP4G-0326-SM-4YCEF	0.619513952234195	0.175567127239792	0.204918920526013
156	GTEX-ZPU1-1026-SM-4YCEQ	0.567623565362064	0.245492951871498	0.186883482766438
157	GTEX-ZTTD-1726-SM-57WEL	0.355695426770404	0.339007256959531	0.305297316270064
158	GTEX-ZV6S-0826-SM-5NQ6Z	0.517488815254076	0.301165393072356	0.181345791673569
159	GTEX-ZVP2-0526-SM-51MSC	0.561935743523776	0.219737906130084	0.21832635034614
160	GTEX-ZVZP-0726-SM-59HKA	0.635044456577098	0.188394474274302	0.176561069148601
161	GTEX-ZYFG-0726-SM-5GIDX	0.574889678098966	0.231586518964045	0.193523802936989
162	GTEX-ZZPU-0126-SM-5E446	0.472259622996737	0.282498009927698	0.245242367075565
